# The lncRNA *FENDRR* fine-tunes FOXF1 protein levels through a negative feedback loop governing human embryonic lung fibroblast-to-myofibroblast transition

**DOI:** 10.64898/2026.04.10.716765

**Authors:** Jean-François Laurendeau, Sophie Mockly, Gilberto Duran Bishop, Sophie Ehresmann, Elena Goretti, Virginie Calderon, Mohan Malleshaiah, Martin Sauvageau

## Abstract

Precise control of transcription factor dosage is critical for lung mesenchymal development. The forkhead box transcription factor FOXF1 is a dosage-sensitive regulator of pulmonary vascularization and fibroblast differentiation, with haploinsufficiency causing the lethal neonatal disorder alveolar capillary dysplasia with misalignment of pulmonary veins (ACDMPV). A syntenically conserved long noncoding RNA (lncRNA), *FENDRR*, is divergently transcribed ∼1.7 kb upstream of FOXF1. Notably, ACDMPV-associated chromosomal deletions disrupting *FENDRR* or a distal enhancer regulating both *FENDRR* and FOXF1 have been identified. Consistent with a role in lung development, selective deletion of *Fendrr* in mice causes neonatal lethality with lung growth defects, as well as alveolar and vascular abnormalities. Here, we define the conserved expression patterns, isoform diversity, and subcellular localization of *FENDRR* and FOXF1 across human and murine embryonic lung cell types. Functional perturbation reveals a bidirectional regulatory circuit in which FOXF1 promotes *FENDRR* transcription, while *FENDRR* limits FOXF1 protein abundance without affecting mRNA levels. Transcriptomic analyses demonstrate overlapping target gene networks and opposing effects on fibroblast-to-myofibroblast differentiation. These findings uncover a rheostat-like regulatory layer by which the lncRNA *FENDRR* fine-tunes FOXF1 protein dosage to influence lung fibroblast cell fate response and offers additional context for the significance of FOXF1-*FENDRR* dysregulation in ACDMPV.
