## Supplemental Table S1 for "The lncRNA *FENDRR* fine-tunes FOXF1 protein levels through a negative feedback loop governing human embryonic lung fibroblast-to-myofibroblast transition"

### Sheet: Supp_tableS1_human_scRNAseq_mar
Supplementary Table S1. Top 50 marker genes for human embryonic lung scRNA-seq cell clusters.
Cluster	Gene name	pvalue	padj	log2FoldChange	pct.1	pct.2
Distal epithelial	CCDC198	0	0	5.83763	0.35	0.009
Distal epithelial	IRX6	0	0	5.62849	0.264	0.008
Distal epithelial	PIK3C2G	0	0	5.51624	0.414	0.011
Distal epithelial	SFTPC	0	0	5.50222	0.417	0.014
Distal epithelial	MFSD2A	0	0	5.47504	0.519	0.02
Distal epithelial	SLC34A2	0	0	5.46449	0.427	0.013
Distal epithelial	LRRC36	0	0	5.32617	0.525	0.018
Distal epithelial	HAS3	0	0	5.31076	0.637	0.021
Distal epithelial	HORMAD2-AS1	0	0	5.28308	0.348	0.011
Distal epithelial	CLDN18	0	0	5.15926	0.356	0.012
Distal epithelial	UGT2B7	0	0	5.01607	0.752	0.032
Distal epithelial	LAMA1	0	0	5.00821	0.505	0.019
Distal epithelial	WNT7B	0	0	4.98618	0.661	0.027
Distal epithelial	SLC27A2	0	0	4.95343	0.255	0.008
Distal epithelial	ELF5	0	0	4.87353	0.304	0.012
Distal epithelial	CNMD	0	0	4.87085	0.269	0.01
Distal epithelial	DACT2	0	0	4.8449	0.588	0.024
Distal epithelial	WIF1	0	0	4.82121	0.886	0.044
Distal epithelial	ESYT3	0	0	4.79529	0.288	0.012
Distal epithelial	HNF1B	0	0	4.77834	0.624	0.025
Distal epithelial	TRABD2A	0	0	4.75147	0.537	0.022
Distal epithelial	IRX1	0	0	4.72677	0.465	0.019
Distal epithelial	COL11A1	0	0	4.5886	0.759	0.042
Distal epithelial	PLCH1	0	0	4.58329	0.43	0.02
Distal epithelial	LAMP3	6.84e-299	1.82e-294	4.55002	0.252	0.011
Distal epithelial	LAMA3	0	0	4.49934	0.638	0.031
Distal epithelial	PLPPR1	0	0	4.43972	0.354	0.016
Distal epithelial	ZFP42	0	0	4.40811	0.361	0.017
Distal epithelial	HSD11B2	0	0	4.40465	0.636	0.032
Distal epithelial	TMEM92	0	0	4.3975	0.272	0.011
Distal epithelial	RASSF10	0	0	4.37945	0.279	0.013
Distal epithelial	LAD1	0	0	4.36646	0.321	0.015
Distal epithelial	SLC1A2	0	0	4.34291	0.52	0.023
Distal epithelial	TPPP3	0	0	4.32786	0.862	0.09
Distal epithelial	ACSM3	0	0	4.31289	0.611	0.034
Distal epithelial	COL2A1	0	0	4.29401	0.906	0.059
Distal epithelial	GALNT3	0	0	4.20852	0.398	0.021
Distal epithelial	PKHD1	0	0	4.20275	0.275	0.014
Distal epithelial	AC007325.2	0	0	4.18695	0.496	0.026
Distal epithelial	PRODH	0	0	4.18087	0.474	0.025
Distal epithelial	SLC19A3	0	0	4.13406	0.332	0.018
Distal epithelial	CLIC3	0	0	4.08647	0.699	0.041
Distal epithelial	C5orf38	0	0	4.07919	0.488	0.03
Distal epithelial	TPD52L1	0	0	4.06499	0.868	0.075
Distal epithelial	ATP11A	0	0	4.02608	0.82	0.073
Distal epithelial	SFTA3	0	0	3.99655	0.966	0.083
Distal epithelial	ANKRD29	0	0	3.95231	0.613	0.041
Distal epithelial	NUPR2	0	0	3.93788	0.285	0.017
Distal epithelial	GRB7	0	0	3.92263	0.649	0.04
Distal epithelial	TMPRSS2	0	0	3.90919	0.515	0.031
Distal fibroblast	SFRP1	7.04e-232	1.87e-227	2.91166	0.712	0.124
Distal fibroblast	PAMR1	7.85e-68	2.09e-63	2.50487	0.315	0.07
Distal fibroblast	SEMA5A	3.74e-148	9.93e-144	2.47357	0.621	0.14
Distal fibroblast	FIBIN	1.13e-64	3.01e-60	2.14557	0.371	0.096
Distal fibroblast	COL6A6	1.11e-49	2.94e-45	1.98388	0.317	0.087
Distal fibroblast	DPEP1	1.11e-33	2.95e-29	1.94509	0.264	0.084
Distal fibroblast	THY1	2.26e-54	6.01e-50	1.88529	0.472	0.174
Distal fibroblast	SFRP2	1.22e-91	3.24e-87	1.87421	0.717	0.279
Distal fibroblast	SPON2	3.47e-38	9.22e-34	1.77905	0.347	0.123
Distal fibroblast	IGFBP6	4.36e-17	1.16e-12	1.64995	0.307	0.162
Distal fibroblast	FGF10	1.7e-26	4.51e-22	1.5323	0.272	0.099
Distal fibroblast	IGFBP3	4.04e-35	1.07e-30	1.52889	0.456	0.207
Distal fibroblast	CSGALNACT1	5.63e-24	1.5e-19	1.47323	0.293	0.121
Distal fibroblast	CA3	9.81e-22	2.61e-17	1.43438	0.256	0.102
Distal fibroblast	SOD3	2.37e-32	6.3e-28	1.369	0.44	0.201
Distal fibroblast	GNA14	1.55e-18	4.13e-14	1.3564	0.251	0.106
Distal fibroblast	ISLR	2.3e-82	6.11e-78	1.33126	0.851	0.421
Distal fibroblast	PID1	2.95e-20	7.83e-16	1.30913	0.32	0.151
Distal fibroblast	FBLN2	1.42e-44	3.78e-40	1.29829	0.627	0.324
Distal fibroblast	SULF1	1.07e-16	2.83e-12	1.27094	0.293	0.145
Distal fibroblast	APOE	1.17e-56	3.11e-52	1.26605	0.779	0.469
Distal fibroblast	PKDCC	4.05e-11	1.07e-06	1.24597	0.264	0.149
Distal fibroblast	ALDH1A2	1.9e-34	5.05e-30	1.24176	0.451	0.19
Distal fibroblast	CREB3L1	1.34e-33	3.56e-29	1.22914	0.512	0.255
Distal fibroblast	GJA5	2.33e-30	6.18e-26	1.20871	0.507	0.258
Distal fibroblast	PLAT	1.62e-43	4.3e-39	1.20642	0.667	0.351
Distal fibroblast	COL16A1	1.87e-36	4.96e-32	1.20461	0.552	0.265
Distal fibroblast	AKAP12	2.33e-73	6.2e-69	1.19545	0.915	0.62
Distal fibroblast	OGN	4.03e-57	1.07e-52	1.18587	0.776	0.387
Distal fibroblast	IGFBP4	7.29e-39	1.94e-34	1.17791	0.619	0.342
Distal fibroblast	MOXD1	3.63e-41	9.64e-37	1.16604	0.677	0.377
Distal fibroblast	IGF2-1	3.67e-67	9.75e-63	1.15999	0.869	0.543
Distal fibroblast	EGFL6	7.9e-30	2.1e-25	1.1501	0.421	0.183
Distal fibroblast	PRSS35	9.24e-16	2.46e-11	1.14248	0.469	0.329
Distal fibroblast	SVEP1	3.92e-28	1.04e-23	1.13194	0.472	0.23
Distal fibroblast	SLIT3	1.05e-23	2.8e-19	1.11162	0.451	0.233
Distal fibroblast	PIEZO2	2.94e-36	7.82e-32	1.10652	0.629	0.341
Distal fibroblast	SLC25A27	5.67e-23	1.51e-18	1.09587	0.453	0.245
Distal fibroblast	ABCA8	7.58e-45	2.01e-40	1.08914	0.739	0.405
Distal fibroblast	FMOD	4.95e-34	1.32e-29	1.07973	0.613	0.343
Distal fibroblast	CNTNAP2	1.87e-19	4.97e-15	1.06603	0.421	0.235
Distal fibroblast	SPON1	1.67e-18	4.43e-14	1.06268	0.448	0.265
Distal fibroblast	APOC1	1.82e-15	4.82e-11	1.05312	0.384	0.23
Distal fibroblast	SMPDL3A	1.15e-24	3.05e-20	1.04683	0.461	0.237
Distal fibroblast	EPSTI1	1.82e-11	4.83e-07	1.04224	0.253	0.132
Distal fibroblast	COL3A1	4.43e-92	1.18e-87	1.03709	1	0.698
Distal fibroblast	ADAMTS2	2.3e-12	6.11e-08	1.02752	0.275	0.147
Distal fibroblast	MRC2	7.54e-21	2e-16	1.02148	0.453	0.257
Distal fibroblast	F10	1.27e-17	3.37e-13	1.01085	0.408	0.23
Distal fibroblast	SRPX2	1.98e-24	5.27e-20	1.01075	0.483	0.25
Lymph endothelial	STAB2	0	0	12.0272	1	0
Lymph endothelial	ZP2	0	0	11.8296	0.667	0
Lymph endothelial	HOXD9	0	0	11.3758	0.4	0
Lymph endothelial	ABCA9-AS1	0	0	10.8325	0.333	0
Lymph endothelial	AC007998.3	0	0	10.3464	0.933	0.001
Lymph endothelial	GPR182	0	0	10.214	0.533	0
Lymph endothelial	RELN	0	0	10.1598	1	0.002
Lymph endothelial	LINC00636	0	0	9.80765	0.333	0
Lymph endothelial	IL7	0	0	9.75005	0.8	0.001
Lymph endothelial	HLA-F	1.07e-300	2.85e-296	9.64286	0.333	0.001
Lymph endothelial	AL845472.1	0	0	9.61172	0.533	0.001
Lymph endothelial	GALNT15	0	0	9.26471	0.533	0.001
Lymph endothelial	HOXD8	0	0	9.2559	0.533	0
Lymph endothelial	GPR1	0	0	9.02479	0.667	0.001
Lymph endothelial	MSMP	1.07e-300	2.85e-296	8.98417	0.333	0.001
Lymph endothelial	NTS	7.14e-301	1.9e-296	8.7728	0.667	0.004
Lymph endothelial	AP000459.2	1.71e-270	4.55e-266	8.67094	0.4	0.001
Lymph endothelial	NFIA-AS2	0	0	8.65539	0.667	0.002
Lymph endothelial	AL583785.1	4.87e-121	1.29e-116	8.47962	0.267	0.001
Lymph endothelial	PLIN4	2.39e-231	6.34e-227	8.4517	0.333	0.001
Lymph endothelial	CCL21	8.46e-174	2.25e-169	8.31822	1	0.018
Lymph endothelial	LIMS3	8.13e-241	2.16e-236	8.24876	0.267	0
Lymph endothelial	UNC5A	6.6e-129	1.75e-124	8.18421	0.267	0.001
Lymph endothelial	SNCB	3.28e-270	8.72e-266	8.09482	0.4	0.001
Lymph endothelial	C1orf143	8.5e-114	2.26e-109	8.09051	0.267	0.002
Lymph endothelial	CCL14	3.71e-297	9.86e-293	7.86864	1	0.009
Lymph endothelial	BMX	2.78e-84	7.39e-80	7.8058	0.267	0.002
Lymph endothelial	KLKB1	7.01e-138	1.86e-133	7.79667	0.267	0.001
Lymph endothelial	ACKR2	3.81e-210	1.01e-205	7.76168	0.467	0.003
Lymph endothelial	LINC01197	0	0	7.68889	0.8	0.003
Lymph endothelial	LINC01116	4.32e-274	1.15e-269	7.68006	0.533	0.002
Lymph endothelial	KLHL14	1.09e-96	2.89e-92	7.47166	0.267	0.002
Lymph endothelial	S100P	9.24e-140	2.46e-135	7.46142	0.6	0.007
Lymph endothelial	PKHD1L1	4.37e-188	1.16e-183	7.38219	0.4	0.002
Lymph endothelial	LRRC70	2.12e-250	5.62e-246	7.32228	0.733	0.006
Lymph endothelial	LRCOL1	4.34e-160	1.15e-155	7.26556	0.4	0.003
Lymph endothelial	MYLK2	1.01e-196	2.69e-192	7.23586	0.533	0.004
Lymph endothelial	AC010931.2	2.17e-255	5.76e-251	7.23482	0.533	0.003
Lymph endothelial	DOC2B	1.8e-182	4.79e-178	7.08961	0.533	0.004
Lymph endothelial	LINC01558	2.16e-270	5.75e-266	7.06124	0.867	0.008
Lymph endothelial	TM4SF18	4.25e-210	1.13e-205	7.02444	0.933	0.012
Lymph endothelial	MMRN1	1.41e-201	3.75e-197	7.01355	1	0.015
Lymph endothelial	AL590226.1	2.87e-107	7.62e-103	6.98892	0.267	0.002
Lymph endothelial	HAPLN3	4e-112	1.06e-107	6.73346	0.6	0.009
Lymph endothelial	TNFRSF11A	3.03e-213	8.05e-209	6.71984	0.733	0.007
Lymph endothelial	FLT4	6.62e-96	1.76e-91	6.70417	0.933	0.029
Lymph endothelial	SHE	1.3e-190	3.44e-186	6.69654	0.733	0.008
Lymph endothelial	B3GNT7	9.05e-67	2.4e-62	6.65764	0.267	0.003
Lymph endothelial	PCAT19	2.11e-212	5.6e-208	6.64074	0.867	0.01
Lymph endothelial	KANK3	6.84e-209	1.82e-204	6.59168	1	0.014
Meg-ery	HEMGN	0	0	16.7556	0.857	0
Meg-ery	IFIT1B	0	0	16.3737	0.286	0
Meg-ery	ALAS2	0	0	16.3656	0.952	0.001
Meg-ery	PHOSPHO1	0	0	15.8287	0.81	0
Meg-ery	AHSP	0	0	15.5642	0.952	0.002
Meg-ery	HBM	0	0	15.1509	0.952	0.002
Meg-ery	AC130456.3	0	0	14.7903	0.333	0
Meg-ery	SLC4A1	0	0	14.7345	0.905	0.001
Meg-ery	HBZ	0	0	14.6534	0.952	0.002
Meg-ery	GYPB	0	0	14.4131	0.905	0.002
Meg-ery	GYPA	0	0	14.109	0.857	0.002
Meg-ery	HBG2	0	0	14.087	1	0.007
Meg-ery	KLF1	0	0	14.0394	0.619	0.001
Meg-ery	EPB42	0	0	13.8144	0.857	0.002
Meg-ery	HBB	3.72e-290	9.88e-286	13.7783	0.952	0.012
Meg-ery	AC104389.5	0	0	13.4818	1	0.008
Meg-ery	TRIM58	0	0	13.3662	0.905	0.004
Meg-ery	C17orf99	0	0	13.0007	0.381	0
Meg-ery	KRT1	0	0	12.7007	0.286	0
Meg-ery	SLC14A1	0	0	12.5717	0.381	0.001
Meg-ery	HBQ1	0	0	12.4192	0.762	0.005
Meg-ery	RHD	0	0	12.3923	0.429	0
Meg-ery	CR1L	0	0	12.3064	0.333	0
Meg-ery	SPTA1	5.95e-275	1.58e-270	12.1113	0.381	0.001
Meg-ery	ACSL6	0	0	11.9482	0.333	0.001
Meg-ery	RHAG	1.09e-210	2.9e-206	11.3443	0.333	0.002
Meg-ery	ANK1	0	0	11.1668	0.571	0.001
Meg-ery	HBA2	6.36e-40	1.69e-35	11.0524	0.952	0.119
Meg-ery	HBA1	2.48e-40	6.59e-36	11.0448	0.952	0.118
Meg-ery	TUBB1	6.12e-155	1.62e-150	11.0266	0.286	0.002
Meg-ery	AC104389.4	1.2e-196	3.19e-192	10.9016	0.81	0.013
Meg-ery	HBG1	2.31e-37	6.15e-33	10.7784	1	0.147
Meg-ery	MFSD2B	5.51e-234	1.46e-229	10.3806	0.333	0.001
Meg-ery	SLC22A4	1.53e-137	4.06e-133	10.1925	0.381	0.004
Meg-ery	RUNDC3A	7.19e-70	1.91e-65	9.77491	0.476	0.014
Meg-ery	TAL1	3.29e-117	8.75e-113	9.73981	0.381	0.005
Meg-ery	GMPR	2.24e-94	5.96e-90	9.6026	0.857	0.035
Meg-ery	DMTN	2.32e-143	6.16e-139	9.58919	0.905	0.025
Meg-ery	TMEM86B	8.94e-131	2.38e-126	9.45499	0.571	0.01
Meg-ery	TMCC2	4.22e-77	1.12e-72	9.37078	0.571	0.018
Meg-ery	YPEL4	4.25e-81	1.13e-76	9.34724	0.333	0.005
Meg-ery	RSAD2	1.54e-46	4.09e-42	9.29484	0.286	0.007
Meg-ery	NFE2	2.37e-64	6.31e-60	8.87861	0.762	0.041
Meg-ery	XK	5.97e-67	1.59e-62	8.84005	0.429	0.012
Meg-ery	TENT5C	7.6e-71	2.02e-66	8.72487	0.952	0.06
Meg-ery	SMIM5	2.59e-56	6.88e-52	8.64902	0.429	0.014
Meg-ery	TMOD1	2.75e-94	7.3e-90	8.57895	0.571	0.015
Meg-ery	RHCE	9.86e-31	2.62e-26	8.51326	0.286	0.012
Meg-ery	BPGM	1.76e-32	4.66e-28	8.33377	0.905	0.134
Meg-ery	LYL1	5.09e-68	1.35e-63	8.31353	0.571	0.021
Mesothelial	SPRR2F	0	0	12.9331	0.75	0
Mesothelial	PDZK1IP1	0	0	12.7308	0.844	0
Mesothelial	KLK8	0	0	11.341	0.406	0
Mesothelial	KLK5	0	0	10.9556	0.688	0.001
Mesothelial	AC245041.2	0	0	10.6178	0.844	0.001
Mesothelial	KRT13	0	0	10.0046	0.344	0
Mesothelial	CRB2	0	0	9.65806	0.5	0
Mesothelial	BNC1	0	0	9.5178	0.406	0
Mesothelial	SLC51A	0	0	9.44932	0.406	0
Mesothelial	SFRP5	0	0	9.4425	0.688	0.001
Mesothelial	ABHD12B	0	0	9.40229	0.438	0.001
Mesothelial	ANXA8L1	0	0	9.37679	0.594	0.001
Mesothelial	LGALS2	0	0	9.34745	0.719	0.001
Mesothelial	TBX18	0	0	9.33774	0.406	0
Mesothelial	PCK1	0	0	9.31856	0.438	0.001
Mesothelial	TNNT1	0	0	9.11491	1	0.005
Mesothelial	CFB	0	0	8.98692	0.594	0.002
Mesothelial	ANXA8	0	0	8.95013	0.5	0.001
Mesothelial	AL356056.1	0	0	8.66127	0.375	0.001
Mesothelial	WT1	0	0	8.65626	0.906	0.003
Mesothelial	SLPI	0	0	8.62103	0.688	0.004
Mesothelial	UNC5B-AS1	0	0	8.60018	0.75	0.003
Mesothelial	GADL1	0	0	8.59177	0.719	0.003
Mesothelial	LINC00842	0	0	8.5525	0.688	0.002
Mesothelial	BDNF	0	0	8.42565	0.531	0.001
Mesothelial	MSLN	0	0	8.22971	1	0.017
Mesothelial	ADCYAP1	0	0	8.21378	0.312	0.001
Mesothelial	ITLN1	0	0	8.18206	0.594	0.001
Mesothelial	PDZRN4	0	0	8.00477	0.562	0.001
Mesothelial	TMEM151A	0	0	7.89008	0.531	0.003
Mesothelial	SBK2	0	0	7.72379	0.375	0.001
Mesothelial	PKHD1L1	0	0	7.72065	0.375	0.001
Mesothelial	C4A	0	0	7.70362	0.812	0.007
Mesothelial	KLK10	0	0	7.68522	0.812	0.006
Mesothelial	C3	0	0	7.50844	0.688	0.005
Mesothelial	PLA2G2A	0	0	7.48931	0.5	0.002
Mesothelial	C4B	0	0	7.46217	0.875	0.005
Mesothelial	SPOCK2	0	0	7.45112	0.969	0.01
Mesothelial	LINC01018	0	0	7.44745	0.469	0.003
Mesothelial	SLC25A18	1.49e-197	3.95e-193	7.44057	0.281	0.002
Mesothelial	MYL7	3.47e-227	9.22e-223	7.41425	0.281	0.001
Mesothelial	LRRN4	0	0	7.26253	0.812	0.007
Mesothelial	C21orf62	3.3e-294	8.77e-290	7.25514	0.531	0.005
Mesothelial	COL8A2	1.06e-186	2.81e-182	7.2034	0.312	0.002
Mesothelial	CYP4B1	3.2e-138	8.49e-134	7.18783	0.25	0.002
Mesothelial	TGM1	1.46e-143	3.87e-139	7.15344	0.312	0.004
Mesothelial	SYT10	5.69e-239	1.51e-234	7.01915	0.281	0.001
Mesothelial	BICDL1	1.36e-273	3.62e-269	7.00936	0.594	0.007
Mesothelial	GRM7	1.48e-156	3.94e-152	6.99494	0.281	0.002
Mesothelial	CLDN1	0	0	6.99459	0.688	0.008
mid fibroblast	MME	4.29e-78	1.14e-73	1.59084	0.272	0.113
mid fibroblast	C2orf40	0	0	1.47837	0.818	0.384
mid fibroblast	OGN	2.52e-254	6.7e-250	1.47189	0.68	0.299
mid fibroblast	GJA5	8.86e-146	2.36e-141	1.46689	0.462	0.195
mid fibroblast	ITIH5	1.99e-72	5.3e-68	1.43846	0.272	0.116
mid fibroblast	SLC1A3	4.15e-70	1.1e-65	1.42134	0.276	0.121
mid fibroblast	CNTNAP2	6.39e-75	1.7e-70	1.41876	0.363	0.198
mid fibroblast	IFIT1	7.42e-60	1.97e-55	1.40451	0.26	0.121
mid fibroblast	SMPDL3A	1.04e-113	2.76e-109	1.38618	0.412	0.184
mid fibroblast	TDO2	9.99e-97	2.65e-92	1.38051	0.372	0.168
mid fibroblast	ADH1B	0	0	1.3788	0.904	0.422
mid fibroblast	SCN7A	3.56e-206	9.46e-202	1.36306	0.639	0.295
mid fibroblast	SRPX2	2.62e-118	6.97e-114	1.35825	0.431	0.195
mid fibroblast	SFRP2	2.7e-138	7.17e-134	1.34756	0.494	0.224
mid fibroblast	ADAMTS2	1.39e-58	3.69e-54	1.34323	0.252	0.115
mid fibroblast	LRRC17	0	0	1.33826	0.852	0.419
mid fibroblast	ABCA6	5.81e-79	1.54e-74	1.33772	0.325	0.149
mid fibroblast	ISLR	4.47e-229	1.19e-224	1.30293	0.704	0.34
mid fibroblast	WNT2	0	0	1.3017	0.905	0.438
mid fibroblast	GFRA2	1.75e-101	4.64e-97	1.30113	0.412	0.198
mid fibroblast	CAMK2N1	4.18e-181	1.11e-176	1.2936	0.615	0.301
mid fibroblast	GDF10	6.98e-199	1.85e-194	1.28846	0.654	0.31
mid fibroblast	ITGA8	3.67e-161	9.76e-157	1.27458	0.584	0.288
mid fibroblast	TCF21	0	0	1.27396	0.981	0.515
mid fibroblast	SVEP1	4.41e-89	1.17e-84	1.2651	0.384	0.186
mid fibroblast	COL14A1	0	0	1.26443	0.914	0.494
mid fibroblast	SOD3	9.98e-57	2.65e-52	1.25869	0.317	0.171
mid fibroblast	MEOX2	0	0	1.25611	0.946	0.476
mid fibroblast	C7	6.32e-294	1.68e-289	1.24687	0.836	0.425
mid fibroblast	LUM	0	0	1.24439	0.989	0.513
mid fibroblast	ABCA8	1.6e-171	4.26e-167	1.24184	0.636	0.338
mid fibroblast	MAOA	1.63e-68	4.32e-64	1.24053	0.352	0.188
mid fibroblast	LPL	1.27e-234	3.36e-230	1.22514	0.759	0.388
mid fibroblast	OLFML1	1.87e-117	4.97e-113	1.22012	0.495	0.255
mid fibroblast	ADAMTS12	2.9e-107	7.7e-103	1.2181	0.472	0.244
mid fibroblast	SNAI2	0	0	1.21128	0.917	0.478
mid fibroblast	CREB3L1	1.95e-84	5.18e-80	1.20698	0.406	0.213
mid fibroblast	GPC3	0	0	1.20667	0.989	0.598
mid fibroblast	VCAM1	8.17e-72	2.17e-67	1.20388	0.352	0.179
mid fibroblast	CCBE1	6.66e-250	1.77e-245	1.19688	0.786	0.399
mid fibroblast	SLC40A1	0	0	1.19298	0.911	0.579
mid fibroblast	AGTR1	5.73e-62	1.52e-57	1.19196	0.295	0.141
mid fibroblast	PTGER1	5.56e-66	1.48e-61	1.19116	0.317	0.155
mid fibroblast	ADAMTS9-AS1	1.97e-103	5.24e-99	1.18215	0.454	0.227
mid fibroblast	DCN	0	0	1.18109	0.999	0.588
mid fibroblast	PPP1R1B	1e-91	2.67e-87	1.17983	0.437	0.229
mid fibroblast	RSPO2	4.42e-246	1.17e-241	1.17938	0.792	0.398
mid fibroblast	COL21A1	4.38e-187	1.16e-182	1.17742	0.693	0.372
mid fibroblast	GYG1	0	0	1.17505	0.946	0.622
mid fibroblast	FMOD	3.14e-114	8.33e-110	1.1742	0.52	0.293
Myofibroblast	CT45A8	0	0	7.92614	0.757	0.005
Myofibroblast	CT45A5	0	0	7.89051	0.532	0.003
Myofibroblast	CT45A2	0	0	7.87827	0.784	0.006
Myofibroblast	CT45A7	0	0	7.66813	0.514	0.003
Myofibroblast	CT45A9	0	0	7.52322	0.631	0.005
Myofibroblast	CT45A6	0	0	7.4519	0.459	0.004
Myofibroblast	CT45A3	0	0	7.40253	0.892	0.011
Myofibroblast	CT45A10	0	0	7.26635	0.622	0.006
Myofibroblast	CT45A1	0	0	7.03542	0.784	0.011
Myofibroblast	KCNK17	1.71e-274	4.54e-270	5.15932	0.559	0.019
Myofibroblast	RHCG	1.2e-239	3.19e-235	4.7157	0.649	0.032
Myofibroblast	DACH2	1.68e-139	4.46e-135	3.99026	0.486	0.031
Myofibroblast	IGSF1	1.02e-91	2.71e-87	3.71848	0.495	0.051
Myofibroblast	ALKAL1	6.37e-95	1.69e-90	3.683	0.387	0.029
Myofibroblast	ADAMTSL2	1.41e-82	3.75e-78	3.39664	0.45	0.046
Myofibroblast	EYA4	3.6e-124	9.56e-120	3.29288	0.658	0.066
Myofibroblast	PAG1	6.1e-111	1.62e-106	3.1762	0.721	0.091
Myofibroblast	NOTUM	7.6e-44	2.02e-39	2.99064	0.378	0.06
Myofibroblast	PLPPR4	3.77e-93	1e-88	2.93292	0.766	0.124
Myofibroblast	STC1	4.32e-46	1.15e-41	2.90945	0.477	0.091
Myofibroblast	ERG	1.29e-41	3.44e-37	2.77917	0.261	0.029
Myofibroblast	WNT5A	2.07e-38	5.49e-34	2.76077	0.279	0.036
Myofibroblast	NPY	6.39e-42	1.7e-37	2.75211	0.396	0.066
Myofibroblast	ETV4	8.63e-37	2.29e-32	2.71762	0.36	0.062
Myofibroblast	ZEB1	6.23e-45	1.65e-40	2.68437	0.387	0.059
Myofibroblast	ANO4	1.19e-50	3.16e-46	2.62146	0.396	0.054
Myofibroblast	HTRA1	1.05e-56	2.78e-52	2.53601	0.748	0.189
Myofibroblast	EDAR	1.87e-30	4.97e-26	2.53598	0.279	0.044
Myofibroblast	TBXAS1	3.19e-35	8.48e-31	2.52487	0.288	0.042
Myofibroblast	ZNF536	2.67e-35	7.08e-31	2.49813	0.288	0.041
Myofibroblast	PROM1	1.34e-31	3.56e-27	2.48117	0.351	0.065
Myofibroblast	PTGER2	7.8e-35	2.07e-30	2.4673	0.27	0.036
Myofibroblast	MYOCD	1.17e-57	3.1e-53	2.41178	0.45	0.06
Myofibroblast	FENDRR	1.78e-66	4.74e-62	2.33437	0.784	0.167
Myofibroblast	SLC9A6	2.57e-20	6.82e-16	2.31035	0.306	0.074
Myofibroblast	TPST2	1.24e-45	3.28e-41	2.29171	0.64	0.155
Myofibroblast	LMCD1	3.93e-68	1.05e-63	2.28797	0.973	0.341
Myofibroblast	MT1E	1.15e-16	3.06e-12	2.27156	0.252	0.062
Myofibroblast	SYT1	3.98e-38	1.06e-33	2.26178	0.477	0.1
Myofibroblast	SLFN12L	2.41e-18	6.41e-14	2.17714	0.252	0.056
Myofibroblast	MT2A	3.89e-61	1.03e-56	2.15582	0.955	0.357
Myofibroblast	NGFR	8.89e-28	2.36e-23	2.14427	0.405	0.093
Myofibroblast	CPED1	8.62e-46	2.29e-41	2.12045	0.649	0.149
Myofibroblast	TLE1	2.12e-30	5.64e-26	2.01884	0.523	0.142
Myofibroblast	LEF1	1.52e-31	4.03e-27	1.99293	0.613	0.194
Myofibroblast	ARHGAP6	2.37e-46	6.29e-42	1.95892	0.784	0.22
Myofibroblast	TSPAN2	7.54e-14	2e-09	1.94092	0.252	0.069
Myofibroblast	MMGT1	2.62e-27	6.96e-23	1.92341	0.613	0.204
Myofibroblast	AC007325.4	1.56e-19	4.15e-15	1.90035	0.396	0.118
Myofibroblast	CXCL14	1.06e-36	2.8e-32	1.89092	0.757	0.268
NK	GZMH	0	0	15.0524	0.8	0
NK	CST7	0	0	14.4014	0.9	0
NK	EOMES	0	0	13.2798	0.7	0
NK	SAMD3	0	0	13.0726	1	0
NK	IFNG	0	0	13.0101	0.3	0
NK	GNLY	0	0	12.9149	0.5	0.001
NK	GZMA	0	0	12.8931	0.9	0.001
NK	TBX21	0	0	12.8263	0.7	0
NK	PYHIN1	0	0	12.7411	0.9	0
NK	XCL2	0	0	12.7194	0.8	0
NK	PVRIG	0	0	12.5857	0.3	0
NK	ZBP1	0	0	12.5056	0.3	0
NK	GZMB	0	0	12.5048	0.7	0
NK	GZMM	0	0	12.3588	1	0.001
NK	KRT72	0	0	12.2755	0.3	0
NK	KLRD1	0	0	12.2444	0.8	0.001
NK	FASLG	0	0	12.1348	0.6	0
NK	GZMK	0	0	11.6369	0.3	0
NK	IL18RAP	0	0	11.5113	0.7	0
NK	CCL5	0	0	11.4641	0.8	0.002
NK	TIGIT	1.99e-271	5.29e-267	11.3023	0.3	0
NK	SH2D1A	0	0	11.2574	0.8	0.001
NK	NCR1	0	0	11.2041	0.5	0
NK	LINC00861	0	0	11.0416	0.7	0
NK	PRF1	0	0	10.9938	0.9	0.005
NK	KLRF1	1.99e-271	5.29e-267	10.9528	0.3	0
NK	SH2D1B	0	0	10.8813	0.6	0.001
NK	KLRC1	0	0	10.8327	0.8	0.001
NK	LINC01871	0	0	10.7986	0.4	0
NK	NKG7	0	0	10.7018	1	0.004
NK	XCL1	0	0	10.6971	0.8	0.001
NK	CD3D	0	0	10.6247	0.8	0.001
NK	CRTAM	0	0	10.5042	0.3	0
NK	STAP1	0	0	10.3103	0.5	0.001
NK	CD3G	0	0	10.2439	0.8	0.003
NK	CD247	0	0	10.1372	1	0.003
NK	KLRB1	0	0	10.0076	0.8	0.002
NK	PTPRCAP	0	0	9.98629	1	0.003
NK	PTGDR	2.56e-301	6.8e-297	9.98608	0.5	0.001
NK	S1PR5	0	0	9.92602	0.8	0.003
NK	TESPA1	6.98e-223	1.85e-218	9.84297	0.4	0.001
NK	LY9	2.19e-181	5.82e-177	9.809	0.3	0.001
NK	CCL4L2	0	0	9.69316	0.8	0.003
NK	CD244	2.99e-241	7.95e-237	9.65494	0.4	0.001
NK	SH2D2A	6.44e-233	1.71e-228	9.63121	0.8	0.005
NK	IL2RB	0	0	9.59998	0.9	0.004
NK	TRGV9	2.21e-163	5.88e-159	9.53777	0.3	0.001
NK	LCK	0	0	9.49622	0.8	0.003
NK	CD38	0	0	9.46866	0.9	0.003
NK	CD7	2e-185	5.31e-181	9.45024	0.9	0.009
Other myeloid	MPEG1	0	0	13.941	0.795	0
Other myeloid	SIGLEC1	0	0	13.252	0.446	0
Other myeloid	S100A8	0	0	13.0311	0.265	0
Other myeloid	PGA5	0	0	12.9199	0.434	0
Other myeloid	FCN1	0	0	12.593	0.289	0
Other myeloid	CSTA	0	0	12.507	0.337	0
Other myeloid	LY86	0	0	12.0384	0.675	0
Other myeloid	MNDA	0	0	12.0255	0.651	0
Other myeloid	CLEC10A	0	0	11.9979	0.361	0
Other myeloid	FPR1	0	0	11.9573	0.494	0
Other myeloid	HLA-DRB5	0	0	11.8285	0.47	0
Other myeloid	FCGR1A	0	0	11.7857	0.578	0
Other myeloid	FCGR1B	0	0	11.5517	0.277	0
Other myeloid	RETN	0	0	11.5248	0.747	0.001
Other myeloid	S100A9	0	0	11.5005	0.578	0.001
Other myeloid	CSF2RA	0	0	11.456	0.518	0
Other myeloid	LILRB4	0	0	11.4544	0.277	0
Other myeloid	CLEC7A	0	0	11.3947	0.663	0
Other myeloid	LILRB5	0	0	11.3698	0.566	0.001
Other myeloid	CXorf21	0	0	11.136	0.361	0
Other myeloid	HLA-DMB	0	0	11.1089	0.578	0
Other myeloid	NCF4	0	0	11.0827	0.795	0.001
Other myeloid	CD300C	0	0	11.0594	0.289	0
Other myeloid	PGA3	0	0	11.0265	0.325	0
Other myeloid	P2RY13	0	0	10.9867	0.361	0
Other myeloid	FGD2	0	0	10.9448	0.566	0
Other myeloid	LYZ	0	0	10.944	0.554	0.002
Other myeloid	CD163	0	0	10.9003	0.831	0.001
Other myeloid	TRPM2	0	0	10.8246	0.337	0
Other myeloid	VSIG4	0	0	10.7953	0.639	0.001
Other myeloid	PGA4	0	0	10.7672	0.41	0
Other myeloid	MS4A6A	0	0	10.6643	0.916	0.002
Other myeloid	SCIMP	0	0	10.6563	0.313	0
Other myeloid	MS4A7	0	0	10.5765	0.807	0.002
Other myeloid	C3AR1	0	0	10.5594	0.602	0.001
Other myeloid	IGSF6	0	0	10.5575	0.735	0.001
Other myeloid	CD86	0	0	10.5189	0.554	0
Other myeloid	CYTH4	0	0	10.4993	0.711	0.001
Other myeloid	CSF1R	0	0	10.4757	0.928	0.002
Other myeloid	LILRB2	0	0	10.4403	0.566	0
Other myeloid	HCK	0	0	10.3834	0.843	0.001
Other myeloid	HLA-DRB1	0	0	10.3634	0.627	0.002
Other myeloid	NCF2	0	0	10.2948	0.735	0.001
Other myeloid	LRRC25	0	0	10.2917	0.494	0.001
Other myeloid	TLR7	0	0	10.2872	0.265	0
Other myeloid	KYNU	0	0	10.2796	0.373	0
Other myeloid	GPR34	0	0	10.1975	0.627	0.001
Other myeloid	MS4A4A	0	0	10.0223	0.88	0.002
Other myeloid	CD14	0	0	10.0014	0.94	0.005
Other myeloid	ITGAM	0	0	10.0007	0.47	0
Pericyte	HIGD1B	0	0	6.61255	0.357	0.004
Pericyte	NECAB1	6.69e-263	1.78e-258	6.44184	0.315	0.006
Pericyte	HEYL	0	0	5.83807	0.881	0.027
Pericyte	HRH2	0	0	5.73695	0.657	0.018
Pericyte	COX4I2	0	0	5.69143	0.909	0.037
Pericyte	SEMA5B	0	0	5.59344	0.49	0.01
Pericyte	ITGA4	0	0	5.43842	0.643	0.018
Pericyte	PLXDC1	6.75e-216	1.79e-211	5.21906	0.301	0.007
Pericyte	FOXS1	0	0	5.19341	0.713	0.022
Pericyte	RERG	0	0	4.9898	0.86	0.041
Pericyte	GJA4	2.1e-182	5.58e-178	4.8447	0.287	0.008
Pericyte	MYO3A	4.09e-102	1.09e-97	4.7118	0.252	0.014
Pericyte	PDZD2	2.31e-117	6.15e-113	4.61282	0.28	0.015
Pericyte	SH2D3C	4.13e-301	1.1e-296	4.60617	0.727	0.041
Pericyte	NDUFA4L2	0	0	4.57262	0.867	0.054
Pericyte	PLCB1	1.19e-272	3.15e-268	4.43578	0.846	0.067
Pericyte	MIR4435-2HG	7.53e-153	2e-148	4.42057	0.427	0.027
Pericyte	LAMC3	1.81e-246	4.8e-242	4.41384	0.664	0.042
Pericyte	ABCC9	7.17e-207	1.9e-202	4.37844	0.517	0.029
Pericyte	ADAMTSL3	8.52e-291	2.26e-286	4.37479	0.685	0.036
Pericyte	CXCR4	4.3e-162	1.14e-157	4.36987	0.42	0.024
Pericyte	KCNQ5	2.33e-126	6.2e-122	4.33755	0.28	0.013
Pericyte	OLFML2B	6.14e-184	1.63e-179	4.27334	0.469	0.027
Pericyte	EBF1	7.14e-236	1.9e-231	4.27232	0.58	0.031
Pericyte	TRPV2	3.32e-120	8.83e-116	4.18685	0.28	0.014
Pericyte	ESAM	6.16e-273	1.64e-268	4.16036	0.741	0.047
Pericyte	CYTOR	1.55e-136	4.12e-132	4.10084	0.455	0.036
Pericyte	MOCS1	4.52e-190	1.2e-185	4.08791	0.797	0.089
Pericyte	CCDC102B	6.58e-251	1.75e-246	4.08627	0.909	0.088
Pericyte	MAPT	1.81e-121	4.82e-117	4.05133	0.322	0.019
Pericyte	NTRK3	6.47e-140	1.72e-135	3.87391	0.378	0.022
Pericyte	RAPGEF5	1.16e-173	3.09e-169	3.85191	0.517	0.035
Pericyte	TRPC6	3.05e-197	8.11e-193	3.83916	0.839	0.095
Pericyte	REM1	1.56e-155	4.14e-151	3.73203	0.517	0.039
Pericyte	SERPINI1	1.32e-75	3.5e-71	3.69578	0.315	0.031
Pericyte	EGFL6	5.25e-184	1.39e-179	3.68242	1	0.18
Pericyte	PDE3A	1.44e-109	3.84e-105	3.55505	0.392	0.032
Pericyte	GPR183	8.64e-91	2.3e-86	3.51244	0.294	0.021
Pericyte	AFAP1L2	5.85e-129	1.56e-124	3.49077	0.559	0.058
Pericyte	NPR3	6.33e-77	1.68e-72	3.46415	0.329	0.032
Pericyte	RRAD	4.41e-89	1.17e-84	3.46371	0.371	0.035
Pericyte	INPP4B	1.24e-103	3.3e-99	3.41398	0.615	0.091
Pericyte	MCTP2	3.35e-62	8.91e-58	3.39912	0.357	0.048
Pericyte	NRGN	1.97e-75	5.24e-71	3.35001	0.42	0.055
Pericyte	SPRY4	7.06e-78	1.88e-73	3.33856	0.427	0.055
Pericyte	2025-09-04	8.34e-154	2.22e-149	3.33532	0.748	0.09
Pericyte	LRRC32	4.95e-89	1.31e-84	3.27432	0.441	0.051
Pericyte	PCDH1	1.58e-52	4.21e-48	3.2348	0.336	0.05
Pericyte	EPAS1	8.77e-153	2.33e-148	3.18292	0.664	0.067
Pericyte	MCAM	1.55e-115	4.11e-111	3.14819	0.79	0.142
PNS	PHOX2B	0	0	13.4178	0.551	0
PNS	STMN4	0	0	12.223	0.286	0
PNS	LINC00682	0	0	12.0894	0.653	0
PNS	CDH19	0	0	12.0026	0.449	0
PNS	DLX1	0	0	11.8061	0.633	0
PNS	PHOX2A	0	0	11.7885	0.388	0
PNS	FOXD3-AS1	0	0	11.6995	0.327	0
PNS	TAC1	0	0	11.2821	0.408	0
PNS	CHRNA3	0	0	11.1887	0.429	0.001
PNS	HMX2	0	0	11.0001	0.265	0
PNS	TLX2	0	0	10.8905	0.449	0
PNS	MAB21L1	0	0	10.0983	0.592	0.001
PNS	HAND2-AS1	0	0	9.83131	0.837	0.002
PNS	TTC9B	0	0	9.79496	0.265	0.001
PNS	GRIK3	0	0	9.54098	0.265	0
PNS	COL20A1	0	0	9.47778	0.449	0.001
PNS	SOX10	0	0	9.41548	0.449	0.002
PNS	PRPH	0	0	9.24282	0.408	0.003
PNS	CTNNA2	0	0	9.12031	0.388	0.002
PNS	HAND2	0	0	9.06948	0.551	0.002
PNS	SHD	0	0	9.05716	0.327	0.001
PNS	SHISA9	9.56e-266	2.54e-261	9.00085	0.286	0.002
PNS	L1CAM	0	0	8.86304	0.51	0.002
PNS	GAP43	0	0	8.6503	0.429	0.004
PNS	SLC10A4	0	0	8.44306	0.347	0.002
PNS	GAL	5.02e-210	1.33e-205	8.38416	0.51	0.01
PNS	DPYSL5	1.38e-181	3.65e-177	8.17586	0.265	0.003
PNS	ATCAY	0	0	8.09103	0.429	0.003
PNS	GDAP1L1	5.95e-252	1.58e-247	7.95363	0.367	0.004
PNS	S100B	1.12e-284	2.98e-280	7.9051	0.673	0.013
PNS	FAM57B	9.02e-191	2.4e-186	7.74951	0.388	0.006
PNS	DLX2	0	0	7.72276	0.673	0.005
PNS	GNG3	1.9e-182	5.05e-178	7.71069	0.306	0.004
PNS	INSC	1.53e-252	4.07e-248	7.49797	0.327	0.003
PNS	ALDH1A3	2.29e-193	6.09e-189	7.49133	0.286	0.003
PNS	CRABP1	9.14e-211	2.43e-206	7.41312	0.694	0.021
PNS	ZNF804A	1.43e-214	3.81e-210	7.33405	0.408	0.006
PNS	CHL1	0	0	7.23908	0.49	0.005
PNS	NRSN1	2.8e-174	7.44e-170	7.23861	0.286	0.003
PNS	PRIMA1	1.93e-256	5.13e-252	7.23455	0.367	0.003
PNS	CHRNB4	2.02e-166	5.37e-162	7.19685	0.265	0.003
PNS	SORCS1	4.32e-188	1.15e-183	7.13936	0.286	0.003
PNS	PPP2R2B	1.06e-220	2.8e-216	6.99866	0.408	0.006
PNS	JPH4	3.12e-174	8.28e-170	6.88757	0.306	0.004
PNS	ELAVL3	3.55e-162	9.44e-158	6.84049	0.286	0.004
PNS	MMP17	1.78e-213	4.72e-209	6.72508	0.408	0.006
PNS	RIMS3	9.91e-118	2.63e-113	6.71186	0.388	0.011
PNS	MPZ	1.03e-101	2.74e-97	6.68208	0.531	0.026
PNS	STMN2	8.61e-111	2.29e-106	6.61127	0.429	0.015
PNS	STAC	6.27e-152	1.67e-147	6.60501	0.388	0.008
Proximal epithelial	HEPACAM2	0	0	8.03186	0.314	0.003
Proximal epithelial	KCNH6	0	0	7.92537	0.27	0.002
Proximal epithelial	FSTL5	0	0	6.76144	0.33	0.004
Proximal epithelial	RPRM	0	0	6.71996	0.25	0.006
Proximal epithelial	KIAA1324	0	0	6.55932	0.647	0.017
Proximal epithelial	CAMK2B	0	0	6.50664	0.25	0.004
Proximal epithelial	FXYD3	0	0	6.15163	0.499	0.015
Proximal epithelial	CHGA	0	0	6.15125	0.333	0.008
Proximal epithelial	VWA5B2	0	0	6.07571	0.252	0.007
Proximal epithelial	GABRA1	0	0	6.00152	0.265	0.008
Proximal epithelial	CHGB	0	0	5.93916	0.274	0.006
Proximal epithelial	BIK	1.59e-303	4.23e-299	5.75791	0.28	0.012
Proximal epithelial	SCG3	0	0	5.44956	0.306	0.007
Proximal epithelial	CA8	0	0	5.32131	0.3	0.005
Proximal epithelial	GRP	6.29e-196	1.67e-191	5.23671	0.293	0.031
Proximal epithelial	GRHL1	0	0	5.23635	0.353	0.02
Proximal epithelial	TFF3	0	0	5.16217	0.649	0.052
Proximal epithelial	PROX1	0	0	5.06593	0.317	0.011
Proximal epithelial	GDF15	0	0	5.0078	0.555	0.041
Proximal epithelial	LINC00261	0	0	4.9796	0.367	0.022
Proximal epithelial	CXCL17	0	0	4.86354	0.461	0.041
Proximal epithelial	ASCL1	2.6e-306	6.9e-302	4.74727	0.353	0.025
Proximal epithelial	DDC	1.16e-170	3.08e-166	4.73452	0.262	0.029
Proximal epithelial	ARHGEF38	7.97e-203	2.12e-198	4.53203	0.265	0.022
Proximal epithelial	CHST9	3.23e-248	8.59e-244	4.51127	0.318	0.027
Proximal epithelial	CLDN9	0	0	4.4258	0.437	0.035
Proximal epithelial	ARFGEF3	0	0	4.41249	0.499	0.046
Proximal epithelial	ACSL1	3.21e-165	8.53e-161	4.39485	0.28	0.034
Proximal epithelial	GHRL	8.13e-228	2.16e-223	4.33642	0.477	0.082
Proximal epithelial	HES6	1.54e-200	4.09e-196	4.20708	0.364	0.051
Proximal epithelial	SCGB3A2	0	0	4.18525	0.901	0.221
Proximal epithelial	TMEM178A	3.34e-237	8.86e-233	4.1198	0.299	0.024
Proximal epithelial	BMP3	0	0	4.07642	0.492	0.061
Proximal epithelial	KRT7	1.5e-210	3.98e-206	4.04984	0.346	0.042
Proximal epithelial	ABCG1	2.55e-257	6.78e-253	4.03063	0.318	0.024
Proximal epithelial	ADCY2	1.04e-220	2.76e-216	3.96161	0.262	0.018
Proximal epithelial	SFTPB	4.46e-128	1.19e-123	3.91861	0.272	0.044
Proximal epithelial	SOX2	0	0	3.86105	0.86	0.11
Proximal epithelial	CLDN10	1.73e-235	4.61e-231	3.78079	0.334	0.032
Proximal epithelial	RAP1GAP2	5.44e-147	1.44e-142	3.76387	0.268	0.036
Proximal epithelial	DUSP4	4.55e-197	1.21e-192	3.73623	0.314	0.035
Proximal epithelial	TUBA4A	3.36e-227	8.94e-223	3.70636	0.33	0.033
Proximal epithelial	FAM129A	2.56e-195	6.79e-191	3.66283	0.321	0.038
Proximal epithelial	ADAMTSL1	5.4e-179	1.43e-174	3.61841	0.352	0.052
Proximal epithelial	RASSF9	5.16e-235	1.37e-230	3.61771	0.433	0.062
Proximal epithelial	TLR5	1.52e-160	4.03e-156	3.59227	0.284	0.036
Proximal epithelial	SPX	2.13e-220	5.66e-216	3.58058	0.373	0.047
Proximal epithelial	DEGS2	3.71e-162	9.85e-158	3.56152	0.259	0.029
Proximal epithelial	SUSD4	3.27e-289	8.68e-285	3.5515	0.524	0.077
Proximal epithelial	CLIC6	0	0	3.54774	0.598	0.09
Proximal fibroblast	CTXND1	3.71e-138	9.86e-134	1.95817	0.28	0.074
Proximal fibroblast	HOXB6	6.11e-286	1.62e-281	1.73383	0.579	0.177
Proximal fibroblast	PTCH1	1.42e-241	3.76e-237	1.69238	0.564	0.22
Proximal fibroblast	BMPER	1.35e-186	3.6e-182	1.5518	0.46	0.153
Proximal fibroblast	FOXF1	0	0	1.29883	0.797	0.274
Proximal fibroblast	ARHGAP6	1.58e-104	4.2e-100	1.26674	0.384	0.164
Proximal fibroblast	PTX3	4.63e-122	1.23e-117	1.24976	0.442	0.19
Proximal fibroblast	DYNC1I1	2.06e-77	5.48e-73	1.24216	0.28	0.111
Proximal fibroblast	BMP5	7e-202	1.86e-197	1.23273	0.626	0.257
Proximal fibroblast	SOSTDC1	2.09e-115	5.55e-111	1.20709	0.446	0.198
Proximal fibroblast	FAM162B	1.27e-289	3.37e-285	1.18038	0.827	0.389
Proximal fibroblast	CHST2	1.8e-188	4.78e-184	1.17355	0.614	0.254
Proximal fibroblast	COL24A1	4.18e-63	1.11e-58	1.16112	0.25	0.103
Proximal fibroblast	LINC00920	2.34e-66	6.22e-62	1.1235	0.294	0.131
Proximal fibroblast	LXN	1.09e-172	2.89e-168	1.1153	0.683	0.385
Proximal fibroblast	FBLN7	1.33e-56	3.53e-52	1.07801	0.266	0.122
Proximal fibroblast	HOXB4	8.93e-149	2.37e-144	1.07639	0.606	0.295
Proximal fibroblast	HOXB3	2.27e-69	6.04e-65	1.07407	0.318	0.146
Proximal fibroblast	TCIM	9.86e-145	2.62e-140	1.0667	0.577	0.266
Proximal fibroblast	FOXF2	1.76e-73	4.69e-69	1.06424	0.314	0.138
Proximal fibroblast	HGF	2.27e-89	6.03e-85	1.0618	0.381	0.167
Proximal fibroblast	HOXB5	5.5e-243	1.46e-238	1.04903	0.838	0.43
Proximal fibroblast	HAS2	1.98e-73	5.25e-69	1.04729	0.337	0.155
Proximal fibroblast	HOXB2	1.25e-157	3.31e-153	1.04727	0.642	0.321
Proximal fibroblast	FREM1	3.63e-137	9.65e-133	1.04536	0.547	0.243
Proximal fibroblast	STXBP6	8.17e-170	2.17e-165	1.04193	0.675	0.325
Proximal fibroblast	CHN1	2.69e-127	7.14e-123	1.04107	0.617	0.392
Proximal fibroblast	PCLAF	3.1e-66	8.24e-62	1.03122	0.401	0.23
Proximal fibroblast	ARHGAP28	6.66e-202	1.77e-197	1.0307	0.779	0.406
Proximal fibroblast	RARRES1	6.48e-154	1.72e-149	1.02719	0.63	0.303
Proximal fibroblast	TBX3	5.85e-190	1.55e-185	1.01712	0.685	0.286
Proximal fibroblast	IL1R1	4.17e-55	1.11e-50	1.00831	0.28	0.134
Proximal fibroblast	DPYSL4	4.94e-58	1.31e-53	1.00007	0.309	0.153
Proximal fibroblast	ADGRB3	2.21e-88	5.86e-84	0.997325	0.422	0.202
Proximal fibroblast	TSHZ2	2.21e-116	5.88e-112	0.991123	0.542	0.265
Proximal fibroblast	EDNRA	6.41e-154	1.7e-149	0.989262	0.664	0.337
Proximal fibroblast	TBX2	7.66e-123	2.04e-118	0.988617	0.557	0.27
Proximal fibroblast	KCNQ2	7.56e-107	2.01e-102	0.983356	0.489	0.228
Proximal fibroblast	TBX4	1e-83	2.66e-79	0.982218	0.408	0.195
Proximal fibroblast	BMP4	8.41e-79	2.23e-74	0.975127	0.459	0.258
Proximal fibroblast	ENPP2	4.59e-174	1.22e-169	0.967562	0.743	0.384
Proximal fibroblast	PDGFRA	3.27e-142	8.7e-138	0.967333	0.624	0.294
Proximal fibroblast	RSPO2	1.15e-195	3.05e-191	0.952077	0.804	0.385
Proximal fibroblast	C16orf74	7.1e-79	1.89e-74	0.936111	0.426	0.213
Proximal fibroblast	ARSI	5.86e-83	1.56e-78	0.935324	0.418	0.2
Proximal fibroblast	STAMBPL1	1.34e-53	3.57e-49	0.934773	0.303	0.152
Proximal fibroblast	TMEM119	1.11e-65	2.95e-61	0.933143	0.351	0.171
Proximal fibroblast	TRIL	1.37e-85	3.64e-81	0.931959	0.483	0.264
Proximal fibroblast	CDK1	2.83e-36	7.52e-32	0.930728	0.331	0.213
Proximal fibroblast	NPW	5.52e-67	1.47e-62	0.930627	0.404	0.221
SMC	PLN	0	0	10.2998	0.27	0
SMC	KCNMB1	0	0	8.5831	0.753	0.004
SMC	SCUBE1	0	0	8.26968	0.306	0.002
SMC	LEFTY2	0	0	8.20979	0.465	0.003
SMC	ASB2	0	0	8.03029	0.637	0.004
SMC	GBP2	0	0	7.90402	0.363	0.002
SMC	LGR6	0	0	7.56745	0.526	0.004
SMC	TMEM255A	0	0	7.52305	0.304	0.002
SMC	CNN1	0	0	7.43249	0.874	0.02
SMC	ACTG2	0	0	7.373	0.981	0.027
SMC	MYOCD	0	0	7.30718	0.825	0.008
SMC	HSPB7	0	0	7.266	0.654	0.009
SMC	TNNT2	0	0	7.10092	0.279	0.005
SMC	LMOD1	0	0	7.06844	0.77	0.014
SMC	MYH11	0	0	6.9364	0.983	0.032
SMC	ITGA10	0	0	6.71806	0.334	0.006
SMC	FNDC1	0	0	6.55039	0.628	0.01
SMC	SYNPO2	0	0	6.26093	0.701	0.019
SMC	SBSPON	0	0	6.25667	0.773	0.024
SMC	KCNA5	0	0	6.22475	0.329	0.005
SMC	LTBP2	0	0	6.11244	0.282	0.006
SMC	FBXL22	0	0	6.02485	0.683	0.024
SMC	IL17B	0	0	5.99411	0.403	0.012
SMC	TAGLN	0	0	5.82343	0.988	0.082
SMC	TYRP1	0	0	5.78368	0.334	0.007
SMC	HHIP	0	0	5.74599	0.912	0.058
SMC	PLXNA4	0	0	5.71033	0.358	0.01
SMC	PNMT	0	0	5.65442	0.365	0.014
SMC	TNNT3	0	0	5.58475	0.358	0.013
SMC	MRGPRF	0	0	5.57436	0.676	0.026
SMC	RRAD	0	0	5.51456	0.417	0.013
SMC	FBXO32	0	0	5.41317	0.753	0.038
SMC	IGF1	0	0	5.37051	0.926	0.052
SMC	PLP1	0	0	5.33645	0.529	0.011
SMC	FHL2	0	0	5.07875	0.668	0.037
SMC	NNMT	6.26e-280	1.66e-275	5.01298	0.251	0.008
SMC	ENTPD1	0	0	4.99221	0.503	0.022
SMC	TSPAN2	0	0	4.97514	0.543	0.036
SMC	SSC5D	0	0	4.94944	0.42	0.018
SMC	INHBA	0	0	4.84998	0.332	0.018
SMC	FILIP1L	0	0	4.84531	0.73	0.067
SMC	WFDC1	0	0	4.80966	0.659	0.044
SMC	FLRT2	0	0	4.80815	0.709	0.045
SMC	GREM2	0	0	4.66744	0.685	0.053
SMC	THBS2	0	0	4.63739	0.33	0.014
SMC	ALKAL1	7.96e-259	2.12e-254	4.63661	0.282	0.015
SMC	WNT5A	0	0	4.61842	0.339	0.017
SMC	LIMS2	0	0	4.61672	0.668	0.059
SMC	ADAMTSL2	0	0	4.5863	0.401	0.025
SMC	DUSP2	0	0	4.54413	0.547	0.072
T & ILC	SLAMF1	0	0	12.7483	0.583	0
T & ILC	IL23R	0	0	12.2251	0.833	0
T & ILC	IL2RA	0	0	12.0192	0.667	0
T & ILC	CD40LG	0	0	11.8127	0.583	0
T & ILC	TRDC	0	0	11.5408	0.833	0
T & ILC	LTA	0	0	11.497	0.833	0.001
T & ILC	NCR2	0	0	11.3029	0.25	0
T & ILC	ICOS	0	0	11.1794	0.25	0
T & ILC	CXCR5	0	0	11.1172	0.5	0
T & ILC	CCR6	0	0	10.9393	0.833	0
T & ILC	AL137186.1	0	0	10.795	0.25	0
T & ILC	IL7R	0	0	10.6557	1	0.001
T & ILC	LINGO4	0	0	10.6069	0.333	0
T & ILC	SCML4	0	0	10.5579	0.833	0.001
T & ILC	MYO18B	0	0	10.5009	0.333	0
T & ILC	KRT81	0	0	10.4032	0.583	0
T & ILC	LINC00539	0	0	10.3679	0.667	0.001
T & ILC	KRT86	0	0	10.3529	0.667	0.001
T & ILC	SERPINA11	0	0	10.2238	0.333	0
T & ILC	TRGC1	0	0	10.1474	0.583	0
T & ILC	LTB	0	0	10.0726	1	0.005
T & ILC	TRAT1	0	0	9.97247	0.75	0.001
T & ILC	THEMIS	0	0	9.90813	0.417	0
T & ILC	SLAMF6	0	0	9.85875	0.583	0
T & ILC	CD3E	0	0	9.80837	0.833	0.001
T & ILC	TRBC1	0	0	9.79916	1	0.001
T & ILC	CD2	0	0	9.79644	0.75	0.001
T & ILC	LINC00299	0	0	9.67214	0.667	0.001
T & ILC	TNFSF14	0	0	9.60458	0.75	0.001
T & ILC	TRGV9	0	0	9.58233	0.583	0
T & ILC	NCR3	0	0	9.5334	0.667	0.001
T & ILC	CXCR6	5.02e-301	1.33e-296	9.51401	0.333	0
T & ILC	TRBC2	0	0	9.50571	0.917	0.001
T & ILC	ITK	0	0	9.48217	0.583	0
T & ILC	GPR25	0	0	9.43657	0.417	0.001
T & ILC	TRAC	0	0	9.41777	0.5	0
T & ILC	IL2RG	0	0	9.40875	0.75	0.001
T & ILC	CD96	0	0	9.27394	0.917	0.002
T & ILC	TMIGD2	0	0	9.18677	1	0.002
T & ILC	PTPN22	0	0	9.12383	0.667	0.001
T & ILC	CD69	0	0	9.06714	1	0.003
T & ILC	LCK	0	0	8.98491	1	0.002
T & ILC	PTGDR	0	0	8.90385	0.667	0.001
T & ILC	KLRB1	0	0	8.89997	1	0.001
T & ILC	GBP5	0	0	8.88208	0.833	0.003
T & ILC	ITGB7	0	0	8.8627	0.667	0.003
T & ILC	GPR174	3.64e-226	9.68e-222	8.84627	0.25	0
T & ILC	LINC002481	0	0	8.82363	0.5	0.001
T & ILC	LIF	0	0	8.80533	0.75	0.002
T & ILC	RGL4	0	0	8.76181	0.75	0.001
Vas endothelial	SOX17	0	0	11.3467	0.546	0
Vas endothelial	MMP1	0	0	11.3179	0.296	0
Vas endothelial	RAMP3	0	0	10.4876	0.574	0
Vas endothelial	MYOC	0	0	10.2093	0.37	0
Vas endothelial	VWF	0	0	10.057	0.972	0.003
Vas endothelial	GPIHBP1	0	0	9.99173	0.583	0
Vas endothelial	ARHGEF15	0	0	9.74394	0.713	0.001
Vas endothelial	HID1-AS1	0	0	9.48024	0.306	0
Vas endothelial	SOX7	0	0	9.3635	0.907	0.003
Vas endothelial	TMEM233	0	0	9.20407	0.296	0.001
Vas endothelial	C22orf34	0	0	9.08433	0.25	0
Vas endothelial	ADGRL4	0	0	9.06034	0.694	0.002
Vas endothelial	RXFP1	0	0	8.8022	0.315	0
Vas endothelial	ROBO4	0	0	8.79557	0.926	0.003
Vas endothelial	CDH5	0	0	8.7523	0.981	0.005
Vas endothelial	BCL6B	0	0	8.74814	0.759	0.002
Vas endothelial	CLEC1A	0	0	8.72705	0.704	0.002
Vas endothelial	CETP	0	0	8.61706	0.741	0.003
Vas endothelial	APLNR	0	0	8.59445	0.963	0.007
Vas endothelial	BTNL9	0	0	8.55199	0.352	0.001
Vas endothelial	AC007952.8	0	0	8.44578	0.306	0.001
Vas endothelial	NRN1	0	0	8.41689	0.713	0.002
Vas endothelial	MYCT1	0	0	8.40658	0.898	0.003
Vas endothelial	ACE	0	0	8.35299	0.759	0.005
Vas endothelial	CXorf36	0	0	8.3368	0.852	0.002
Vas endothelial	PTPRB	0	0	8.24282	0.833	0.005
Vas endothelial	CCM2L	0	0	8.18412	0.333	0.001
Vas endothelial	NR5A2	0	0	8.15826	0.352	0.002
Vas endothelial	PLVAP	0	0	8.15691	0.778	0.004
Vas endothelial	PCAT19	0	0	8.09651	0.694	0.002
Vas endothelial	PECAM1	0	0	7.99535	0.991	0.012
Vas endothelial	ADCY4	0	0	7.96032	0.694	0.004
Vas endothelial	FAM124B	0	0	7.86682	0.602	0.003
Vas endothelial	GATA2-AS1	0	0	7.85734	0.5	0.002
Vas endothelial	GPR4	0	0	7.85617	0.25	0.001
Vas endothelial	TCF15	0	0	7.84476	0.269	0.001
Vas endothelial	C2CD4B	2.3e-300	6.1e-296	7.8445	0.269	0.002
Vas endothelial	FCN3	0	0	7.80715	0.324	0.001
Vas endothelial	AL009178.2	0	0	7.8038	0.5	0.002
Vas endothelial	ECSCR	0	0	7.77549	0.861	0.005
Vas endothelial	MMP28	0	0	7.76261	0.583	0.003
Vas endothelial	TIE1	0	0	7.75153	0.972	0.008
Vas endothelial	KANK3	0	0	7.71673	0.861	0.005
Vas endothelial	MMRN2	0	0	7.68002	0.824	0.005
Vas endothelial	FAM167B	0	0	7.66231	0.546	0.004
Vas endothelial	THSD1	0	0	7.64378	0.833	0.009
Vas endothelial	IL3RA	0	0	7.62368	0.806	0.005
Vas endothelial	EMCN	0	0	7.49993	0.88	0.009
Vas endothelial	CD93	0	0	7.49731	1	0.011
Vas endothelial	HPGD	0	0	7.46228	0.87	0.015
