## Supplemental Table S2 for "The lncRNA *FENDRR* fine-tunes FOXF1 protein levels through a negative feedback loop governing human embryonic lung fibroblast-to-myofibroblast transition"

### Sheet: Supp_TableS2_mouse_scRNAseq_mar
Supplementary Table S2. Top 50 marker genes for mouse embryonic lung scRNA-seq cell clusters.
Cluster	Gene name	pvalue	padj	log2FoldChange	pct.1	pct.2
ASM	Chrm2	3.24e-86	9.71e-83	12.6693	0.938	0.373
ASM	1700024P16Rik	1.08e-12	3.23e-09	8.66921	0.006	0.406
ASM	Reg3g	9.12e-05	0.273716	8.37744	0.568	0.446
ASM	Klrb1c	1.09e-67	3.27e-64	7.98806	0.011	0.349
ASM	Krt4	1.09e-05	0.0327104	7.7041	0.216	0.4
ASM	Kcnma1	1.84e-09	5.53e-06	7.57507	0.648	0.431
ASM	Tnnt2	4.1e-27	1.23e-23	7.37424	0.727	0.401
ASM	Lrrc71	1.4e-88	4.21e-85	7.05675	0.994	0.558
ASM	Map3k7cl	5.32e-110	1.6e-106	6.95538	0.994	0.385
ASM	Akap14	1.47e-37	4.42e-34	6.74163	0.943	0.336
ASM	Actc1	3.09e-95	9.27e-92	6.66894	0.96	0.428
ASM	Optc	9.69e-72	2.91e-68	6.32078	0.903	0.5
ASM	Sost	1.01e-74	3.03e-71	6.00404	0.903	0.483
ASM	Cnn1	6.15e-107	1.85e-103	5.9485	0.989	0.317
ASM	Edn2	2.24e-34	6.71e-31	5.93951	0.216	0.36
ASM	Ldb3	1.51e-106	4.53e-103	5.90534	0.983	0.736
ASM	Rbm24	2.98e-20	8.94e-17	5.88892	0.682	0.326
ASM	P2rx1	1.27e-112	3.82e-109	5.88388	1	0.452
ASM	Ttn	6.75e-79	2.02e-75	5.85104	0.955	0.598
ASM	Sh3bgr	2.67e-112	8.01e-109	5.81245	1	0.803
ASM	Ptprz1	1.38e-94	4.15e-91	5.73984	0.966	0.404
ASM	Mt3	6.24e-21	1.87e-17	5.6997	0.619	0.258
ASM	Abra	2.45e-100	7.36e-97	5.62564	0.977	0.583
ASM	Ckm	1.12e-44	3.35e-41	5.55447	0.801	0.422
ASM	Myh11	4.68e-104	1.4e-100	5.54336	0.983	0.659
ASM	Asb2	3.82e-83	1.15e-79	5.53359	0.943	0.663
ASM	Thbs4	2.42e-17	7.27e-14	5.47695	0.415	0.285
ASM	Il17b	8.63e-06	0.0258809	5.44179	0.392	0.51
ASM	Fbxl22	8.5e-25	2.55e-21	5.42044	0.733	0.39
ASM	Agr2	1.4e-17	4.19e-14	5.33849	0.778	0.547
ASM	Adprhl1	1.8e-98	5.39e-95	5.3326	0.972	0.487
ASM	Calca	6.21e-44	1.86e-40	5.27495	0.188	0.403
ASM	Cfap46	5.2e-96	1.56e-92	5.25073	0.96	0.563
ASM	Lmod1	4.39e-108	1.32e-104	5.1794	1	0.792
ASM	Pcp4	8.57e-10	2.57e-06	5.03689	0.636	0.58
ASM	Sncg	7.18e-107	2.15e-103	5.01716	0.994	0.496
ASM	Mpz	5.78e-16	1.73e-12	5.00743	0.79	0.56
ASM	Mybpc3	1.6e-26	4.81e-23	4.97974	0.142	0.332
ASM	Pln	3.91e-45	1.17e-41	4.90945	0.824	0.745
ASM	Cacna1s	1.16e-26	3.48e-23	4.90754	0.506	0.26
ASM	Synpo2	1.95e-100	5.86e-97	4.87785	0.994	0.697
ASM	Acta2	4.1e-114	1.23e-110	4.87621	1	0.782
ASM	Vstm2b	5.32e-30	1.6e-26	4.81134	0.835	0.475
ASM	Mlip	2.24e-38	6.72e-35	4.7969	0.932	0.476
ASM	Dbh	3.97e-15	1.19e-11	4.77593	0.642	0.278
ASM	Olfr558	9.42e-34	2.83e-30	4.7679	0.074	0.426
ASM	Csrp3	3.17e-24	9.51e-21	4.74262	0.778	0.506
ASM	Ccl20	1.17e-13	3.52e-10	4.73138	0.017	0.297
ASM	Tpm2	8.22e-114	2.47e-110	4.6772	1	0.739
ASM	Dusp26	3.25e-95	9.75e-92	4.65892	0.994	0.637
AT1	Reg3g	3.93e-05	0.117887	10.0324	0.595	0.447
AT1	Akap14	3.83e-22	1.15e-18	9.16514	0.857	0.343
AT1	Klrb1c	0.000368721	1	8.80885	0.214	0.343
AT1	Tbxas1	1.14e-16	3.42e-13	7.31658	0.857	0.434
AT1	Agr2	0.0034537	1	7.16451	0.571	0.551
AT1	Spink4	2.05e-55	6.15e-52	6.84182	1	0.346
AT1	Cacna1s	2.83e-35	8.48e-32	6.57986	0.952	0.258
AT1	Tnnc2	0.00180765	1	6.45754	0.19	0.348
AT1	Olfr558	5.48e-13	1.64e-09	6.3736	0.262	0.42
AT1	D630024D03Rik	1.55e-27	4.65e-24	6.33894	0.869	0.261
AT1	Ccl20	0.000840154	1	5.9996	0.321	0.291
AT1	Ppil6	2.47e-48	7.42e-45	5.9142	0.988	0.345
AT1	Aqp4	0.000561498	1	5.91418	0.595	0.423
AT1	Tacstd2	7.69e-55	2.31e-51	5.89815	1	0.502
AT1	Bpifb1	4.11e-14	1.23e-10	5.76458	0.262	0.643
AT1	Scnn1g	2.23e-55	6.7e-52	5.70804	1	0.497
AT1	Sox21	0.00631686	1	5.61245	0.583	0.415
AT1	Hopx	8.84e-56	2.65e-52	5.58886	1	0.972
AT1	Rtkn2	1.31e-55	3.94e-52	5.5702	1	0.848
AT1	Arg1	8.37e-05	0.251023	5.53858	0.631	0.489
AT1	Ager	2.38e-55	7.14e-52	5.51003	1	0.999
AT1	Cyp2b10	8.87e-56	2.66e-52	5.38836	1	0.995
AT1	Gprc5a	4.91e-55	1.47e-51	5.38481	1	0.845
AT1	Mal2	5.12e-54	1.54e-50	5.36656	1	0.741
AT1	Scnn1b	1.34e-55	4.03e-52	5.35628	1	0.608
AT1	Eya2	1.58e-53	4.73e-50	5.30634	1	0.461
AT1	Rbp2	2.09e-08	6.28e-05	5.26365	0.679	0.515
AT1	Il2ra	5.66e-11	1.7e-07	5.24717	0.226	0.454
AT1	Aqp5	8.92e-56	2.67e-52	5.24376	1	0.767
AT1	Celf3	1.71e-13	5.14e-10	5.22746	0.155	0.432
AT1	Lrrc71	0.000976293	1	5.22746	0.821	0.564
AT1	Sec14l3	3.02e-55	9.05e-52	5.22459	1	0.826
AT1	Col4a3	9.08e-56	2.72e-52	5.22082	1	0.914
AT1	Mt3	5.45e-09	1.63e-05	5.21592	0.595	0.262
AT1	Slc35g3	2.28e-48	6.84e-45	5.21444	1	0.352
AT1	Hmx3	6.69e-29	2.01e-25	5.17381	0.798	0.23
AT1	Dapl1	1.74e-05	0.0523311	5.17184	0.345	0.26
AT1	Itgb6	3.23e-55	9.7e-52	5.1549	1	0.576
AT1	Slc15a2	0.000389268	1	5.15332	0.56	0.362
AT1	Htr3b	3.5e-25	1.05e-21	5.14085	0.643	0.244
AT1	Slc6a14	1.85e-55	5.56e-52	5.11591	1	0.657
AT1	Dbh	1.55e-11	4.65e-08	5.11135	0.452	0.284
AT1	Tph1	8.47e-17	2.54e-13	5.09501	0.631	0.289
AT1	Tshb	2.84e-55	8.51e-52	5.09021	1	0.546
AT1	Krt7	2.8e-54	8.4e-51	5.07932	1	0.877
AT1	Lmo7	1.34e-55	4.01e-52	5.0427	1	0.905
AT1	Ap1s3	5.78e-46	1.73e-42	5.03458	0.964	0.604
AT1	Scn9a	3.96e-10	1.19e-06	5.01783	0.702	0.606
AT1	Htr3a	0.000379038	1	5.0147	0.357	0.635
AT1	2210011C24Rik	2.08e-55	6.25e-52	4.99509	1	0.845
Cap EC	Krt4	0.000200459	0.601377	11.8356	0	0.396
Cap EC	Reg3g	0.0017657	1	11.0497	1	0.447
Cap EC	Olfr558	9.07e-06	0.0272224	9.77921	0	0.419
Cap EC	Chga	1.29e-05	0.0387698	8.97659	0	0.415
Cap EC	Cxcr6	1.12e-05	0.0335373	8.69754	0	0.361
Cap EC	Tph1	7.73e-06	0.0232013	8.45118	1	0.292
Cap EC	Adgre4	0.00170963	1	8.31563	0.875	0.456
Cap EC	Arg1	0.00366059	1	8.24541	0	0.49
Cap EC	Cxcr3	0.000782666	1	8.12471	0	0.302
Cap EC	Scn9a	0.000403063	1	8.08098	0	0.608
Cap EC	Ttll6	0.000619122	1	7.96374	0.875	0.537
Cap EC	Flt3	0.00367752	1	7.9404	0	0.442
Cap EC	Pdcd1	7.18e-06	0.0215322	7.86581	0	0.473
Cap EC	Lair1	0.000207711	0.623133	7.82688	0	0.523
Cap EC	Rbp2	0.00132059	1	7.70502	0.875	0.517
Cap EC	Zfp474	0.00738459	1	7.67795	0.875	0.311
Cap EC	Foxr1	0.000712176	1	7.62538	1	0.601
Cap EC	Trp73	0.00602567	1	7.61177	0.125	0.484
Cap EC	Resp18	0.0009036	1	7.55083	0.875	0.588
Cap EC	Cd244	0.000374549	1	7.48009	0	0.457
Cap EC	Bpifb1	0.000241675	0.725024	7.39952	0	0.64
Cap EC	Sprr1a	3.7e-06	0.0110998	7.35551	0	0.435
Cap EC	Xlr4a	0.000263927	0.791782	7.33808	1	0.442
Cap EC	Tspo2	0.00737292	1	7.29376	0.125	0.373
Cap EC	Myh6	0.000463317	1	7.23589	1	0.473
Cap EC	Gpr17	0.00078777	1	7.12902	1	0.663
Cap EC	Casq2	0.00130934	1	7.03763	0.875	0.577
Cap EC	Adora3	5.76e-05	0.172717	7.03725	1	0.498
Cap EC	Irg1	0.00156506	1	6.98366	0.125	0.636
Cap EC	Pex5l	2.89e-06	0.00868234	6.96885	0	0.371
Cap EC	Myl1	3.59e-05	0.107804	6.90256	0	0.261
Cap EC	Ldlrad1	2.78e-05	0.0833261	6.7986	1	0.726
Cap EC	Mpl	7.83e-06	0.0234905	6.76279	0	0.424
Cap EC	Oas3	1.93e-05	0.0579741	6.74572	0	0.363
Cap EC	Ccr9	0.00724658	1	6.72111	1	0.544
Cap EC	Slc35g3	2.5e-06	0.00749969	6.71484	0	0.358
Cap EC	Phox2a	3.04e-06	0.00911366	6.67981	0	0.519
Cap EC	Gp1ba	0.000651939	1	6.58959	0.875	0.362
Cap EC	Upk2	0.00567912	1	6.5408	0	0.362
Cap EC	Serpinb6c	0.00621774	1	6.51602	0.125	0.617
Cap EC	Klrb1b	8.15e-06	0.0244485	6.51246	0	0.55
Cap EC	Elane	0.000460386	1	6.47303	0.125	0.494
Cap EC	Cdh17	0.000556719	1	6.46273	1	0.609
Cap EC	Gm43194	4.63e-06	0.013877	6.45709	1	0.398
Cap EC	Scgb3a1	1.21e-06	0.00361834	6.41726	1	0.581
Cap EC	Ccdc67	0.00298042	1	6.41051	0.875	0.454
Cap EC	Folr2	0.00764445	1	6.40902	0.25	0.405
Cap EC	Ppp1r3a	0.0014912	1	6.402	0.875	0.487
Cap EC	Fgf15	0.00012482	0.374459	6.39375	0	0.54
Cap EC	Crxos	0.00666985	1	6.36194	0.25	0.553
ciliated epi	Cacna1s	0.00955181	1	10.8424	1	0.265
ciliated epi	4833423E24Rik	0.00190913	1	10.5031	0.333	0.018
ciliated epi	Mt3	0.0028044	1	10.4658	1	0.265
ciliated epi	Actl6b	6.17e-07	0.00184979	10.4149	0.667	0.012
ciliated epi	Dcdc2a	0.00278791	1	9.91174	1	0.422
ciliated epi	Ttll6	0.00270833	1	9.85202	1	0.537
ciliated epi	D630024D03Rik	0.00446669	1	9.83551	0	0.267
ciliated epi	Dnali1	0.0027128	1	9.75889	1	0.471
ciliated epi	S100a3	0.00312139	1	9.66425	1	0.374
ciliated epi	Zfp474	0.0031463	1	9.49536	1	0.312
ciliated epi	Ly6g6f	0.00996902	1	9.44087	1	0.464
ciliated epi	Trp73	0.00282342	1	9.42233	1	0.484
ciliated epi	Cfap161	0.00276131	1	9.32808	1	0.374
ciliated epi	Mak	0.00286703	1	9.27096	1	0.476
ciliated epi	AU040972	0.00271079	1	9.01092	1	0.399
ciliated epi	Dnajb13	0.00276743	1	8.99224	1	0.483
ciliated epi	Slc35g3	0.00273491	1	8.98794	1	0.358
ciliated epi	Wdr63	0.00273891	1	8.97573	1	0.498
ciliated epi	1810008I18Rik	0.00279523	1	8.96268	1	0.571
ciliated epi	Rp1	0.00270671	1	8.95591	1	0.206
ciliated epi	Agr3	0.00270879	1	8.81907	1	0.484
ciliated epi	Ccdc81	0.00297419	1	8.75065	1	0.511
ciliated epi	Bpifb1	0.00590801	1	8.74	0	0.64
ciliated epi	Tctex1d4	0.00271882	1	8.72082	1	0.427
ciliated epi	Iqca	0.00273898	1	8.71188	1	0.374
ciliated epi	1700013F07Rik	0.00375974	1	8.65208	1	0.333
ciliated epi	Klk1	0.00853109	1	8.65074	1	0.754
ciliated epi	Spag6l	0.00274708	1	8.62553	1	0.302
ciliated epi	Dkkl1	0.00442292	1	8.60482	0	0.303
ciliated epi	Fam216b	0.00220363	1	8.59587	1	0.241
ciliated epi	Ppil6	0.00288607	1	8.54754	1	0.351
ciliated epi	Myh6	0.00460139	1	8.41303	0	0.474
ciliated epi	Mpl	0.00687	1	8.33716	1	0.423
ciliated epi	Lrriq1	0.00282305	1	8.33345	1	0.381
ciliated epi	Lhb	0.00278997	1	8.27264	1	0.402
ciliated epi	1700028P14Rik	0.00272485	1	8.24296	1	0.512
ciliated epi	Ak7	0.00273291	1	8.2427	1	0.604
ciliated epi	Lrrc74b	0.00275723	1	8.22174	1	0.331
ciliated epi	6820408C15Rik	0.0028565	1	8.21785	1	0.388
ciliated epi	Lrrc23	0.00272687	1	8.21606	1	0.477
ciliated epi	Dydc2	0.00273695	1	8.15972	1	0.413
ciliated epi	Elmod1	0.00272481	1	8.11362	1	0.576
ciliated epi	Gp1ba	0.00308702	1	8.02142	1	0.362
ciliated epi	Cdhr3	0.0027552	1	8.01633	1	0.751
ciliated epi	4833427G06Rik	0.00270679	1	8.01327	1	0.439
ciliated epi	1700001C02Rik	0.00270679	1	7.9868	1	0.397
ciliated epi	Dnah5	0.00271079	1	7.97131	1	0.531
ciliated epi	Gm29538	0.00270679	1	7.91288	1	0.533
ciliated epi	Ttc29	0.00272484	1	7.89642	1	0.589
ciliated epi	Eno4	0.00297207	1	7.89061	1	0.363
club epi	Dcdc2a	8.24e-52	2.47e-48	11.2891	0.858	0.414
club epi	Mak	8.2e-41	2.46e-37	10.4915	0.831	0.47
club epi	Dnali1	1.27e-77	3.81e-74	9.58203	0.973	0.463
club epi	Lrrc71	2.35e-52	7.04e-49	8.86051	0.905	0.561
club epi	Zfp474	3.74e-24	1.12e-20	8.85901	0.716	0.305
club epi	Ppil6	1.5e-84	4.5e-81	8.2676	0.993	0.34
club epi	Ttll6	1.17e-75	3.51e-72	8.20241	0.946	0.53
club epi	Cfap161	1.03e-86	3.1e-83	8.17755	0.98	0.364
club epi	Tctex1d4	3.99e-87	1.2e-83	7.54028	0.98	0.418
club epi	4833423E24Rik	4.47e-67	1.34e-63	7.42157	0.5	0.01
club epi	AU040972	1.74e-53	5.22e-50	7.10005	0.845	0.392
club epi	Htr3b	1.25e-48	3.74e-45	7.0864	0.52	0.244
club epi	Fam216b	5.55e-99	1.67e-95	6.89965	1	0.228
club epi	Tspan1	6.72e-43	2.02e-39	6.77428	0.831	0.45
club epi	Wdr63	9.83e-60	2.95e-56	6.61007	0.926	0.491
club epi	Scgb1a1	3.17e-85	9.51e-82	6.55783	1	1
club epi	Iqca	4.12e-87	1.24e-83	6.54941	0.98	0.364
club epi	Cyp2f2	2.49e-92	7.46e-89	6.48487	1	0.766
club epi	Lrriq1	7.29e-47	2.19e-43	6.44733	0.845	0.374
club epi	Rp1	3.31e-90	9.93e-87	6.35386	0.986	0.193
club epi	Spag6l	2.99e-80	8.98e-77	6.18727	0.966	0.291
club epi	Dydc2	7.22e-66	2.17e-62	6.12762	0.919	0.405
club epi	Pon1	5.33e-31	1.6e-27	6.08135	0.784	0.612
club epi	Agr3	1.46e-52	4.37e-49	6.00799	0.878	0.478
club epi	Lrrc26	1.29e-51	3.86e-48	5.9896	0.878	0.571
club epi	Lrrc23	1.36e-73	4.09e-70	5.98793	0.959	0.469
club epi	Spink4	1.66e-90	4.97e-87	5.98565	1	0.341
club epi	Celf3	8.51e-21	2.55e-17	5.87321	0.25	0.432
club epi	Slc35g3	5.65e-79	1.69e-75	5.87148	0.986	0.347
club epi	Riiad1	1.88e-83	5.63e-80	5.81831	1	0.487
club epi	Cxcl17	1.61e-88	4.82e-85	5.76584	1	0.5
club epi	Lrrc74b	2.4e-87	7.2e-84	5.76286	0.986	0.32
club epi	BC051019	1.9e-89	5.71e-86	5.67766	0.993	0.486
club epi	Sntn	1.18e-88	3.54e-85	5.63783	0.993	0.547
club epi	1700028P14Rik	4.18e-67	1.25e-63	5.62768	0.946	0.505
club epi	1110017D15Rik	3.44e-91	1.03e-87	5.60762	0.993	0.478
club epi	Ak7	2.27e-65	6.8e-62	5.58122	0.946	0.599
club epi	Dnah12	1e-82	3e-79	5.57019	0.973	0.558
club epi	Phgr1	3.54e-09	1.06e-05	5.56975	0.601	0.393
club epi	Olfr558	1.12e-20	3.36e-17	5.54151	0.23	0.422
club epi	Gm29538	1.44e-73	4.32e-70	5.49077	0.946	0.526
club epi	Dnah5	1.17e-91	3.5e-88	5.48316	0.993	0.524
club epi	4833427G06Rik	1.84e-64	5.51e-61	5.41281	0.919	0.431
club epi	Gabrp	5.53e-17	1.66e-13	5.36098	0.709	0.594
club epi	1700007K13Rik	1.14e-92	3.43e-89	5.33823	1	0.522
club epi	Trp73	2e-49	6.01e-46	5.33197	0.892	0.477
club epi	1700026L06Rik	1.38e-65	4.15e-62	5.27141	0.905	0.291
club epi	Cyp2a5	5.94e-95	1.78e-91	5.24334	1	0.899
club epi	Pifo	2.5e-88	7.49e-85	5.23345	0.993	0.489
club epi	1700013F07Rik	3.9e-47	1.17e-43	5.20652	0.865	0.324
Distal fibroblast	Klrb1c	2.76e-15	8.28e-12	5.82777	0.227	0.363
Distal fibroblast	Gkn3	2.02e-47	6.06e-44	5.15299	0.574	0.355
Distal fibroblast	Mfi2	6.11e-27	1.83e-23	4.2735	0.285	0.257
Distal fibroblast	Lrrc71	7.94e-14	2.38e-10	4.2327	0.703	0.541
Distal fibroblast	Fbp2	1.95e-24	5.85e-21	3.71651	0.606	0.485
Distal fibroblast	Tcerg1l	4.83e-05	0.144866	3.63704	0.538	0.495
Distal fibroblast	Reg3g	0.00813881	1	3.56494	0.402	0.456
Distal fibroblast	Krt4	2.92e-07	0.000875064	3.37881	0.413	0.393
Distal fibroblast	Dcdc2a	1.13e-10	3.39e-07	3.33464	0.512	0.405
Distal fibroblast	Chga	8.01e-13	2.4e-09	3.25836	0.451	0.409
Distal fibroblast	Fzd9	6.55e-26	1.97e-22	3.19739	0.417	0.337
Distal fibroblast	Hapln1	5.51e-50	1.65e-46	3.09048	0.607	0.418
Distal fibroblast	Lect1	4.92e-16	1.48e-12	3.05097	0.687	0.634
Distal fibroblast	Matn1	3.03e-10	9.08e-07	3.0071	0.488	0.428
Distal fibroblast	3110079O15Rik	1.31e-17	3.92e-14	2.97003	0.598	0.475
Distal fibroblast	Cmtm5	1.56e-37	4.67e-34	2.93821	0.517	0.348
Distal fibroblast	Col11a2	1.24e-27	3.71e-24	2.92682	0.641	0.548
Distal fibroblast	Col2a1	3.19e-26	9.58e-23	2.80344	0.577	0.495
Distal fibroblast	Comp	1.64e-50	4.93e-47	2.76473	0.733	0.63
Distal fibroblast	Vstm2b	4.1e-17	1.23e-13	2.70591	0.641	0.453
Distal fibroblast	Cyp26a1	1.06e-13	3.19e-10	2.66435	0.784	0.769
Distal fibroblast	Gpr37l1	4.24e-15	1.27e-11	2.60826	0.735	0.75
Distal fibroblast	Sele	1.76e-18	5.28e-15	2.59946	0.536	0.362
Distal fibroblast	Prg4	1.61e-34	4.82e-31	2.45248	0.952	0.893
Distal fibroblast	Susd5	0.000103248	0.309745	2.43714	0.433	0.465
Distal fibroblast	Wdr66	3.19e-41	9.58e-38	2.42959	0.61	0.428
Distal fibroblast	Col11a1	1.06e-12	3.17e-09	2.41467	0.353	0.277
Distal fibroblast	Olfr558	1.22e-23	3.66e-20	2.39309	0.55	0.395
Distal fibroblast	Mir155hg	4.63e-09	1.39e-05	2.34506	0.593	0.546
Distal fibroblast	Cytl1	1.27e-18	3.8e-15	2.34314	0.905	0.85
Distal fibroblast	Camk4	1.9e-38	5.69e-35	2.32338	0.542	0.385
Distal fibroblast	Sfrp5	5.51e-05	0.165432	2.32335	0.276	0.391
Distal fibroblast	Krtdap	1.43e-05	0.0430178	2.30148	0.284	0.209
Distal fibroblast	Pitx1	6.34e-18	1.9e-14	2.25619	0.491	0.411
Distal fibroblast	Mia	3.3e-29	9.89e-26	2.23728	0.687	0.584
Distal fibroblast	Mall	7.29e-31	2.19e-27	2.20866	0.648	0.512
Distal fibroblast	Col9a3	6.15e-08	0.000184494	2.1223	0.539	0.479
Distal fibroblast	Pnliprp1	2.11e-24	6.32e-21	2.07919	0.289	0.506
Distal fibroblast	Calml3	0.00643408	1	2.06121	0.354	0.293
Distal fibroblast	Amica1	0.0055425	1	2.02003	0.423	0.384
Distal fibroblast	Tnnt3	4.67e-37	1.4e-33	1.94514	0.566	0.389
Distal fibroblast	Htr3a	2.37e-07	0.000712393	1.9423	0.62	0.635
Distal fibroblast	Scn9a	5.03e-100	1.51e-96	1.93709	0.783	0.575
Distal fibroblast	Arg1	6.62e-16	1.99e-12	1.9036	0.567	0.476
Distal fibroblast	Prss35	0.000320664	0.961992	1.88384	0.218	0.294
Distal fibroblast	Gria2	5.53e-19	1.66e-15	1.86938	0.739	0.717
Distal fibroblast	Col9a1	2.83e-07	0.000848267	1.86352	0.383	0.288
Distal fibroblast	Scgb3a1	1.18e-10	3.54e-07	1.73532	0.647	0.57
Distal fibroblast	Trp73	1.14e-12	3.42e-09	1.73154	0.395	0.5
Distal fibroblast	Rnase1	7.09e-33	2.13e-29	1.6828	0.723	0.567
epi progenitor	D630024D03Rik	1.73e-123	5.18e-120	14.6154	0.875	0.242
epi progenitor	Myh7	1.04e-201	3.12e-198	8.56385	0.985	0.369
epi progenitor	Cpn1	5.58e-47	1.67e-43	8.53726	0.724	0.386
epi progenitor	Bpifb1	2.74e-57	8.22e-54	7.91445	0.267	0.655
epi progenitor	Mal	6.53e-200	1.96e-196	7.87652	0.985	0.481
epi progenitor	Rbp2	8.62e-48	2.59e-44	7.48431	0.727	0.508
epi progenitor	Aqp3	3.65e-37	1.1e-33	7.19939	0.692	0.397
epi progenitor	Chia1	1.17e-215	3.52e-212	7.14724	1	0.566
epi progenitor	BC049730	4.38e-16	1.31e-12	7.1151	0.645	0.478
epi progenitor	Slco4c1	1.57e-208	4.71e-205	6.94617	0.991	0.552
epi progenitor	Tbxas1	1.33e-27	4e-24	6.86517	0.692	0.428
epi progenitor	Fabp12	1.04e-192	3.12e-189	6.81779	0.968	0.395
epi progenitor	Alb	4.35e-10	1.31e-06	6.77199	0.424	0.671
epi progenitor	Rab27b	5.77e-121	1.73e-117	6.66052	0.884	0.461
epi progenitor	Fermt1	4.27e-63	1.28e-59	6.53752	0.23	0.437
epi progenitor	1700024P16Rik	4.72e-09	1.42e-05	6.50252	0.326	0.401
epi progenitor	Atp6v1c2	1.12e-197	3.36e-194	6.41345	0.98	0.517
epi progenitor	Cxcl15	2.86e-214	8.57e-211	6.35625	1	0.939
epi progenitor	Kcnj13	7.68e-137	2.3e-133	6.25072	0.901	0.388
epi progenitor	Cxcl17	2.65e-188	7.96e-185	6.24377	0.985	0.489
epi progenitor	Slc34a2	1.47e-215	4.41e-212	6.241	1	0.827
epi progenitor	M1ap	6.18e-33	1.85e-29	6.20516	0.698	0.433
epi progenitor	Lamp3	2.13e-207	6.38e-204	6.20061	0.997	0.6
epi progenitor	Slc26a9	7.38e-171	2.21e-167	6.0523	0.953	0.433
epi progenitor	Hc	3.72e-214	1.12e-210	5.97239	1	0.846
epi progenitor	Sfta2	1.85e-209	5.54e-206	5.9578	0.997	0.849
epi progenitor	Ly6g6f	7.3e-178	2.19e-174	5.90515	0.962	0.444
epi progenitor	Sftpd	7.14e-216	2.14e-212	5.90097	1	0.989
epi progenitor	Napsa	1.11e-210	3.33e-207	5.79637	1	0.871
epi progenitor	Rnf186	2.49e-209	7.48e-206	5.75036	0.991	0.61
epi progenitor	Sftpb	2.72e-215	8.15e-212	5.74418	1	1
epi progenitor	Cftr	2.59e-143	7.78e-140	5.6895	0.922	0.485
epi progenitor	Sftpa1	2.3e-211	6.89e-208	5.60626	1	1
epi progenitor	S100g	3.08e-214	9.24e-211	5.59071	1	0.984
epi progenitor	Phgr1	3.53e-06	0.0105868	5.58357	0.558	0.39
epi progenitor	Cox6a2	3.53e-215	1.06e-211	5.54197	1	0.782
epi progenitor	Sftpc	3.63e-201	1.09e-197	5.54069	1	1
epi progenitor	Scgb1c1	5.8e-211	1.74e-207	5.47554	1	0.49
epi progenitor	Sema4f	1.74e-09	5.23e-06	5.36086	0.599	0.587
epi progenitor	Mlc1	6.01e-211	1.8e-207	5.33918	1	0.774
epi progenitor	Crxos	4.18e-197	1.25e-193	5.30811	0.983	0.536
epi progenitor	Pla2g1b	7.6e-214	2.28e-210	5.25007	1	0.81
epi progenitor	Gjb1	6.8e-165	2.04e-161	5.24552	0.951	0.653
epi progenitor	Eya2	6.05e-189	1.81e-185	5.23814	0.985	0.446
epi progenitor	Npw	4.6e-215	1.38e-211	5.15379	1	0.761
epi progenitor	Stx19	3.06e-20	9.19e-17	5.10164	0.648	0.492
epi progenitor	Csf2	1.49e-203	4.47e-200	5.0756	0.991	0.581
epi progenitor	Kcnj15	1.09e-195	3.27e-192	5.06735	0.985	0.539
epi progenitor	Wfdc2	2.55e-203	7.66e-200	5.05894	0.994	0.856
epi progenitor	Urah	1.11e-183	3.33e-180	4.98434	0.977	0.599
erythroid	Hba-a2	6.65e-36	2e-32	12.8266	1	0.461
erythroid	Hba-a1	6.46e-36	1.94e-32	10.798	1	0.305
erythroid	Alas2	1.52e-26	4.57e-23	10.7252	0.925	0.495
erythroid	Hbb-bs	5.08e-34	1.53e-30	10.4727	0.981	0.349
erythroid	Klrb1c	2.49e-15	7.48e-12	9.71508	0.019	0.344
erythroid	Hbb-bt	2.37e-32	7.12e-29	9.58819	0.981	0.593
erythroid	Krt4	3.3e-14	9.9e-11	9.55932	0.17	0.397
erythroid	Cfap57	5.18e-14	1.55e-10	8.94129	0.189	0.275
erythroid	Epb42	0.0077614	1	8.21133	0.358	0.489
erythroid	Nfe2	1.15e-06	0.00343582	8.15706	0.717	0.391
erythroid	Reg3g	7.82e-06	0.0234574	8.11747	0.075	0.45
erythroid	Cacna1s	2.16e-28	6.48e-25	8.00726	1	0.26
erythroid	Rhag	0.00245209	1	7.67585	0.377	0.678
erythroid	Akap14	2.29e-09	6.87e-06	7.67332	0.962	0.344
erythroid	Ccdc67	3.89e-36	1.17e-32	7.64837	1	0.451
erythroid	Olfr558	8.9e-09	2.67e-05	7.04591	0.358	0.419
erythroid	Snca	4.04e-09	1.21e-05	6.92979	0.736	0.454
erythroid	Cited4	0.000135743	0.407228	6.79183	0.34	0.354
erythroid	Gm43194	7.32e-35	2.2e-31	6.52832	1	0.395
erythroid	D630024D03Rik	1.32e-16	3.96e-13	6.15721	1	0.262
erythroid	Cxcr6	4.29e-10	1.29e-06	6.14929	0.208	0.361
erythroid	Chga	0.000343963	1	6.1171	0.604	0.414
erythroid	Gata1	2.81e-06	0.00842273	5.97902	0.283	0.248
erythroid	Tbxas1	0.00091702	1	5.95761	0.302	0.439
erythroid	Tnnc2	5.38e-06	0.0161457	5.93575	0.66	0.345
erythroid	Hmx3	8.67e-22	2.6e-18	5.75829	0.849	0.232
erythroid	Neurl3	4.03e-34	1.21e-30	5.63421	1	0.494
erythroid	Htr3a	8.93e-08	0.000267835	5.57279	0.038	0.636
erythroid	Lgi1	5.39e-29	1.62e-25	5.54269	0.057	0.356
erythroid	Myo1g	6.17e-14	1.85e-10	5.51419	0.906	0.404
erythroid	Cxcr3	0.0044664	1	5.45632	0.358	0.301
erythroid	Tph1	3.47e-10	1.04e-06	5.43227	0.66	0.29
erythroid	Fgf15	0.000109647	0.32894	5.40155	0.434	0.54
erythroid	Scn9a	1.32e-16	3.95e-13	5.35511	0.075	0.61
erythroid	Dkkl1	1.85e-09	5.54e-06	5.32461	0.849	0.299
erythroid	Ctse	2.06e-23	6.17e-20	5.32442	0.925	0.602
erythroid	Plek2	4.65e-12	1.39e-08	5.31633	0.208	0.462
erythroid	Mt3	0.000384372	1	5.28487	0.226	0.265
erythroid	Mpz	2.58e-12	7.73e-09	5.26061	0.151	0.567
erythroid	S100a3	1.12e-05	0.0335442	5.22018	0.623	0.373
erythroid	Flt3	5.8e-13	1.74e-09	5.19711	0.623	0.44
erythroid	Gabrp	3e-33	9e-30	5.12311	1	0.593
erythroid	Csf2rb2	6.64e-20	1.99e-16	5.10425	0.943	0.491
erythroid	BC049730	0.00139388	1	5.09621	0.774	0.483
erythroid	Slc35g3	3.01e-07	0.00090444	5.07607	0.226	0.359
erythroid	Zfp474	5.07e-07	0.00152232	4.9595	0.321	0.312
erythroid	Pdcd1	6.61e-11	1.98e-07	4.95052	0.245	0.474
erythroid	Rgs18	1.4e-35	4.19e-32	4.94405	1	0.52
erythroid	Foxr1	1.6e-18	4.8e-15	4.93252	0.981	0.599
erythroid	Resp18	1.67e-29	5.02e-26	4.77687	0.019	0.592
immune	Ms4a1	4.98e-76	1.49e-72	13.2044	1	0.536
immune	Mpeg1	4.39e-49	1.32e-45	12.5055	0.896	0.501
immune	Ctss	1.05e-53	3.16e-50	12.3595	0.922	0.539
immune	Cd3g	5.32e-76	1.59e-72	12.2285	1	0.49
immune	Ms4a7	7.83e-23	2.35e-19	12.1725	0.774	0.417
immune	Wfdc17	5.47e-49	1.64e-45	12.0557	0.896	0.517
immune	Gpr171	5.68e-71	1.7e-67	11.6767	0.983	0.408
immune	Sell	1.57e-73	4.72e-70	11.6483	0.991	0.453
immune	Cd86	1.33e-07	0.000398772	11.5167	0.643	0.391
immune	Ikzf1	0.0029923	1	11.4458	0.409	0.445
immune	Ccl6	6.58e-51	1.97e-47	10.9097	0.904	0.58
immune	Bank1	2.5e-73	7.49e-70	10.8987	0.991	0.478
immune	Cd84	1.04e-35	3.11e-32	10.5856	0.835	0.455
immune	Cd19	4.25e-76	1.28e-72	10.5609	1	0.433
immune	Klrd1	2.26e-53	6.78e-50	10.5044	0.904	0.598
immune	Adgre1	1.74e-38	5.21e-35	10.4683	0.852	0.516
immune	Lilra5	1.22e-70	3.66e-67	10.4362	1	0.505
immune	Cd226	6.06e-59	1.82e-55	10.3799	0.922	0.42
immune	Elane	8.35e-07	0.0025049	10.3148	0.191	0.498
immune	Dock2	8.38e-74	2.51e-70	10.2145	0.991	0.482
immune	Sirpb1c	1.21e-53	3.63e-50	10.2084	0.913	0.532
immune	Cd160	5.05e-69	1.51e-65	10.1688	0.896	0.16
immune	Treml1	9.73e-61	2.92e-57	10.16	0.026	0.52
immune	BC117090	1.19e-52	3.56e-49	10.1313	0.922	0.378
immune	Ly6g6f	7.63e-07	0.00228846	10.1252	0.148	0.468
immune	Nkg7	1.96e-63	5.87e-60	10.1176	0.957	0.519
immune	Cd3d	5.35e-76	1.61e-72	10.076	1	0.558
immune	Marco	2.41e-49	7.22e-46	10.0401	0.887	0.516
immune	Il1b	1.11e-65	3.34e-62	10.031	0.965	0.529
immune	Cd8b1	5.7e-76	1.71e-72	10.0188	1	0.722
immune	Il7r	5.3e-76	1.59e-72	10.0135	1	0.403
immune	Gm43291	1.6e-76	4.81e-73	10.0086	1	0.527
immune	F2rl2	2.15e-52	6.45e-49	9.99862	0.052	0.445
immune	Slfn1	3.53e-71	1.06e-67	9.92595	0.983	0.535
immune	Gm8369	2.78e-76	8.33e-73	9.91319	1	0.341
immune	Cd8a	1.64e-76	4.92e-73	9.79824	1	0.408
immune	Cd48	3.52e-59	1.06e-55	9.74856	0.939	0.507
immune	Arg1	7.24e-14	2.17e-10	9.706	0.713	0.487
immune	Pira2	1.83e-60	5.5e-57	9.59862	0.948	0.468
immune	Ccr7	1e-75	3e-72	9.55136	1	0.551
immune	Cpa3	0.00569665	1	9.50461	0.217	0.555
immune	Ccl24	0.00858527	1	9.4099	0.548	0.478
immune	Ccl9	1.59e-20	4.76e-17	9.37405	0.757	0.54
immune	Fgr	1.08e-52	3.23e-49	9.36854	0.913	0.456
immune	Clec2i	6.4e-43	1.92e-39	9.36685	0.861	0.612
immune	Tph1	3.73e-28	1.12e-24	9.35661	0.087	0.295
immune	Cd52	1.77e-68	5.32e-65	9.35388	0.974	0.606
immune	Cd244	4.62e-19	1.39e-15	9.35373	0.748	0.453
immune	Ptprcap	7.63e-66	2.29e-62	9.29124	0.965	0.472
immune	Gp5	7.75e-65	2.33e-61	9.26151	0.035	0.608
Lymphatic EC	Ccl21a	9.43e-09	2.83e-05	11.4369	1	0.882
Lymphatic EC	Olfr558	1.94e-07	0.000581745	9.31929	0	0.419
Lymphatic EC	Cxcr3	9.85e-09	2.96e-05	9.09355	1	0.301
Lymphatic EC	1810008I18Rik	9.55e-09	2.86e-05	8.70162	1	0.571
Lymphatic EC	Chga	3.14e-07	0.000940814	8.51667	0	0.416
Lymphatic EC	Agr2	7.87e-08	0.000236013	8.50551	0	0.552
Lymphatic EC	Hoxd9	9.49e-09	2.85e-05	8.47871	1	0.797
Lymphatic EC	Reln	9.88e-09	2.96e-05	8.46615	1	0.756
Lymphatic EC	Klk1	8.47e-09	2.54e-05	8.46394	1	0.753
Lymphatic EC	Gm21541	9.43e-09	2.83e-05	8.37298	1	0.726
Lymphatic EC	Mt3	4.82e-07	0.00144669	8.32021	1	0.264
Lymphatic EC	Cxcr6	2.58e-07	0.000772525	8.23762	0	0.361
Lymphatic EC	Btnl9	9.73e-09	2.92e-05	8.1631	1	0.343
Lymphatic EC	Rbp2	1.01e-08	3.04e-05	8.15435	1	0.516
Lymphatic EC	Mmrn1	9.45e-09	2.83e-05	7.93285	1	0.884
Lymphatic EC	Hoxd4	1.02e-08	3.07e-05	7.73385	1	0.526
Lymphatic EC	Slc35g3	6.51e-06	0.0195326	7.71669	0.091	0.358
Lymphatic EC	Mpz	4.08e-05	0.122331	7.71421	0.091	0.565
Lymphatic EC	Thy1	9.57e-09	2.87e-05	7.65504	1	0.914
Lymphatic EC	Pdcd1	1.61e-08	4.84e-05	7.64094	1	0.472
Lymphatic EC	Hoxd8	0.0071586	1	7.55065	0.727	0.667
Lymphatic EC	Prox1	1.13e-08	3.38e-05	7.53751	1	0.697
Lymphatic EC	Flt3	0.00065798	1	7.48048	0	0.442
Lymphatic EC	Gm525	9.6e-09	2.88e-05	7.26883	1	0.799
Lymphatic EC	Cd244	0.00396688	1	7.01902	0.364	0.457
Lymphatic EC	Sprr1a	5.72e-08	0.000171699	6.89559	0	0.435
Lymphatic EC	Tc2n	3.24e-08	9.72e-05	6.89556	1	0.415
Lymphatic EC	Flt4	9.5e-09	2.85e-05	6.78415	1	0.843
Lymphatic EC	Gabrp	3.38e-06	0.0101451	6.72156	0.091	0.596
Lymphatic EC	Crybb1	1.22e-08	3.66e-05	6.64563	1	0.469
Lymphatic EC	Tbx1	6.18e-06	0.0185296	6.57354	0.909	0.488
Lymphatic EC	Pex5l	4.1e-08	0.00012291	6.50893	0	0.371
Lymphatic EC	Adora3	1.07e-07	0.000320303	6.48427	0	0.499
Lymphatic EC	Myl1	1.26e-06	0.00377459	6.44264	0	0.261
Lymphatic EC	Lrrn4cl	1.09e-08	3.27e-05	6.38441	1	0.54
Lymphatic EC	Thbs4	1.07e-06	0.00321209	6.35453	0	0.288
Lymphatic EC	1110032F04Rik	1.57e-08	4.7e-05	6.35404	1	0.581
Lymphatic EC	Oas3	1.22e-05	0.036556	6.27932	0	0.363
Lymphatic EC	Fcna	9.2e-07	0.00276007	6.22798	0	0.417
Lymphatic EC	Phox2a	6.05e-05	0.181565	6.2178	0	0.52
Lymphatic EC	Stab2	9.51e-09	2.85e-05	6.21418	1	0.807
Lymphatic EC	Dnajb13	0.00204979	1	6.20389	0	0.483
Lymphatic EC	A930003A15Rik	0.000268635	0.805905	6.15915	0	0.392
Lymphatic EC	Cst9	0.00044645	1	6.13291	0.273	0.705
Lymphatic EC	Apold1	1.07e-08	3.2e-05	6.1302	1	0.796
Lymphatic EC	Htr2b	9.51e-09	2.85e-05	6.10032	1	0.844
Lymphatic EC	Klrb1b	1.78e-07	0.00053443	6.05275	0	0.55
Lymphatic EC	Ackr2	9.7e-09	2.91e-05	6.00486	1	0.764
Lymphatic EC	Dnali1	4.48e-06	0.0134464	5.99713	1	0.471
Lymphatic EC	Slc45a3	1.1e-08	3.3e-05	5.97463	1	0.683
mes progenitor	Cd7	9.4e-31	2.82e-27	5.14723	0.591	0.425
mes progenitor	Cxcr6	7.07e-13	2.12e-09	4.79418	0.444	0.335
mes progenitor	Bpifb1	0	0	4.29418	0.925	0.554
mes progenitor	1700024P16Rik	9.48e-33	2.84e-29	4.16859	0.538	0.356
mes progenitor	Ucn	0	0	3.85167	0.918	0.343
mes progenitor	6820408C15Rik	1.6e-50	4.81e-47	3.41209	0.449	0.37
mes progenitor	Eno4	0.000124768	0.374303	3.3663	0.35	0.368
mes progenitor	Zbbx	8.72e-11	2.62e-07	3.17727	0.454	0.436
mes progenitor	Spag16	1.42e-261	4.27e-258	3.12809	0.768	0.424
mes progenitor	S100a9	4.36e-22	1.31e-18	3.04207	0.564	0.459
mes progenitor	Nup62cl	5.66e-13	1.7e-09	2.97515	0.455	0.396
mes progenitor	Lrrc34	5.76e-135	1.73e-131	2.93816	0.635	0.377
mes progenitor	Gfi1	7.92e-73	2.38e-69	2.86755	0.478	0.21
mes progenitor	Trim67	1.35e-223	4.05e-220	2.7276	0.808	0.537
mes progenitor	Ubxn11	5.57e-143	1.67e-139	2.71652	0.557	0.292
mes progenitor	Akap14	3.01e-10	9.02e-07	2.68736	0.348	0.348
mes progenitor	Mrap2	7.47e-208	2.24e-204	2.65373	0.793	0.422
mes progenitor	Dnali1	1.13e-20	3.39e-17	2.48693	0.503	0.462
mes progenitor	Lrrc46	1.88e-105	5.65e-102	2.42905	0.794	0.65
mes progenitor	Gypa	5.27e-21	1.58e-17	2.35253	0.582	0.477
mes progenitor	Rundc3a	1.92e-12	5.76e-09	2.35077	0.367	0.355
mes progenitor	Cdhr3	6.91e-191	2.07e-187	2.32477	0.866	0.717
mes progenitor	Ankrd66	2.91e-08	8.74e-05	2.28303	0.456	0.403
mes progenitor	1500035N22Rik	0	0	2.25703	0.969	0.724
mes progenitor	Sprr1a	3.04e-15	9.11e-12	2.18164	0.492	0.417
mes progenitor	Ccdc81	2.1e-20	6.29e-17	2.16816	0.398	0.545
mes progenitor	Ccdc65	1.05e-24	3.15e-21	2.13363	0.522	0.469
mes progenitor	Tmem212	1.21e-107	3.62e-104	2.11651	0.717	0.584
mes progenitor	Ghrl	0	0	2.11553	0.912	0.659
mes progenitor	Celf3	2.27e-61	6.81e-58	2.10086	0.583	0.383
mes progenitor	Ascl1	0	0	2.02503	0.909	0.483
mes progenitor	Prokr2	0	0	1.97013	0.842	0.483
mes progenitor	Cfap44	0	0	1.93546	0.958	0.604
mes progenitor	Nfe2	2.04e-124	6.12e-121	1.90935	0.568	0.34
mes progenitor	Serpina3g	1.08e-75	3.23e-72	1.90481	0.831	0.592
mes progenitor	Lair1	3.12e-23	9.36e-20	1.89943	0.385	0.563
mes progenitor	Csf2rb2	7.78e-124	2.33e-120	1.87741	0.7	0.431
mes progenitor	Ttc29	3.87e-52	1.16e-48	1.85571	0.701	0.556
mes progenitor	Slc35g3	7.18e-08	0.000215473	1.7832	0.291	0.378
mes progenitor	4732419C18Rik	0	0	1.72956	0.994	0.686
mes progenitor	3300002A11Rik	0	0	1.68903	0.968	0.651
mes progenitor	Agr2	0.000438376	1	1.67465	0.628	0.528
mes progenitor	Tnnc2	2.25e-21	6.76e-18	1.67063	0.49	0.304
mes progenitor	A330069E16Rik	0	0	1.62385	0.883	0.607
mes progenitor	Dnah9	5.9e-37	1.77e-33	1.61835	0.604	0.55
mes progenitor	Plp1	0	0	1.60774	0.94	0.615
mes progenitor	Erich2	1.79e-178	5.37e-175	1.60679	0.808	0.616
mes progenitor	Dkkl1	1.89e-49	5.67e-46	1.53818	0.403	0.273
mes progenitor	Clec5a	1.62e-48	4.85e-45	1.53633	0.499	0.378
mes progenitor	Kcnn4	0	0	1.51742	0.931	0.51
mesothelium	Tmem151a	4.29e-131	1.29e-127	12.7466	0.97	0.338
mesothelium	Upk3b	8.17e-152	2.45e-148	12.206	1	0.481
mesothelium	Lrrn4	1.32e-151	3.97e-148	9.81365	1	0.526
mesothelium	Msln	6.99e-152	2.1e-148	9.19546	1	0.755
mesothelium	Tm4sf5	1.33e-119	4e-116	8.92727	0.941	0.374
mesothelium	Fxyd3	7.23e-152	2.17e-148	8.77364	1	0.549
mesothelium	Upk1b	8.1e-152	2.43e-148	8.73006	1	0.631
mesothelium	Krt14	1.01e-70	3.03e-67	8.52313	0.555	0.037
mesothelium	Cldn15	9.11e-152	2.73e-148	8.38388	1	0.668
mesothelium	1700024P16Rik	0.000122039	0.366118	8.29239	0.093	0.406
mesothelium	Bnc1	1.76e-09	5.27e-06	8.12273	0.602	0.759
mesothelium	Bst1	7.07e-152	2.12e-148	7.86856	1	0.842
mesothelium	Gpm6a	9.68e-152	2.91e-148	7.7078	1	0.825
mesothelium	Pkhd1l1	9.67e-152	2.9e-148	7.66283	1	0.89
mesothelium	Smpd3	1.51e-151	4.53e-148	7.43784	1	0.648
mesothelium	Klrb1c	5.62e-79	1.69e-75	7.43071	0.042	0.35
mesothelium	Lgals2	7.01e-152	2.1e-148	7.33555	1	0.926
mesothelium	H2-Q1	8.93e-152	2.68e-148	7.19079	1	0.851
mesothelium	6820408C15Rik	3.71e-86	1.11e-82	7.02869	0.886	0.375
mesothelium	Car9	3.73e-149	1.12e-145	6.98344	1	0.483
mesothelium	Sbsn	1.15e-151	3.46e-148	6.73859	1	0.555
mesothelium	Il18	3.79e-144	1.14e-140	6.66788	0.996	0.577
mesothelium	Slc9a3r1	5.13e-150	1.54e-146	6.48111	1	0.537
mesothelium	Tbxas1	1.87e-49	5.61e-46	6.45543	0.775	0.429
mesothelium	Klk1	5.47e-151	1.64e-147	6.4007	1	0.747
mesothelium	Spink2	1.55e-149	4.66e-146	6.37358	1	0.606
mesothelium	1700023F06Rik	6.13e-138	1.84e-134	6.28972	0.979	0.621
mesothelium	Cyp2s1	4.82e-150	1.45e-146	6.25537	1	0.529
mesothelium	Mpzl2	9.9e-148	2.97e-144	6.1799	1	0.526
mesothelium	Prr15	1.54e-151	4.63e-148	6.1575	1	0.69
mesothelium	Ildr2	2.25e-151	6.74e-148	6.05789	1	0.736
mesothelium	Rspo1	3.35e-142	1.01e-138	6.02302	0.996	0.301
mesothelium	Reg3g	1.55e-109	4.65e-106	6.01941	0.042	0.459
mesothelium	AU021092	1.2e-151	3.6e-148	5.99672	1	0.852
mesothelium	Cfb	6.98e-152	2.09e-148	5.93088	1	0.962
mesothelium	Wt1	1.38e-111	4.14e-108	5.91154	0.932	0.623
mesothelium	Aldh1a2	2.28e-138	6.83e-135	5.87624	0.983	0.384
mesothelium	Prlr	1.37e-151	4.1e-148	5.75182	1	0.443
mesothelium	C2	7.15e-152	2.15e-148	5.69049	1	0.966
mesothelium	Arhgap22	1.68e-138	5.05e-135	5.68237	1	0.444
mesothelium	Cfap57	1.66e-45	4.99e-42	5.67413	0.763	0.261
mesothelium	Fam180a	8.47e-152	2.54e-148	5.66486	1	0.743
mesothelium	C3	7.67e-152	2.3e-148	5.63721	1	0.999
mesothelium	Prss12	7.94e-141	2.38e-137	5.6225	0.996	0.462
mesothelium	Ren1	4.59e-21	1.38e-17	5.51885	0.682	0.493
mesothelium	Fgf9	1.51e-14	4.53e-11	5.42382	0.653	0.644
mesothelium	Scg5	7.88e-121	2.36e-117	5.3824	0.953	0.647
mesothelium	Slpi	2.89e-151	8.68e-148	5.31381	1	0.636
mesothelium	Gm20186	6.44e-143	1.93e-139	5.21678	1	0.523
mesothelium	Tmem108	1.69e-29	5.08e-26	5.21608	0.703	0.406
mid fibroblast	Mak	0.00107922	1	6.6362	0.515	0.461
mid fibroblast	Phgr1	6.99e-08	0.000209644	4.84945	0.432	0.384
mid fibroblast	Pax1	1.42e-13	4.27e-10	4.03116	0.576	0.629
mid fibroblast	Fam19a2	1.08e-12	3.25e-09	3.53867	0.373	0.466
mid fibroblast	Serpinb6c	1.36e-05	0.0409269	3.463	0.579	0.63
mid fibroblast	Dcdc2a	3.24e-50	9.72e-47	3.45561	0.576	0.366
mid fibroblast	Chodl	7.13e-60	2.14e-56	3.3164	0.245	0.32
mid fibroblast	Scgb3a1	2.87e-52	8.61e-49	3.21518	0.693	0.54
mid fibroblast	Vat1l	6.05e-95	1.81e-91	2.99313	0.429	0.254
mid fibroblast	Zfp474	4.58e-107	1.37e-103	2.93567	0.485	0.249
mid fibroblast	Osr2	1.43e-05	0.0430473	2.86027	0.489	0.427
mid fibroblast	Cldn11	3.74e-72	1.12e-68	2.74538	0.293	0.465
mid fibroblast	Scara5	2.16e-236	6.49e-233	2.68276	0.742	0.433
mid fibroblast	Clca3a2	1.51e-14	4.54e-11	2.62224	0.386	0.358
mid fibroblast	1700013F07Rik	1.41e-26	4.22e-23	2.59721	0.368	0.321
mid fibroblast	Pi16	5.18e-199	1.55e-195	2.58884	0.991	0.979
mid fibroblast	Kcnip4	1.71e-07	0.000514192	2.54921	0.34	0.394
mid fibroblast	Serpinf1	4.35e-267	1.3e-263	2.46428	0.837	0.533
mid fibroblast	Nell2	6.46e-14	1.94e-10	2.41149	0.487	0.395
mid fibroblast	Camk4	1.85e-45	5.55e-42	2.39481	0.515	0.371
mid fibroblast	Entpd2	1.52e-257	4.56e-254	2.38063	0.956	0.874
mid fibroblast	Krtdap	1.47e-70	4.41e-67	2.36052	0.304	0.19
mid fibroblast	Sfrp4	2.26e-215	6.78e-212	2.3048	0.919	0.841
mid fibroblast	Mnda	0	0	2.26622	0.964	0.767
mid fibroblast	Ccl11	3.36e-121	1.01e-117	2.23265	0.752	0.645
mid fibroblast	Shox2	1.48e-25	4.43e-22	2.22982	0.742	0.653
mid fibroblast	Dner	3.8e-274	1.14e-270	2.20282	0.92	0.881
mid fibroblast	Elavl3	6.33e-31	1.9e-27	2.18393	0.621	0.547
mid fibroblast	Resp18	2.74e-51	8.21e-48	2.18322	0.648	0.567
mid fibroblast	Col15a1	2.41e-172	7.23e-169	2.1541	0.789	0.586
mid fibroblast	Fam83a	8.19e-126	2.46e-122	2.11711	0.796	0.588
mid fibroblast	Gda	4.73e-136	1.42e-132	2.10289	0.785	0.648
mid fibroblast	Thbs4	1.89e-53	5.66e-50	2.09528	0.412	0.242
mid fibroblast	Angpt4	9.21e-184	2.76e-180	2.08679	0.854	0.738
mid fibroblast	Clec3b	3.48e-254	1.04e-250	2.07618	1	0.998
mid fibroblast	Foxd1	1.87e-168	5.62e-165	2.04668	0.76	0.556
mid fibroblast	Gypa	0.00166161	1	2.03075	0.473	0.511
mid fibroblast	Ntrk1	4.52e-249	1.35e-245	2.00472	0.868	0.611
mid fibroblast	Ebf2	1.59e-55	4.78e-52	1.99416	0.349	0.569
mid fibroblast	Pex5l	0.00100893	1	1.97826	0.347	0.38
mid fibroblast	Cilp	4.04e-13	1.21e-09	1.97491	0.647	0.758
mid fibroblast	Cygb	0	0	1.97066	0.991	0.754
mid fibroblast	Rspo3	3.43e-52	1.03e-48	1.95469	0.378	0.574
mid fibroblast	Rnase1	7.78e-36	2.33e-32	1.9488	0.658	0.567
mid fibroblast	Itgbl1	4.82e-236	1.45e-232	1.91667	1	0.999
mid fibroblast	Rbp4	1.9e-155	5.7e-152	1.90949	0.873	0.809
mid fibroblast	Agtr2	2.7e-12	8.11e-09	1.90825	0.417	0.424
mid fibroblast	Ifi204	7.9e-163	2.37e-159	1.89829	0.981	0.92
mid fibroblast	Iyd	3.16e-161	9.49e-158	1.89408	0.806	0.586
mid fibroblast	Lsamp	1.76e-57	5.27e-54	1.89311	0.755	0.706
mVen EC	Olfr558	0.00658852	1	11.1951	0	0.419
mVen EC	Agr2	0.00339594	1	11.0817	1	0.551
mVen EC	Chga	0.0075856	1	10.3924	0	0.415
mVen EC	Apob	0.000243546	0.730639	10.2279	1	0.025
mVen EC	Cxcr6	0.00715953	1	10.1134	0	0.361
mVen EC	Pdcd1	0.00600144	1	9.28166	0	0.473
mVen EC	Sprr1a	0.00461245	1	8.77136	0	0.435
mVen EC	Ccdc81	0.00787599	1	8.46858	0	0.511
mVen EC	Pex5l	0.00418433	1	8.3847	0	0.371
mVen EC	Mpl	0.0054531	1	8.24311	0	0.424
mVen EC	Cma1	0.0042119	1	8.23657	0	0.536
mVen EC	Serpina3g	0.00271882	1	8.18268	1	0.647
mVen EC	Slfn14	0.0061807	1	8.13728	1	0.477
mVen EC	Mb	0.0064489	1	8.12458	0	0.48
mVen EC	Phox2a	0.00761825	1	8.09051	0	0.519
mVen EC	Gp1ba	0.0036138	1	8.01171	1	0.362
mVen EC	Sele	0.0041426	1	7.96352	1	0.389
mVen EC	Mybpc3	0.00343054	1	7.78306	0	0.329
mVen EC	Zfp804a	0.00553445	1	7.72579	0	0.461
mVen EC	Pax1	0.00551053	1	7.67385	0	0.615
mVen EC	Chgb	0.00590802	1	7.6079	1	0.518
mVen EC	F630028O10Rik	0.00404451	1	7.58554	0	0.508
mVen EC	Epb42	0.00457858	1	7.56926	0	0.489
mVen EC	Adprhl1	0.00808768	1	7.50006	0	0.496
mVen EC	Trh	0.00916323	1	7.48034	0	0.499
mVen EC	Ina	0.00348678	1	7.44552	0	0.444
mVen EC	Cdh12	0.00377244	1	7.37339	0	0.337
mVen EC	Ackr1	0.00409372	1	7.37245	1	0.683
mVen EC	Nrsn1	0.00565535	1	7.35301	0	0.394
mVen EC	Arpp21	0.00621272	1	7.35026	1	0.624
mVen EC	Ccdc170	0.00686549	1	7.29732	0	0.742
mVen EC	Btla	0.00791462	1	7.26532	0	0.629
mVen EC	F2rl2	0.00443773	1	7.24427	1	0.44
mVen EC	AU040972	0.00488117	1	7.12348	1	0.399
mVen EC	Klrd1	0.00981357	1	7.10006	1	0.602
mVen EC	Bfsp2	0.00594047	1	7.09751	1	0.538
mVen EC	Prph	0.00487092	1	7.07087	0	0.576
mVen EC	F5	0.00419696	1	7.05589	0	0.707
mVen EC	Armc3	0.00310095	1	7.04992	1	0.543
mVen EC	Scgb3a1	0.00362695	1	6.84074	1	0.581
mVen EC	Tnfrsf9	0.00715387	1	6.83409	0	0.682
mVen EC	Myoz2	0.00326314	1	6.75944	0	0.461
mVen EC	Tcerg1l	0.00578451	1	6.74293	0	0.501
mVen EC	Mcemp1	0.00598569	1	6.70258	1	0.433
mVen EC	Ren1	0.00808302	1	6.43239	0	0.498
mVen EC	Gpr37l1	0.00440792	1	6.34354	0	0.748
mVen EC	Morn3	0.0069028	1	6.19901	1	0.772
mVen EC	Ptprr	0.00272284	1	6.1532	1	0.927
mVen EC	Soga3	0.00439859	1	6.11886	0	0.442
mVen EC	Htr2b	0.00902265	1	6.08585	1	0.844
prolif EC	1700024P16Rik	0.00862188	1	9.49778	0.596	0.396
prolif EC	Madcam1	1.22e-20	3.67e-17	6.93793	0.111	0.36
prolif EC	Exoc3l	4.55e-10	1.37e-06	6.5814	0.687	0.685
prolif EC	Tbxas1	4.52e-24	1.36e-20	6.43079	0.848	0.434
prolif EC	Gm43194	2.93e-45	8.8e-42	6.19051	0.919	0.393
prolif EC	Olfr558	1.78e-50	5.35e-47	6.13405	0	0.423
prolif EC	Reg3g	3.26e-06	0.00978442	5.97906	0.212	0.451
prolif EC	Agr2	9.26e-05	0.277783	5.844	0.414	0.553
prolif EC	Cacna1s	0.000155509	0.466526	5.72291	0.121	0.266
prolif EC	Krt4	2.65e-24	7.96e-21	5.55197	0.091	0.399
prolif EC	Akap14	2.38e-19	7.15e-16	5.34939	0.03	0.352
prolif EC	Chga	1.15e-48	3.46e-45	5.33285	0.03	0.419
prolif EC	Scgb3a1	8.15e-59	2.44e-55	5.25816	1	0.577
prolif EC	Ahr	4.47e-60	1.34e-56	5.24087	1	0.504
prolif EC	Celf3	0.000377579	1	5.1779	0.394	0.43
prolif EC	Mpz	1.19e-05	0.0357431	5.17271	0.828	0.561
prolif EC	Gimap5	5.87e-52	1.76e-48	5.14723	0.96	0.747
prolif EC	Fmnl1	2.46e-28	7.37e-25	5.09466	0.848	0.499
prolif EC	D630024D03Rik	2.72e-28	8.17e-25	5.05409	0.02	0.27
prolif EC	Ackr2	3.73e-65	1.12e-61	5.05272	1	0.761
prolif EC	Il2ra	1.17e-14	3.51e-11	5.03127	0.99	0.446
prolif EC	Tph1	4.48e-24	1.34e-20	4.96864	0.798	0.287
prolif EC	Lgi1	0.000231549	0.694647	4.89658	0.364	0.354
prolif EC	Neurl3	4.96e-09	1.49e-05	4.86993	0.646	0.495
prolif EC	Cxcr6	2.08e-41	6.23e-38	4.85787	0.03	0.364
prolif EC	Phgr1	2.06e-15	6.17e-12	4.85393	0.818	0.392
prolif EC	Htr3b	3.09e-09	9.27e-06	4.82301	0.394	0.247
prolif EC	Htr3a	5.46e-08	0.000163761	4.65859	0.293	0.636
prolif EC	Mt3	1.73e-11	5.18e-08	4.65628	0.657	0.261
prolif EC	Cxcr3	1.23e-17	3.7e-14	4.54567	0.121	0.304
prolif EC	Scn9a	2.7e-10	8.09e-07	4.41912	0.283	0.611
prolif EC	Foxr1	1.06e-34	3.19e-31	4.3014	0.919	0.598
prolif EC	Flt3	1.76e-23	5.27e-20	4.29444	0.01	0.446
prolif EC	Aqp4	5.32e-14	1.6e-10	4.26465	0.848	0.42
prolif EC	Ly6g6f	0.000136146	0.408439	4.2503	0.172	0.467
prolif EC	Apln	1.61e-51	4.83e-48	4.24971	0.96	0.629
prolif EC	Dkkl1	2.44e-26	7.33e-23	4.22157	0.808	0.297
prolif EC	Camk4	0.000340509	1	4.18634	0.283	0.411
prolif EC	Pdcd1	8.39e-26	2.52e-22	4.18431	0.172	0.476
prolif EC	Arhgef15	1.83e-61	5.48e-58	4.17487	0.99	0.92
prolif EC	Zfp474	9.42e-06	0.0282656	4.1739	0.293	0.312
prolif EC	Emcn	8.67e-53	2.6e-49	4.13163	0.96	0.851
prolif EC	Zbbx	5.85e-06	0.0175454	4.12946	0.657	0.438
prolif EC	Dnah8	2.57e-51	7.72e-48	4.11941	0.97	0.556
prolif EC	S100a3	0.000771096	1	4.1174	0.424	0.374
prolif EC	1810008I18Rik	5.31e-05	0.159177	4.06068	0.697	0.57
prolif EC	Mfng	2.87e-51	8.62e-48	4.0344	0.97	0.939
prolif EC	Snap25	0.000200124	0.600371	3.94713	0.293	0.52
prolif EC	Celf6	1.99e-09	5.98e-06	3.89603	0.01	0.25
prolif EC	Gimap1	3.88e-63	1.16e-59	3.8616	1	0.984
Proximal fibroblast	Arg1	3.67e-15	1.1e-11	5.14534	0.579	0.478
Proximal fibroblast	Phox2b	1.94e-30	5.81e-27	3.65406	0.342	0.255
Proximal fibroblast	Mpz	7.88e-49	2.36e-45	3.64019	0.346	0.593
Proximal fibroblast	Ccl20	4.74e-12	1.42e-08	3.26157	0.305	0.29
Proximal fibroblast	Mak	3.61e-38	1.08e-34	2.93776	0.658	0.452
Proximal fibroblast	Trp73	4.06e-42	1.22e-38	2.92889	0.633	0.464
Proximal fibroblast	Dkkl1	1.59e-10	4.77e-07	2.55548	0.289	0.305
Proximal fibroblast	Scgb3a1	3.75e-46	1.12e-42	2.35254	0.837	0.548
Proximal fibroblast	Il2ra	2.3e-50	6.9e-47	2.34081	0.642	0.427
Proximal fibroblast	Nrxn3	1.76e-258	5.28e-255	2.27534	0.93	0.476
Proximal fibroblast	Nts	5.81e-34	1.74e-30	2.18259	0.576	0.375
Proximal fibroblast	Chgb	1.68e-07	0.00050377	2.16236	0.551	0.513
Proximal fibroblast	Lgi1	5.18e-41	1.55e-37	2.14886	0.278	0.364
Proximal fibroblast	Agr2	3.6e-06	0.010801	2.07466	0.468	0.562
Proximal fibroblast	Ncf1	2.56e-90	7.68e-87	2.04449	0.716	0.444
Proximal fibroblast	Gm16755	1.24e-29	3.73e-26	2.04132	0.565	0.425
Proximal fibroblast	Ccl17	3.62e-272	1.09e-268	2.02737	0.998	0.779
Proximal fibroblast	Egfem1	8.16e-178	2.45e-174	2.01728	0.856	0.52
Proximal fibroblast	Dbh	4.16e-17	1.25e-13	2.00971	0.215	0.295
Proximal fibroblast	Fbp2	6.79e-37	2.04e-33	2.00225	0.689	0.48
Proximal fibroblast	2900055J20Rik	1.02e-08	3.05e-05	1.98907	0.548	0.527
Proximal fibroblast	Lrrc71	2.93e-10	8.8e-07	1.96539	0.679	0.552
Proximal fibroblast	Lhb	2.2e-21	6.61e-18	1.93757	0.318	0.413
Proximal fibroblast	Ltf	6.2e-107	1.86e-103	1.90864	0.837	0.575
Proximal fibroblast	Camp	0.00797875	1	1.87778	0.593	0.569
Proximal fibroblast	Tlx2	1.06e-62	3.19e-59	1.87759	0.51	0.374
Proximal fibroblast	Prc1	2.29e-181	6.87e-178	1.85796	0.906	0.599
Proximal fibroblast	Nell2	4.79e-07	0.00143732	1.82533	0.498	0.409
Proximal fibroblast	Mxd3	8.29e-208	2.49e-204	1.82306	0.916	0.624
Proximal fibroblast	Neil3	3.36e-83	1.01e-79	1.79594	0.715	0.458
Proximal fibroblast	Top2a	7.08e-199	2.12e-195	1.75619	0.895	0.58
Proximal fibroblast	Hmx3	2.03e-27	6.1e-24	1.73903	0.334	0.223
Proximal fibroblast	Cxcr6	0.000179388	0.538165	1.73067	0.398	0.355
Proximal fibroblast	Selp	2.56e-245	7.69e-242	1.72986	0.999	0.927
Proximal fibroblast	Ttk	1.29e-110	3.87e-107	1.71853	0.8	0.506
Proximal fibroblast	Cep55	5.21e-84	1.56e-80	1.70357	0.746	0.536
Proximal fibroblast	Mki67	6.99e-147	2.1e-143	1.68556	0.867	0.538
Proximal fibroblast	1810008I18Rik	2.47e-38	7.42e-35	1.66187	0.715	0.553
Proximal fibroblast	Wdr63	8.01e-35	2.4e-31	1.65603	0.659	0.477
Proximal fibroblast	Aurka	2.96e-46	8.88e-43	1.65352	0.677	0.408
Proximal fibroblast	Foxr1	1.92e-43	5.75e-40	1.64453	0.775	0.579
Proximal fibroblast	Spag5	3.56e-114	1.07e-110	1.63241	0.788	0.472
Proximal fibroblast	Fam83d	1.07e-70	3.22e-67	1.61538	0.741	0.548
Proximal fibroblast	Kif4	4.24e-40	1.27e-36	1.61537	0.641	0.454
Proximal fibroblast	Spc25	1.62e-95	4.85e-92	1.61522	0.761	0.498
Proximal fibroblast	Agt	6.31e-186	1.89e-182	1.61094	0.944	0.713
Proximal fibroblast	Ube2c	2.01e-71	6.03e-68	1.60763	0.743	0.476
Proximal fibroblast	Nusap1	2.03e-113	6.08e-110	1.59068	0.817	0.559
Proximal fibroblast	Zfp474	5.6e-07	0.00167872	1.58888	0.383	0.303
Proximal fibroblast	Ccna2	1.76e-105	5.27e-102	1.5871	0.798	0.55
SCMF	Klrb1c	1.72e-71	5.16e-68	6.29162	0.05	0.361
SCMF	Krt4	4.52e-38	1.36e-34	6.0485	0.222	0.407
SCMF	Agr2	7.29e-123	2.19e-119	4.68842	0.899	0.529
SCMF	Ibsp	2.31e-73	6.94e-70	4.62708	0.757	0.416
SCMF	Chrm2	1.74e-85	5.21e-82	4.57258	0.741	0.361
SCMF	S100a9	5.66e-44	1.7e-40	4.51084	0.708	0.469
SCMF	Mpz	2.64e-54	7.92e-51	4.35899	0.892	0.543
SCMF	Lgi1	3.31e-64	9.93e-61	4.32599	0.691	0.332
SCMF	Kcnma1	1.59e-27	4.76e-24	4.17887	0.608	0.424
SCMF	Tnmd	7.27e-42	2.18e-38	4.17847	0.279	0.54
SCMF	Crh	0.000702574	1	4.15298	0.472	0.595
SCMF	BC049730	1.25e-22	3.74e-19	4.08324	0.599	0.477
SCMF	Mab21l2	1.01e-32	3.04e-29	4.01241	0.783	0.418
SCMF	Celf6	1.53e-95	4.6e-92	3.95724	0.608	0.224
SCMF	Hhip	6.4e-287	1.92e-283	3.79533	1	0.873
SCMF	Aspn	0	0	3.72175	1	0.961
SCMF	Syt1	8.34e-115	2.5e-111	3.68028	0.811	0.438
SCMF	Gypa	6.37e-17	1.91e-13	3.63961	0.676	0.49
SCMF	Calcb	2.93e-26	8.8e-23	3.50807	0.507	0.638
SCMF	Itln1	3.53e-52	1.06e-48	3.42574	0.349	0.665
SCMF	Mustn1	7.68e-307	2.31e-303	3.37831	1	1
SCMF	Ckm	2.59e-75	7.76e-72	3.31792	0.781	0.407
SCMF	Lgr6	1.01e-111	3.03e-108	3.29449	0.838	0.712
SCMF	Cma1	1.83e-12	5.48e-09	3.24325	0.66	0.528
SCMF	Olfr558	1.31e-80	3.93e-77	3.22496	0.173	0.435
SCMF	Cdh4	0	0	3.19447	1	0.88
SCMF	P4ha3	8.11e-252	2.43e-248	3.18178	1	0.482
SCMF	Trim67	1.34e-154	4.03e-151	3.13879	0.903	0.58
SCMF	Rbm24	1.56e-49	4.67e-46	3.10928	0.259	0.338
SCMF	Nptx2	6.35e-32	1.9e-28	3.08182	0.316	0.33
SCMF	Fgf18	6.62e-280	1.99e-276	3.04925	0.989	0.85
SCMF	Gper1	8e-224	2.4e-220	3.04728	0.95	0.743
SCMF	Sntg2	3.17e-132	9.52e-129	3.0416	0.875	0.76
SCMF	Sbspon	1.5e-125	4.51e-122	3.00244	0.853	0.695
SCMF	Lypd2	7.62e-53	2.29e-49	2.97798	0.767	0.576
SCMF	Ddit4l	1.16e-37	3.47e-34	2.8954	0.327	0.544
SCMF	Enpp2	0	0	2.89364	1	0.936
SCMF	Asb2	1.89e-49	5.68e-46	2.8935	0.746	0.664
SCMF	Il17b	1.17e-37	3.51e-34	2.89267	0.32	0.52
SCMF	Myh6	9.18e-68	2.75e-64	2.88016	0.864	0.448
SCMF	Celf3	5.07e-15	1.52e-11	2.87475	0.329	0.436
SCMF	Gfi1	5.01e-15	1.5e-11	2.86025	0.502	0.257
SCMF	Chga	4.34e-84	1.3e-80	2.85673	0.081	0.437
SCMF	Trdn	2.5e-305	7.51e-302	2.84182	0.998	0.952
SCMF	Ntrk3	1.77e-175	5.32e-172	2.82266	0.954	0.525
SCMF	Bbox1	1.27e-23	3.81e-20	2.81664	0.676	0.464
SCMF	Grem2	0	0	2.78859	1	0.993
SCMF	Pnmt	0	0	2.78198	1	0.883
SCMF	Pcp4	4.68e-26	1.4e-22	2.76614	0.7	0.573
SCMF	Mt3	2.45e-24	7.36e-21	2.74938	0.307	0.262
VSM	1700024P16Rik	0.000222496	0.667488	8.24029	0.414	0.398
VSM	Serpina1d	1.02e-113	3.05e-110	6.52839	1	0.772
VSM	Trpc6	2.64e-147	7.92e-144	6.39237	1	0.613
VSM	Higd1b	1.14e-146	3.41e-143	6.16631	0.996	0.849
VSM	Cox4i2	6.65e-145	2e-141	6.11692	1	0.88
VSM	Adora1	6.18e-57	1.85e-53	5.89533	0.836	0.572
VSM	Vtn	3.72e-148	1.12e-144	5.87156	1	0.929
VSM	Agtr1a	1.5e-147	4.5e-144	5.80154	1	0.839
VSM	Ndufa4l2	1.14e-147	3.43e-144	5.72117	1	0.885
VSM	Tph1	3.52e-06	0.0105524	5.67291	0.461	0.288
VSM	Serpina1b	5.48e-96	1.64e-92	5.57262	0.987	0.907
VSM	Cacna1s	6.47e-17	1.94e-13	5.53057	0.569	0.257
VSM	Art3	6.52e-148	1.96e-144	5.49192	1	0.943
VSM	Lipg	6.53e-146	1.96e-142	5.41986	0.996	0.895
VSM	Nrarp	4.81e-133	1.44e-129	5.23342	0.978	0.844
VSM	Postn	5.26e-145	1.58e-141	5.20416	1	0.832
VSM	Plxdc1	6.71e-137	2.01e-133	5.04074	0.996	0.89
VSM	Tbxas1	0.000605297	1	4.98183	0.513	0.436
VSM	9230104L09Rik	1.76e-126	5.29e-123	4.91681	0.991	0.993
VSM	Emid1	3.75e-130	1.12e-126	4.87508	1	0.457
VSM	Tusc5	4.54e-147	1.36e-143	4.76976	1	0.945
VSM	Htr3a	1.38e-86	4.13e-83	4.70341	0.97	0.623
VSM	Il34	2.37e-148	7.11e-145	4.70309	1	0.938
VSM	Mt3	3.65e-05	0.109587	4.68588	0.259	0.265
VSM	Agr2	1.09e-07	0.000327654	4.6353	0.513	0.552
VSM	Gucy1b3	3.23e-137	9.69e-134	4.6114	1	0.748
VSM	Pdzd2	8.52e-118	2.56e-114	4.53116	1	0.963
VSM	Clstn2	3.75e-73	1.12e-69	4.47493	0.871	0.699
VSM	Dnajb13	3.27e-27	9.81e-24	4.47191	0.707	0.477
VSM	Sstr2	6e-89	1.8e-85	4.45963	0.914	0.544
VSM	Slc11a1	1.31e-117	3.92e-114	4.39541	0.978	0.5
VSM	Foxs1	1.17e-137	3.52e-134	4.2798	0.991	0.874
VSM	Cst9	9.47e-102	2.84e-98	4.23792	0.953	0.698
VSM	Tmem178	2.31e-116	6.93e-113	4.22128	0.974	0.52
VSM	Gucy1a3	1.43e-136	4.29e-133	4.19792	1	0.699
VSM	Rgs4	6.13e-131	1.84e-127	4.1952	1	0.653
VSM	Xlr	9.99e-49	3e-45	4.17849	0.853	0.446
VSM	Gm9946	0.00762112	1	4.17692	0.496	0.452
VSM	Gap43	1.97e-122	5.92e-119	4.16931	0.991	0.561
VSM	Notch3	2.29e-136	6.88e-133	4.15891	1	0.627
VSM	Ebf1	1.36e-129	4.09e-126	4.14408	0.996	0.889
VSM	Fam162b	9.74e-96	2.92e-92	4.00512	0.961	0.629
VSM	Itga4	1.57e-78	4.72e-75	4.00439	0.892	0.436
VSM	Col8a1	2.19e-118	6.58e-115	3.99559	1	0.832
VSM	D630024D03Rik	1.96e-08	5.88e-05	3.92397	0.052	0.273
VSM	Ifitm1	1.32e-133	3.95e-130	3.79106	1	0.836
VSM	Gatm	1.76e-73	5.27e-70	3.69971	0.884	0.565
VSM	Zfp474	5.87e-09	1.76e-05	3.6754	0.172	0.316
VSM	Apobec2	6.9e-66	2.07e-62	3.65658	0.909	0.525
VSM	Vsnl1	8.63e-138	2.59e-134	3.65154	1	0.84
