## Supplemental Table S3 for "The lncRNA *FENDRR* fine-tunes FOXF1 protein levels through a negative feedback loop governing human embryonic lung fibroblast-to-myofibroblast transition"

### Sheet: Feuil1
Supplementary Table S3. Primers for RT-qPCR. Abbreviations: fwd - foward primer; rev - reverse primer.
Primer	Target	Species	Sequence (5'-3')
hFENDRR Dist 3' fwd	FENDRR	Human	TACTCGTCAAAAGCCCGAAG
hFENDRR Dist 3' rev	FENDRR	Human	TGCCAAAACAAGCTTGCTAAC
hFENDRR Prox 3' fwd	FENDRR	Human	AACCAGACGGTGGCAGGTACAT
hFENDRR Prox 3' rev	FENDRR	Human	GCAAACGGTTTCATGCTGGACA
hFOXF1 fwd	FOXF1	Human	CTGCAAGGCATCCCGCGGTAT
hFOXF1 rev	FOXF1	Human	CCATGGCGTTGAAAGAGAAGACA
hGLI1 fwd	GLI1	Human	CCAAGCACCAGAATCGGACCC
hGLI1 rev	GLI1	Human	TTTGGTGCAGCCAGGGAGCT
hPTCH1 fwd	PTCH1	Human	GCTGCACTACTTCAGAGACTGG
hPTCH1 rev	PTCH1	Human	CACCAGGAGTTTGTAGGCAAGG
hTGFB1 fwd	TGFB1	Human	TACCTGAACCCGTGTTGCTCTC
hTGFB1 rev	TGFB1	Human	GTTGCTGAGGTATCGCCAGGAA
hACTA2 fwd	ACTA2	Human	CTATGCCTCTGGACGCACAACT
hACTA2 fwd	ACTA2	Human	CAGATCCAGACGCATGATGGCA
hFN1 fwd	FN1	Human	ACAACACCGAGGTGACTGAGAC
hFN1 rev	FN1	Human	GGACACAACGATGCTTCCTGAG
hTBP fwd	TBP	Human	TGCACAGGAGCCAAGAGTGAA
hTBP rev	TBP	Human	CACATCACAGCTCCCCACCA
hHPRT1 fwd	HPRT	Human	GAAAAGGACCCCACGAAGTGT
hHPRT1 rev	HPRT	Human	AGTCAAGGGCATATCCTACAACA
hGAPDH fwd	GAPDH	Human	GAGTCCACTGGCGTCTTCAC
hGAPDH rev	GAPDH	Human	TTCACACCCATGACGAACAT
hXIST fwd	XIST	Human	TCAGCCCATCAGTCCAAGATC
hXIST rev	XIST	Human	CCTAGTTCAGGCCTGCTTTTCAT
mFendrr fwd	Fendrr	Mouse	GACCTTCCCGGATCTCCA
mFendr rev	Fendrr	Mouse	CAGGAGGGCACAAAGACC
mFoxf1 fwd	Foxf1	Mouse	GGCCTCCTACATCAAGCAAC
mFoxf1 rev	Foxf1	Mouse	CCGTTGTGACTGTTTTGGTG
mXist fwd	Xist	Mouse	GGAAGAAGGTAGGATTCTACCTCTTC
mXist rev	Xist	Mouse	GCCAGCACTGATCTCAAGC
mmTbp fwd	Tbp	Mouse	CGGTCGCGTCATTTTCTC
mmTbp rev	Tbp	Mouse	GGGTTATCTTCACACACCATGA
