## Supplemental Table S4 for "The lncRNA *FENDRR* fine-tunes FOXF1 protein levels through a negative feedback loop governing human embryonic lung fibroblast-to-myofibroblast transition"

### Sheet: Feuil1
Supplementary Table S4. Probes for smFISH.
Probe name	Species	Sequence (5'-3')
hFENDRR_smFISH_p1	Human	GTCTTGAAATTTGGGTCACC
hFENDRR_smFISH_p2	Human	TTTCACTTGGTATCTTCGGA
hFENDRR_smFISH_p3	Human	CTGTGAGGTCACGACAGGTG
hFENDRR_smFISH_p4	Human	TTCATGGAGTTCTTTTGTAA
hFENDRR_smFISH_p5	Human	AAGATGATCCCCAACAATGC
hFENDRR_smFISH_p6	Human	GCTCGGATTCTTAAATCCTT
hFENDRR_smFISH_p7	Human	CTGTTAGTATGCAGGTCGAG
hFENDRR_smFISH_p8	Human	CACATTGTTGCTGAACAGCA
hFENDRR_smFISH_p9	Human	TCCTTCAATGCTTTTCACTG
hFENDRR_smFISH_p10	Human	TCTACCCTAGTTCTAAATGC
hFENDRR_smFISH_p11	Human	GAGAGTGGCAACCATCCATG
hFENDRR_smFISH_p12	Human	ATATTCATGGCAGCTGGTAC
hFENDRR_smFISH_p13	Human	TCTTTCCTAGAATGTATGGT
hFENDRR_smFISH_p14	Human	TGCTAACTTCTTTGCTTCTC
hFENDRR_smFISH_p15	Human	AGGCTGTCTAACATGTTAGC
hFENDRR_smFISH_p16	Human	TTTCTCATTATCCCCATATG
hFENDRR_smFISH_p17	Human	GGTCCATTTTGATGGAGATG
hFENDRR_smFISH_p18	Human	GAAAGCAGTTTTGCCTTCAT
hFENDRR_smFISH_p19	Human	CCCCATATTGTTAGGAACAA
hFENDRR_smFISH_p20	Human	TCGCATTGGTTTAGCATCAA
hFENDRR_smFISH_p21	Human	GGATTCAGTGCTGTCGATAA
hFENDRR_smFISH_p22	Human	CAACAGATATTCGCAGTCCG
hFENDRR_smFISH_p23	Human	TGACTCAAATCATGCCTCTC
hFENDRR_smFISH_p24	Human	ACCTGTGGTGTTAGAATTCT
hFENDRR_smFISH_p25	Human	TGTCTGCTCTCAGGAACCTG
hFENDRR_smFISH_p26	Human	CTGGTTTGTGGAGGAGAGAG
hFENDRR_smFISH_p27	Human	CAAAAGGTGCTTCGAGGAGC
hFENDRR_smFISH_p28	Human	CTTCTCCAAGCACAAAGTGT
hFENDRR_smFISH_p29	Human	GCTGATGAGTATCCTCATAC
hFENDRR_smFISH_p30	Human	GCGTTTTCTTTTATGTGCAT
hFENDRR_smFISH_p31	Human	GGGGTATGTGCAGAGAAGAG
hFENDRR_smFISH_p32	Human	TTTTGAGGGCATGGAAACCT
hFENDRR_smFISH_p33	Human	TAGGTATGTTTATTTGGCCT
hFENDRR_smFISH_p34	Human	TAGGGGAGGTATTTCAGTTC
hFENDRR_smFISH_p35	Human	TAAGAGTCTGGTCAGTGTGG
hFENDRR_smFISH_p36	Human	GTGCTCTGATTATTAGCAGG
hFENDRR_smFISH_p37	Human	AATGAGGATGTGTGGCTGTG
hFENDRR_smFISH_p38	Human	TTTGACAGTGATGCAGTTGC
hFENDRR_smFISH_p39	Human	CTCTCCACAAGCAAGCATAG
hFENDRR_smFISH_p40	Human	TTGATTCACAATGGCTCAGT
hFENDRR_smFISH_p41	Human	AGGAGCCTAGGACCAAAATC
hFENDRR_smFISH_p42	Human	ATTTCCATTGAGGGGATGTA
hFENDRR_smFISH_p43	Human	CTGTCTTTAGGGTGAAGTGT
hFENDRR_smFISH_p44	Human	ATGCTGGACAAATGTGTGGG
mFendrr_smFISH_p1	Mouse	TGGGATCGTGAATCGTCCTG
mFendrr_smFISH_p2	Mouse	GTGGAGTCAGATCAAACGCA
mFendrr_smFISH_p3	Mouse	CTTCTTTCAATTGGAGGCTG
mFendrr_smFISH_p4	Mouse	TTAAGCCGCTTGCTGATAAC
mFendrr_smFISH_p5	Mouse	TTTGAAGTCTGGGACTCCAG
mFendrr_smFISH_p6	Mouse	GACATCTGGTCTGGTTCTGG
mFendrr_smFISH_p7	Mouse	GGATGGAGACTACTGATGCA
mFendrr_smFISH_p8	Mouse	CCACAAGATCCTTGGATAGA
mFendrr_smFISH_p9	Mouse	TCACGGCTAACAGAAGCAGA
mFendrr_smFISH_p10	Mouse	TGCCTAGAAGATCTCAAGGT
mFendrr_smFISH_p11	Mouse	CGTCATTTTGACATCAGGGA
mFendrr_smFISH_p12	Mouse	ACACATCCCAGTGATATACA
mFendrr_smFISH_p13	Mouse	GTAAGGGGTGTGGCGTAAAA
mFendrr_smFISH_p14	Mouse	CATGTGTGTTCAGGCAACAC
mFendrr_smFISH_p15	Mouse	AGCATCGGATTCACGAACTC
mFendrr_smFISH_p16	Mouse	TACCGGTTAAATGGACACGC
mFendrr_smFISH_p17	Mouse	AGACCAACAGACTCATGAGG
mFendrr_smFISH_p18	Mouse	GAAGGTCTTCCCAGAAAGTG
mFendrr_smFISH_p19	Mouse	CATTATAACCACACGGGCAG
mFendrr_smFISH_p20	Mouse	TGTTTCTGCAGCATATTAGC
mFendrr_smFISH_p21	Mouse	TAGAAGAGCGGCTGAAGCAG
mFendrr_smFISH_p22	Mouse	TATTCGGAGCTCTCTGGTTT
mFendrr_smFISH_p23	Mouse	TGCAGTCCTGGGTAACTGAC
mFendrr_smFISH_p24	Mouse	GCACGTTGTCAGCTCAAATT
mFendrr_smFISH_p25	Mouse	CATCATCTTCAAGCACCATT
mFendrr_smFISH_p26	Mouse	TCACCATGCAAATTTGGACC
mFendrr_smFISH_p27	Mouse	AGCTAGGAGTGACTCTCAAG
mFendrr_smFISH_p28	Mouse	CCGCAGAGAAGAGCATATTC
mFendrr_smFISH_p29	Mouse	CTGAATAGCTGGTCCTCTGG
mFendrr_smFISH_p30	Mouse	ATTCAGCACAAGAGGCTGAC
mFendrr_smFISH_p31	Mouse	CTCAGCTGATGGAGTGAATG
mFendrr_smFISH_p32	Mouse	CATAACCGGATCTGTTCAGA
mFendrr_smFISH_p33	Mouse	GATTGTGTCGTCCACGTGAG
