## Supplemental Table S5 for "The lncRNA *FENDRR* fine-tunes FOXF1 protein levels through a negative feedback loop governing human embryonic lung fibroblast-to-myofibroblast transition"

### Sheet: Feuil1
Supplementary Table S5. Antisense oligonucleotides used for depletion assays. Abbreviation: ASO - antisense oligonucleotide.
Name	Target	Sequence (5'-3')	Modified Sequence (5'-3')
NT ASO1	Non-Targeting	GCGTATTATAGCCGATTAAC	FAM-mG*mC*mG*mU*mA*T*T*A*T*A*G*C*C*G*A*mU*mU*mA*mA*mC
NT ASO2	Non-Targeting	CGACTATACGCGCAATATGG	FAM-mC*mG*mA*mC*mU*A*T*A*C*G*C*G*C*A*A*mU*mA*mU*mG*mG
FENDRR ASO1	Human FENDRR	TTTGCATCCAACATTGTCTT	FAM-mU*mU*mU*mG*mC*A*T*C*C*A*A*C*A*T*T*mG*mU*mC*mU*mU
FENDRR ASO2	Human FENDRR	GTTTTCTGGTTATCTACGAC	FAM-mG*mU*mU*mU*mU*C*T*G*G*T*T*A*T*C*T*mA*mC*mG*mA*mC
FOXF1 ASO1	Human FOXF1	ACGCGGTGTTTTGATTATTA	FAM-mA*mC*mG*mC*mG*G*T*G*T*T*T*T*G*A*T*mU*mA*mU*mU*mA
FOXF1 ASO2	Human FOXF1	CGAGTGATACCGCGGGATGC	FAM-mC*mG*mA*mG*mU*G*A*T*A*C*C*G*C*G*G*mG*mA*mU*mG*mC
* = Phosphorothioate
m = 2'-OMe
FAM = 5'FAM fluorophore
