## Supplemental Table S6 for "The lncRNA *FENDRR* fine-tunes FOXF1 protein levels through a negative feedback loop governing human embryonic lung fibroblast-to-myofibroblast transition"

### Sheet: Feuil1
Supplementary Table S6. Differentially expressed genes following FENDRR depletion.
Gene stable ID	Gene name	pvalue	padj	log2FoldChange	Common_DEG_FENDRR_FOXF1_KDs
ENSG00000001084	GCLC	0.000251526	0.0142873	0.203665	TRUE
ENSG00000004975	DVL2	0.000111814	0.00890346	-0.250881	FALSE
ENSG00000005243	COPZ2	0.00124488	0.0333006	0.163911	TRUE
ENSG00000006282	SPATA20	0.000473573	0.0203288	0.164413	TRUE
ENSG00000006634	DBF4	1.34049e-06	0.000770949	-0.362999	TRUE
ENSG00000006837	CDKL3	0.000344549	0.0172987	0.574578	TRUE
ENSG00000007392	LUC7L	0.00280765	0.0498182	-0.200924	FALSE
ENSG00000008311	AASS	0.00279308	0.0496655	-0.17325	TRUE
ENSG00000009954	BAZ1B	0.00178197	0.0393264	-0.166636	TRUE
ENSG00000010810	FYN	0.00241099	0.0460289	0.22021	FALSE
ENSG00000011028	MRC2	0.00044289	0.0194533	0.199406	TRUE
ENSG00000011105	TSPAN9	0.00107882	0.0309261	0.346872	TRUE
ENSG00000013561	RNF14	0.00183762	0.0395717	-0.186175	FALSE
ENSG00000013573	DDX11	0.00016892	0.0111827	-0.423359	FALSE
ENSG00000015479	MATR3	0.00138474	0.0353464	-0.16178	FALSE
ENSG00000015520	NPC1L1	1.32746e-05	0.00313212	0.590312	TRUE
ENSG00000019144	PHLDB1	2.54561e-05	0.00433391	0.223652	TRUE
ENSG00000025708	TYMP	1.78109e-05	0.00352464	-0.547498	FALSE
ENSG00000026950	BTN3A1	0.00184858	0.0396982	-0.236334	TRUE
ENSG00000028116	VRK2	0.00118909	0.0324207	-0.174998	FALSE
ENSG00000028277	POU2F2	0.000445709	0.0195306	-0.329273	TRUE
ENSG00000029363	BCLAF1	0.00081046	0.0264933	-0.201577	FALSE
ENSG00000029725	RABEP1	0.00251014	0.0469551	-0.181628	FALSE
ENSG00000031003	FAM13B	0.000158309	0.0107381	-0.488112	TRUE
ENSG00000031081	ARHGAP31	0.00237119	0.0455526	0.235155	TRUE
ENSG00000035681	NSMAF	0.00230909	0.0447332	-0.177313	FALSE
ENSG00000038427	VCAN	0.000721822	0.0252667	0.19577	TRUE
ENSG00000044090	CUL7	0.000104809	0.00868434	0.219149	TRUE
ENSG00000047634	SCML1	0.00070381	0.0250106	-0.336965	FALSE
ENSG00000048140	TSPAN17	0.00131109	0.0343723	0.167985	FALSE
ENSG00000050426	LETMD1	0.00042135	0.0189135	-0.361678	TRUE
ENSG00000051128	HOMER3	7.32986e-05	0.0072935	0.179686	FALSE
ENSG00000051341	POLQ	0.00103106	0.0301219	-0.35027	FALSE
ENSG00000052795	FNIP2	0.000733518	0.0253753	-0.255987	FALSE
ENSG00000054118	THRAP3	5.29791e-05	0.00647024	-0.187129	TRUE
ENSG00000055332	EIF2AK2	2.52963e-10	2.32777e-06	-0.321454	FALSE
ENSG00000059377	TBXAS1	0.00121363	0.0327024	0.235036	TRUE
ENSG00000059378	PARP12	9.06872e-05	0.00821801	-0.306019	FALSE
ENSG00000059758	CDK17	0.000353978	0.0173261	-0.251822	TRUE
ENSG00000063322	MED29	7.2678e-05	0.0072935	-0.235269	TRUE
ENSG00000064687	ABCA7	0.000120075	0.00901865	0.972072	TRUE
ENSG00000065029	ZNF76	0.000203225	0.0124258	0.245303	TRUE
ENSG00000065308	TRAM2	0.00209381	0.0426255	-0.187308	TRUE
ENSG00000065600	PACC1	4.99682e-05	0.00629873	-0.404557	FALSE
ENSG00000067248	DHX29	0.00272285	0.0488415	-0.177068	FALSE
ENSG00000068028	RASSF1	4.40047e-06	0.00170938	-0.524989	TRUE
ENSG00000068781	STON1-GTF2A1L	0.00281374	0.0498404	0.381058	TRUE
ENSG00000069424	KCNAB2	4.42217e-05	0.00589751	0.841735	TRUE
ENSG00000070081	NUCB2	0.000165463	0.0109934	-0.215851	FALSE
ENSG00000070476	ZXDC	0.00199137	0.0412716	-0.252159	TRUE
ENSG00000070718	AP3M2	0.000672757	0.0246152	-0.345586	FALSE
ENSG00000070882	OSBPL3	0.00107198	0.0308701	-0.236083	TRUE
ENSG00000071246	VASH1	0.000788733	0.0261953	0.346164	TRUE
ENSG00000072952	IRAG1	0.00242497	0.0462478	0.27045	TRUE
ENSG00000073417	PDE8A	7.60145e-05	0.00748113	-0.310348	FALSE
ENSG00000074410	CA12	0.00100435	0.0298131	0.339437	FALSE
ENSG00000074706	IPCEF1	0.000449644	0.0196055	1.32841	TRUE
ENSG00000075223	SEMA3C	8.21984e-06	0.00243215	-0.281812	TRUE
ENSG00000075618	FSCN1	7.00392e-05	0.00713618	0.305009	TRUE
ENSG00000075702	WDR62	0.00265566	0.0480577	-0.284725	TRUE
ENSG00000076641	PAG1	1.7638e-05	0.00352464	-0.231886	TRUE
ENSG00000076662	ICAM3	1.24674e-05	0.00310068	0.405202	FALSE
ENSG00000077092	RARB	0.00148246	0.036426	1.34438	TRUE
ENSG00000077684	JADE1	0.000158703	0.0107381	-0.308253	TRUE
ENSG00000078124	ACER3	0.0011351	0.0316043	-0.360574	TRUE
ENSG00000079134	THOC1	0.00113022	0.0315642	-0.265193	TRUE
ENSG00000080345	RIF1	2.07555e-05	0.00388696	-0.278278	FALSE
ENSG00000081026	MAGI3	0.00130938	0.0343723	-0.204756	FALSE
ENSG00000081154	PCNP	0.00180755	0.0395717	-0.22706	FALSE
ENSG00000081377	CDC14B	8.94469e-05	0.00818996	-0.250877	TRUE
ENSG00000081665	ZNF506	0.00193669	0.0405234	-0.226688	FALSE
ENSG00000081923	ATP8B1	0.000242529	0.013975	-0.233141	TRUE
ENSG00000082213	C5orf22	0.00206011	0.0422207	-0.29103	FALSE
ENSG00000082781	ITGB5	0.000694176	0.0249669	0.16148	TRUE
ENSG00000083168	KAT6A	0.00126327	0.0335002	-0.198749	TRUE
ENSG00000083312	TNPO1	4.54778e-06	0.00170938	-0.254644	FALSE
ENSG00000084693	AGBL5	0.000715009	0.0252089	0.210377	FALSE
ENSG00000084764	MAPRE3	0.000828304	0.0268856	0.300474	TRUE
ENSG00000085274	MYNN	5.97323e-05	0.00687055	-0.426966	FALSE
ENSG00000085433	WDR47	0.00273671	0.0489768	0.166245	TRUE
ENSG00000085721	RRN3	0.000914151	0.0285058	-0.211678	FALSE
ENSG00000087087	SRRT	0.000507801	0.0211918	-0.161688	FALSE
ENSG00000087088	BAX	0.00190421	0.0400974	0.169367	FALSE
ENSG00000088367	EPB41L1	0.00107035	0.0308701	0.225071	FALSE
ENSG00000089127	OAS1	1.54837e-05	0.00329153	-0.414604	FALSE
ENSG00000090020	SLC9A1	0.000603906	0.0229161	0.231533	FALSE
ENSG00000090097	PCBP4	0.00072595	0.0253518	0.228207	TRUE
ENSG00000090612	ZNF268	4.55118e-06	0.00170938	-0.349222	TRUE
ENSG00000090857	PDPR	0.00162215	0.0377422	-0.350282	FALSE
ENSG00000091128	LAMB4	0.000956295	0.0291868	1.03408	TRUE
ENSG00000091490	SEL1L3	0.001181	0.0322788	0.243567	TRUE
ENSG00000091640	SPAG7	0.000279647	0.015409	0.2161	FALSE
ENSG00000091651	ORC6	1.28844e-05	0.00310324	-0.393035	TRUE
ENSG00000091844	RGS17	0.00142543	0.0358382	-0.264484	TRUE
ENSG00000092969	TGFB2	0.000834367	0.0270347	0.303817	TRUE
ENSG00000093000	NUP50	0.000671602	0.0246152	-0.197961	TRUE
ENSG00000093167	LRRFIP2	0.000851094	0.027336	-0.174247	TRUE
ENSG00000093183	SEC22C	1.67346e-05	0.0034605	-0.17702	TRUE
ENSG00000095303	PTGS1	0.000782739	0.0261953	0.27123	TRUE
ENSG00000095383	TBC1D2	0.00072214	0.0252667	-0.352434	FALSE
ENSG00000095564	BTAF1	0.00153404	0.0368956	-0.172775	FALSE
ENSG00000096093	EFHC1	0.00174303	0.0392516	0.287727	TRUE
ENSG00000099817	POLR2E	0.000863315	0.0275364	0.216773	FALSE
ENSG00000099864	PALM	0.00112126	0.0315	0.366246	TRUE
ENSG00000100014	SPECC1L	0.000997789	0.0298044	-0.24333	TRUE
ENSG00000100092	SH3BP1	8.04475e-05	0.0077924	0.43571	TRUE
ENSG00000100106	TRIOBP	0.00249894	0.046929	0.165065	FALSE
ENSG00000100147	CCDC134	0.000278019	0.015409	-0.320317	TRUE
ENSG00000100226	GTPBP1	0.00115622	0.0318072	-0.215202	FALSE
ENSG00000100271	TTLL1	0.00187715	0.0399389	0.379877	FALSE
ENSG00000100354	TNRC6B	0.000385363	0.0182319	0.195675	FALSE
ENSG00000100575	TIMM9	0.00154266	0.0370159	-0.205951	TRUE
ENSG00000100599	RIN3	0.00129737	0.03424	0.182002	FALSE
ENSG00000100629	CEP128	0.00162012	0.0377422	-0.328632	TRUE
ENSG00000100731	PCNX1	0.00275616	0.0492462	-0.15939	FALSE
ENSG00000100796	PPP4R3A	0.000534248	0.0217529	-0.282391	TRUE
ENSG00000101096	NFATC2	2.33227e-05	0.00408791	0.537718	FALSE
ENSG00000101104	PABPC1L	0.0024821	0.0467081	0.244611	FALSE
ENSG00000101236	RNF24	0.000583415	0.022583	-0.148603	TRUE
ENSG00000101347	SAMHD1	1.07658e-05	0.00295722	-0.233501	FALSE
ENSG00000101596	SMCHD1	0.00014892	0.0103798	-0.16334	TRUE
ENSG00000101639	CEP192	0.000792939	0.0261997	-0.194636	FALSE
ENSG00000101654	RNMT	0.000367117	0.017827	-0.213668	FALSE
ENSG00000101745	ANKRD12	0.00192448	0.0403855	-0.267772	FALSE
ENSG00000101846	STS	0.000493894	0.0207053	0.244059	TRUE
ENSG00000101986	ABCD1	0.00143271	0.0359721	0.29951	TRUE
ENSG00000102003	SYP	0.00110929	0.0314311	-0.937995	FALSE
ENSG00000102531	FNDC3A	0.00041215	0.0188218	-0.162475	FALSE
ENSG00000102780	DGKH	0.000419243	0.0189135	-0.430004	FALSE
ENSG00000102804	TSC22D1	0.00129861	0.03424	0.139738	TRUE
ENSG00000102967	DHODH	0.00180217	0.0395717	-0.39984	TRUE
ENSG00000103064	SLC7A6	0.000695957	0.0249669	-0.241922	TRUE
ENSG00000103356	EARS2	0.00254907	0.0471406	-0.245395	FALSE
ENSG00000103404	USP31	0.000212838	0.012816	-0.418462	TRUE
ENSG00000103657	HERC1	0.000399052	0.0184158	-0.276974	TRUE
ENSG00000103742	IGDCC4	0.00259591	0.0474289	-0.334215	FALSE
ENSG00000104177	MYEF2	1.22665e-05	0.00310068	-0.345199	FALSE
ENSG00000104231	ZFAND1	0.00160258	0.0374764	-0.291267	FALSE
ENSG00000104419	NDRG1	1.82077e-08	3.35095e-05	0.399706	FALSE
ENSG00000104643	MTMR9	2.13766e-05	0.00388696	-0.269141	FALSE
ENSG00000104904	OAZ1	0.00034309	0.0172987	0.139808	FALSE
ENSG00000105321	CCDC9	0.00091067	0.028455	-0.308735	TRUE
ENSG00000105329	TGFB1	0.00240556	0.0459729	0.190033	TRUE
ENSG00000105419	MEIS3	0.00220354	0.0437004	0.256379	TRUE
ENSG00000105552	BCAT2	2.34749e-06	0.00113693	0.384363	FALSE
ENSG00000105655	ISYNA1	2.53825e-05	0.00433391	0.560957	TRUE
ENSG00000105662	CRTC1	0.000295033	0.0158303	0.278963	FALSE
ENSG00000105967	TFEC	0.00100606	0.0298157	-1.34095	FALSE
ENSG00000105976	MET	0.000823626	0.0267809	-0.227005	TRUE
ENSG00000106080	FKBP14	0.000731037	0.0253753	-0.191151	TRUE
ENSG00000106330	MOSPD3	0.000101134	0.00862663	0.358446	TRUE
ENSG00000106367	AP1S1	0.00144099	0.0360539	0.225987	FALSE
ENSG00000106400	ZNHIT1	0.000601712	0.02288	0.225723	FALSE
ENSG00000106462	EZH2	0.00120356	0.0325705	-0.231618	TRUE
ENSG00000106524	ANKMY2	0.00010973	0.00890346	-0.203192	FALSE
ENSG00000106638	TBL2	0.000585634	0.022583	-0.399913	FALSE
ENSG00000106683	LIMK1	0.00188789	0.0399771	0.135405	FALSE
ENSG00000106785	TRIM14	6.4262e-05	0.00703975	-0.230324	FALSE
ENSG00000107104	KANK1	0.0014091	0.0356222	0.201261	TRUE
ENSG00000107201	DDX58	1.06089e-06	0.000686386	-0.257223	FALSE
ENSG00000107443	CCNJ	0.000664365	0.0244829	-0.260046	FALSE
ENSG00000107882	SUFU	2.98639e-06	0.00134785	0.281467	FALSE
ENSG00000107897	ACBD5	0.000121529	0.00901865	-0.214109	TRUE
ENSG00000107929	LARP4B	3.3828e-05	0.00507307	-0.323941	TRUE
ENSG00000108474	PIGL	0.000314006	0.0166541	-0.401638	FALSE
ENSG00000108840	HDAC5	0.000329312	0.0170243	0.222254	TRUE
ENSG00000109113	RAB34	2.56681e-05	0.00433391	0.198996	TRUE
ENSG00000109501	WFS1	0.000951034	0.0291783	0.269544	TRUE
ENSG00000109919	MTCH2	0.000881279	0.0277249	-0.136116	FALSE
ENSG00000110002	VWA5A	0.000114172	0.00890346	0.360357	TRUE
ENSG00000110427	KIAA1549L	0.000350544	0.0173261	0.28041	TRUE
ENSG00000110628	SLC22A18	0.000327075	0.0169563	0.376477	TRUE
ENSG00000110693	SOX6	0.00150507	0.0365426	0.24722	TRUE
ENSG00000110900	TSPAN11	0.00163547	0.0378315	0.399998	TRUE
ENSG00000111196	MAGOHB	0.00105871	0.0307005	-0.237891	TRUE
ENSG00000111275	ALDH2	0.000390942	0.0183081	0.292305	TRUE
ENSG00000111331	OAS3	5.99929e-07	0.000532906	-0.437618	FALSE
ENSG00000111335	OAS2	0.000116738	0.00894505	-0.316764	FALSE
ENSG00000111424	VDR	0.00156614	0.0372684	-0.480322	TRUE
ENSG00000111671	SPSB2	0.000101203	0.00862663	-0.510225	TRUE
ENSG00000111802	TDP2	0.00198906	0.0412716	-0.282031	TRUE
ENSG00000111911	HINT3	0.000372042	0.0178691	-0.333786	TRUE
ENSG00000112531	QKI	0.000544545	0.0219777	-0.205101	FALSE
ENSG00000112584	FAM120B	0.00109148	0.0312405	0.209973	TRUE
ENSG00000112877	CEP72	0.00149145	0.0365426	-0.51841	TRUE
ENSG00000113328	CCNG1	0.00169533	0.0385053	-0.187788	FALSE
ENSG00000113758	DBN1	0.00149777	0.0365426	0.195588	FALSE
ENSG00000114346	ECT2	0.000848727	0.0273359	-0.263538	TRUE
ENSG00000115159	GPD2	0.00255202	0.0471406	-0.139277	FALSE
ENSG00000115339	GALNT3	0.000866342	0.0275364	1.27256	FALSE
ENSG00000115363	EVA1A	0.00213763	0.0431598	-0.188302	TRUE
ENSG00000115641	FHL2	0.00168908	0.0384249	-0.147857	FALSE
ENSG00000115840	SLC25A12	0.00269249	0.0485714	0.193973	TRUE
ENSG00000116132	PRRX1	0.00117617	0.0322597	-0.217153	TRUE
ENSG00000116711	PLA2G4A	0.00100881	0.0298458	0.549356	TRUE
ENSG00000116729	WLS	8.84905e-05	0.0081429	0.156846	FALSE
ENSG00000116954	RRAGC	0.00218531	0.0436067	-0.315618	TRUE
ENSG00000117000	RLF	0.000576652	0.022583	-0.320597	FALSE
ENSG00000117242	PINK1-AS	0.001203	0.0325705	0.161355	FALSE
ENSG00000117448	AKR1A1	4.07123e-05	0.00546912	-0.224363	FALSE
ENSG00000117461	PIK3R3	0.00182374	0.0395717	0.224147	TRUE
ENSG00000117479	SLC19A2	0.00137279	0.0351389	-0.381199	FALSE
ENSG00000117533	VAMP4	0.00125162	0.0333356	-0.253222	FALSE
ENSG00000117593	DARS2	0.000954431	0.0291783	-0.200461	FALSE
ENSG00000118369	USP35	0.00075569	0.0257074	-0.348701	FALSE
ENSG00000118523	CCN2	3.06942e-05	0.00474703	0.342437	TRUE
ENSG00000118777	ABCG2	0.000784288	0.0261953	0.23245	FALSE
ENSG00000119523	ALG2	6.78283e-05	0.00709596	-0.291376	FALSE
ENSG00000119684	MLH3	0.000113109	0.00890346	-0.339311	TRUE
ENSG00000119782	FKBP1B	8.34798e-05	0.00798765	0.670768	TRUE
ENSG00000119917	IFIT3	5.46254e-07	0.000529119	-0.257635	FALSE
ENSG00000120063	GNA13	0.00219298	0.0436067	-0.247602	FALSE
ENSG00000120314	WDR55	0.00132148	0.034413	-0.212588	FALSE
ENSG00000120686	UFM1	0.00133362	0.0345203	-0.232109	FALSE
ENSG00000121039	RDH10	0.000692483	0.0249669	-0.221187	TRUE
ENSG00000121440	PDZRN3	0.000389199	0.0183081	0.433847	TRUE
ENSG00000122299	ZC3H7A	9.91715e-06	0.00280793	-0.235178	FALSE
ENSG00000122335	SERAC1	5.53098e-06	0.00188504	-0.313017	FALSE
ENSG00000122420	PTGFR	0.00148505	0.0364411	-0.326197	TRUE
ENSG00000122547	EEPD1	0.000373144	0.0178691	0.281597	TRUE
ENSG00000122643	NT5C3A	1.44797e-05	0.00321066	-0.408236	TRUE
ENSG00000122741	DCAF10	1.04805e-06	0.000686386	-0.263455	FALSE
ENSG00000122863	CHST3	0.000261468	0.0147609	-0.273422	FALSE
ENSG00000122966	CIT	6.88598e-06	0.00214796	-0.273799	TRUE
ENSG00000123136	DDX39A	0.00159426	0.0374243	-0.265658	FALSE
ENSG00000123505	AMD1	0.000633085	0.0237067	-0.228354	FALSE
ENSG00000123933	MXD4	0.000490904	0.0206501	0.26617	TRUE
ENSG00000124226	RNF114	6.24874e-07	0.000532906	-0.205843	FALSE
ENSG00000124275	MTRR	8.72008e-05	0.00806454	-0.236216	FALSE
ENSG00000124459	ZNF45	3.3905e-05	0.00507307	-0.279084	FALSE
ENSG00000124466	LYPD3	0.000561646	0.0222559	0.678299	TRUE
ENSG00000125148	MT2A	0.000455451	0.0197271	0.401908	FALSE
ENSG00000125398	SOX9	0.0010759	0.0308907	0.233371	FALSE
ENSG00000125633	CCDC93	0.00264284	0.0479673	-0.218365	FALSE
ENSG00000125734	GPR108	4.1836e-06	0.00170938	0.273399	FALSE
ENSG00000125827	TMX4	0.00183284	0.0395717	0.203731	TRUE
ENSG00000125848	FLRT3	0.000201601	0.0123676	-0.318622	TRUE
ENSG00000126215	XRCC3	6.39479e-06	0.00206473	-0.60458	TRUE
ENSG00000126267	COX6B1	0.00198334	0.0412472	0.205561	FALSE
ENSG00000126458	RRAS	0.000217841	0.0129139	0.252231	FALSE
ENSG00000126464	PRR12	0.000175216	0.0113946	0.221745	FALSE
ENSG00000126653	NSRP1	0.00198261	0.0412472	-0.368388	FALSE
ENSG00000126709	IFI6	1.32108e-07	0.000170701	-0.30924	FALSE
ENSG00000126785	RHOJ	0.00100222	0.0298092	0.283273	TRUE
ENSG00000126803	HSPA2	0.000232476	0.0134968	0.520802	TRUE
ENSG00000126822	PLEKHG3	0.000336156	0.0171683	0.534757	TRUE
ENSG00000126950	TMEM35A	0.000392941	0.0183081	0.336966	FALSE
ENSG00000127191	TRAF2	0.00136126	0.034911	-0.230958	TRUE
ENSG00000127418	FGFRL1	0.000100965	0.00862663	0.253067	TRUE
ENSG00000127804	METTL16	0.00159858	0.0374303	-0.153169	FALSE
ENSG00000127824	TUBA4A	3.71759e-05	0.00526296	0.384847	TRUE
ENSG00000128000	ZNF780B	4.18237e-06	0.00170938	-0.364167	FALSE
ENSG00000128268	MGAT3	0.00013657	0.00981809	0.670686	TRUE
ENSG00000128342	LIF	0.0017962	0.0395423	0.309705	TRUE
ENSG00000128578	STRIP2	8.32565e-06	0.00243215	-0.567775	FALSE
ENSG00000128590	DNAJB9	6.3118e-05	0.00703975	-0.427654	FALSE
ENSG00000128607	KLHDC10	0.00273838	0.0489768	-0.142148	TRUE
ENSG00000128731	HERC2	0.00215991	0.043349	-0.267876	FALSE
ENSG00000128805	ARHGAP22	0.00163787	0.0378315	-0.264082	TRUE
ENSG00000129038	LOXL1	0.00150107	0.0365426	0.345704	FALSE
ENSG00000129473	BCL2L2	0.00202865	0.0417153	-0.25692	FALSE
ENSG00000130147	SH3BP4	0.000253958	0.0143811	0.110141	FALSE
ENSG00000130311	DDA1	0.000121129	0.00901865	0.261215	TRUE
ENSG00000130559	CAMSAP1	0.00190215	0.0400974	-0.190154	TRUE
ENSG00000130640	TUBGCP2	0.000716855	0.0252105	0.134335	FALSE
ENSG00000130720	FIBCD1	0.000697935	0.0249669	0.211255	TRUE
ENSG00000130755	GMFG	0.00251487	0.0469551	0.355014	TRUE
ENSG00000130772	MED18	0.00263379	0.0478502	0.23225	FALSE
ENSG00000130821	SLC6A8	6.7316e-05	0.00709596	0.349456	FALSE
ENSG00000130935	NOL11	0.000668476	0.0245561	-0.174467	FALSE
ENSG00000131016	AKAP12	0.00102796	0.0301219	0.278717	FALSE
ENSG00000131127	ZNF141	0.00162555	0.0377736	-0.317993	FALSE
ENSG00000131375	CAPN7	0.000322996	0.0168996	-0.242159	FALSE
ENSG00000131459	GFPT2	4.85722e-09	1.27703e-05	0.783553	FALSE
ENSG00000131470	PSMC3IP	0.00011051	0.00890346	-0.337013	TRUE
ENSG00000131558	EXOC4	0.00154796	0.0370634	-0.177903	FALSE
ENSG00000131778	CHD1L	0.000185594	0.011661	-0.266891	FALSE
ENSG00000131791	PRKAB2	4.99529e-05	0.00629873	-0.349775	FALSE
ENSG00000131871	SELENOS	0.00138723	0.0353609	-0.249936	FALSE
ENSG00000132005	RFX1	0.00180813	0.0395717	0.243488	FALSE
ENSG00000132300	PTCD3	0.00113195	0.0315642	-0.148568	FALSE
ENSG00000132530	XAF1	0.000117142	0.00894505	-0.263289	FALSE
ENSG00000132589	FLOT2	0.00150359	0.0365426	0.152351	TRUE
ENSG00000132623	ANKEF1	0.000518375	0.0214386	0.409839	TRUE
ENSG00000132953	XPO4	0.000180516	0.0115355	-0.26432	FALSE
ENSG00000133106	EPSTI1	2.10949e-05	0.00388696	-0.34109	FALSE
ENSG00000133131	MORC4	0.0024481	0.0465443	-0.156239	FALSE
ENSG00000133195	SLC39A11	0.000438137	0.0192906	0.272579	TRUE
ENSG00000133398	MED10	0.00012371	0.00911031	-0.322936	TRUE
ENSG00000133657	ATP13A3	0.00146603	0.0362159	-0.179602	FALSE
ENSG00000134107	BHLHE40	0.00134509	0.0347197	0.268443	TRUE
ENSG00000134121	CHL1	0.00156253	0.0372498	0.409082	TRUE
ENSG00000134758	RNF138	0.00063376	0.0237067	-0.37803	FALSE
ENSG00000134874	DZIP1	6.72156e-05	0.00709596	-0.157967	FALSE
ENSG00000134982	APC	0.00144184	0.0360539	-0.216967	FALSE
ENSG00000135241	PNPLA8	0.000124079	0.00911031	0.426052	TRUE
ENSG00000135250	SRPK2	0.000331394	0.0170839	-0.150497	FALSE
ENSG00000135476	ESPL1	0.000101247	0.00862663	-0.256538	TRUE
ENSG00000135502	SLC26A10	0.00105927	0.0307005	0.926149	TRUE
ENSG00000135525	MAP7	0.00171263	0.0388168	0.862523	TRUE
ENSG00000135655	USP15	0.00229526	0.0446533	-0.167119	FALSE
ENSG00000135679	MDM2	0.000999203	0.0298044	-0.395813	FALSE
ENSG00000135900	MRPL44	0.00258669	0.0473686	0.19854	TRUE
ENSG00000135913	USP37	0.00220735	0.0437209	-0.25632	TRUE
ENSG00000135916	ITM2C	0.0027033	0.048633	0.159819	TRUE
ENSG00000135976	ANKRD36	4.99707e-10	3.06554e-06	-0.531187	FALSE
ENSG00000136100	VPS36	2.05187e-05	0.00388696	-0.412631	FALSE
ENSG00000136144	RCBTB1	0.00021871	0.0129139	-0.291661	FALSE
ENSG00000136274	NACAD	0.00106294	0.0307583	0.366367	TRUE
ENSG00000136527	TRA2B	0.00178189	0.0393264	-0.232974	FALSE
ENSG00000136536	MARCHF7	0.00228396	0.044622	-0.19208	FALSE
ENSG00000136546	SCN7A	0.00047304	0.0203288	0.953891	TRUE
ENSG00000136770	DNAJC1	0.000110161	0.00890346	-0.232162	FALSE
ENSG00000136859	ANGPTL2	0.00206427	0.042259	0.171389	FALSE
ENSG00000136861	CDK5RAP2	0.00122115	0.0328567	-0.201929	FALSE
ENSG00000136870	ZNF189	0.000124745	0.00911031	-0.274276	TRUE
ENSG00000136875	PRPF4	0.000425445	0.0190046	-0.201039	TRUE
ENSG00000137101	CD72	0.00199531	0.0413066	0.872268	TRUE
ENSG00000137331	IER3	0.00176055	0.0393264	0.221644	FALSE
ENSG00000137502	RAB30	9.93799e-05	0.00862663	-0.306114	TRUE
ENSG00000137522	RNF121	0.00217796	0.0435686	-0.241675	FALSE
ENSG00000137814	HAUS2	0.000149825	0.0103798	-0.221795	TRUE
ENSG00000137842	TMEM62	0.000177871	0.0114861	-0.301267	TRUE
ENSG00000137959	IFI44L	0.000489959	0.0206501	-0.289103	FALSE
ENSG00000137965	IFI44	0.000159489	0.0107518	-0.218601	FALSE
ENSG00000138095	LRPPRC	0.00119583	0.0324838	-0.2278	TRUE
ENSG00000138346	DNA2	0.0021515	0.0432274	-0.25133	FALSE
ENSG00000138363	ATIC	0.000717795	0.0252105	-0.167571	TRUE
ENSG00000138496	PARP9	0.000583919	0.022583	-0.112608	FALSE
ENSG00000138621	PPCDC	0.00110318	0.0314238	-0.424954	TRUE
ENSG00000138658	ZGRF1	8.45175e-05	0.00798765	-0.41339	FALSE
ENSG00000138675	FGF5	0.000473867	0.0203288	-0.202489	TRUE
ENSG00000138756	BMP2K	0.000587562	0.022583	-0.267144	FALSE
ENSG00000138771	SHROOM3	0.000750284	0.0257071	0.239942	FALSE
ENSG00000139263	LRIG3	7.32922e-06	0.00221126	-0.3812	TRUE
ENSG00000139405	RITA1	0.000419603	0.0189135	-0.235378	FALSE
ENSG00000139620	KANSL2	0.00183675	0.0395717	-0.208879	FALSE
ENSG00000139697	SBNO1	0.00219645	0.0436067	-0.196022	FALSE
ENSG00000139725	RHOF	0.00228927	0.044631	0.333444	FALSE
ENSG00000140326	CDAN1	0.00232062	0.0448559	-0.302454	FALSE
ENSG00000140463	BBS4	0.00219248	0.0436067	-0.320361	FALSE
ENSG00000140511	HAPLN3	1.08157e-06	0.000686386	0.832075	TRUE
ENSG00000140650	PMM2	7.86585e-05	0.00765942	-0.32692	FALSE
ENSG00000140993	TIGD7	0.0012052	0.0325705	-0.290218	TRUE
ENSG00000141084	RANBP10	5.69498e-05	0.00671862	-0.34887	FALSE
ENSG00000141385	AFG3L2	0.00156764	0.0372684	-0.225563	TRUE
ENSG00000141580	WDR45B	0.000513339	0.0212967	-0.148408	TRUE
ENSG00000141664	ZCCHC2	0.000566824	0.0223859	-0.301759	TRUE
ENSG00000141665	FBXO15	0.000352958	0.0173261	0.680339	FALSE
ENSG00000141736	ERBB2	0.00186337	0.0398146	0.155788	TRUE
ENSG00000142197	DOP1B	0.00144893	0.036179	-0.182423	TRUE
ENSG00000142207	URB1	0.00157981	0.0372755	-0.283719	TRUE
ENSG00000143033	MTF2	0.000475939	0.0203398	-0.27026	FALSE
ENSG00000143126	CELSR2	0.000751948	0.0257071	0.375059	TRUE
ENSG00000143494	VASH2	0.00111602	0.0315	0.773367	TRUE
ENSG00000143727	ACP1	0.00188888	0.0399771	-0.236786	TRUE
ENSG00000143756	FBXO28	0.000536452	0.0217944	-0.247729	FALSE
ENSG00000144034	TPRKB	0.000751174	0.0257071	-0.290022	FALSE
ENSG00000144320	LNPK	0.00155724	0.0372201	-0.231205	TRUE
ENSG00000144451	SPAG16	0.00178213	0.0393264	-0.325437	FALSE
ENSG00000144857	BOC	0.000810121	0.0264933	0.427439	TRUE
ENSG00000145022	TCTA	0.00123522	0.033124	-0.268835	FALSE
ENSG00000145293	ENOPH1	0.000455553	0.0197271	-0.278532	FALSE
ENSG00000145337	PYURF	0.00140335	0.0355259	-0.13364	TRUE
ENSG00000145734	BDP1	7.33154e-05	0.0072935	-0.284998	FALSE
ENSG00000145777	TSLP	0.000185649	0.011661	0.405939	TRUE
ENSG00000145908	ZNF300	5.05675e-05	0.00633091	-0.288118	FALSE
ENSG00000146242	TPBG	0.000217082	0.0129139	0.19234	TRUE
ENSG00000146278	PNRC1	0.00253137	0.0471315	0.272485	TRUE
ENSG00000146701	MDH2	0.00139461	0.0354509	0.1789	TRUE
ENSG00000146842	TMEM209	0.000207132	0.0126227	-0.460289	TRUE
ENSG00000147202	DIAPH2	4.87959e-05	0.00627484	-0.355539	TRUE
ENSG00000147649	MTDH	0.00246189	0.0466138	-0.125824	FALSE
ENSG00000147687	TATDN1	0.00218175	0.043597	-0.230481	TRUE
ENSG00000147872	PLIN2	0.00145614	0.0362056	-0.33496	TRUE
ENSG00000148219	ASTN2	0.00174524	0.0392516	-0.429823	FALSE
ENSG00000148288	GBGT1	0.0011228	0.0315	0.477966	TRUE
ENSG00000148300	REXO4	0.00225236	0.0444086	-0.263578	TRUE
ENSG00000148344	PTGES	0.00111398	0.0314927	0.571952	TRUE
ENSG00000148848	ADAM12	0.000240699	0.0139303	-0.244834	FALSE
ENSG00000149090	PAMR1	0.000142486	0.0100858	0.129773	TRUE
ENSG00000149403	GRIK4	0.00213498	0.0431598	0.361611	TRUE
ENSG00000149571	KIRREL3	0.000676943	0.0246702	0.284419	FALSE
ENSG00000149577	SIDT2	0.000184089	0.0116425	0.299145	TRUE
ENSG00000150401	DCUN1D2	4.04855e-05	0.00546912	-0.658826	TRUE
ENSG00000150712	MTMR12	0.000392505	0.0183081	-0.254672	FALSE
ENSG00000150867	PIP4K2A	0.00281864	0.0498792	-0.240937	TRUE
ENSG00000150967	ABCB9	0.000223354	0.0130911	0.342097	FALSE
ENSG00000151461	UPF2	0.00183759	0.0395717	-0.177584	TRUE
ENSG00000151470	C4orf33	0.00262278	0.0476973	-0.406991	FALSE
ENSG00000151576	QTRT2	8.4031e-05	0.00798765	-0.303259	TRUE
ENSG00000151893	CACUL1	2.68682e-05	0.00441503	-0.192798	FALSE
ENSG00000152076	CCDC74B	0.00065835	0.0243788	0.958948	FALSE
ENSG00000152520	PAN3	0.000323416	0.0168996	-0.373396	TRUE
ENSG00000152795	HNRNPDL	0.000786384	0.0261953	-0.165067	TRUE
ENSG00000153721	CNKSR3	0.000488209	0.0206501	0.216678	TRUE
ENSG00000153976	HS3ST3A1	0.000121133	0.00901865	-0.338438	TRUE
ENSG00000154803	FLCN	0.000476335	0.0203398	-0.309603	FALSE
ENSG00000154814	OXNAD1	0.000387847	0.0183024	-0.360675	TRUE
ENSG00000155011	DKK2	0.000959982	0.0292508	0.935403	TRUE
ENSG00000155096	AZIN1	0.000428793	0.0190616	-0.222687	TRUE
ENSG00000155189	AGPAT5	0.00253983	0.0471315	-0.245567	TRUE
ENSG00000155561	NUP205	8.11531e-05	0.00781959	-0.255516	TRUE
ENSG00000155975	VPS37A	0.00179567	0.0395423	-0.195353	FALSE
ENSG00000156374	PCGF6	0.000709056	0.0250951	-0.355442	FALSE
ENSG00000156504	PABIR2	0.000922495	0.0285058	-0.192553	FALSE
ENSG00000157036	EXOG	0.000623141	0.0234047	-0.222169	FALSE
ENSG00000157064	NMNAT2	4.57081e-05	0.00605188	0.556517	FALSE
ENSG00000157227	MMP14	0.000344958	0.0172987	-0.192162	TRUE
ENSG00000157259	GATAD1	0.000124293	0.00911031	-0.269178	TRUE
ENSG00000157306	ZFHX2-AS1	0.00139392	0.0354509	-0.330494	FALSE
ENSG00000157557	ETS2	3.57303e-05	0.00517808	0.193934	TRUE
ENSG00000157593	SLC35B2	0.00130644	0.0343482	0.218734	TRUE
ENSG00000157600	TMEM164	0.000419185	0.0189135	0.262667	TRUE
ENSG00000157601	MX1	2.91134e-06	0.00134785	-0.413352	FALSE
ENSG00000157625	TAB3	0.00195435	0.0408262	-0.22151	FALSE
ENSG00000157796	WDR19	0.00125016	0.0333356	0.273168	FALSE
ENSG00000158270	COLEC12	0.000336761	0.0171683	0.345609	TRUE
ENSG00000158411	MITD1	7.25406e-06	0.00221126	-0.447315	FALSE
ENSG00000158691	ZSCAN12	0.000984775	0.0296625	-0.364812	FALSE
ENSG00000158710	TAGLN2	0.00181606	0.0395717	0.247789	TRUE
ENSG00000158828	PINK1	6.60876e-05	0.00709596	0.195203	TRUE
ENSG00000159086	PAXBP1	0.000421062	0.0189135	-0.23955	FALSE
ENSG00000159231	CBR3	0.000581431	0.022583	0.307602	FALSE
ENSG00000159307	SCUBE1	0.00078964	0.0261953	0.455366	TRUE
ENSG00000159363	ATP13A2	0.000153395	0.0104948	0.199775	TRUE
ENSG00000159459	UBR1	0.000490365	0.0206501	-0.197932	FALSE
ENSG00000159596	TMEM69	0.000133446	0.00965229	-0.345758	TRUE
ENSG00000160058	BSDC1	0.00157563	0.0372755	0.156895	FALSE
ENSG00000160072	ATAD3B	0.00198347	0.0412472	-0.342543	FALSE
ENSG00000160408	ST6GALNAC6	0.000285789	0.0155611	0.1737	TRUE
ENSG00000160691	SHC1	0.000654783	0.0242956	0.20575	TRUE
ENSG00000160767	FAM189B	0.000986447	0.0296643	0.197381	FALSE
ENSG00000160949	TONSL	0.0014246	0.0358382	-0.408834	FALSE
ENSG00000160961	ZNF333	0.0017744	0.0393264	-0.403498	FALSE
ENSG00000161010	MRNIP	0.00253392	0.0471315	-0.225199	TRUE
ENSG00000161013	MGAT4B	0.00177638	0.0393264	0.171018	TRUE
ENSG00000161513	FDXR	0.00172898	0.039091	-0.343053	FALSE
ENSG00000161544	CYGB	0.000382478	0.0181421	0.281985	TRUE
ENSG00000161955	TNFSF13	0.0001721	0.0113119	0.503037	FALSE
ENSG00000162086	ZNF75A	0.000281551	0.0154389	-0.351697	FALSE
ENSG00000162377	COA7	0.000401648	0.0184338	-0.46004	FALSE
ENSG00000162408	NOL9	0.00159724	0.0374303	-0.198181	TRUE
ENSG00000162496	DHRS3	0.00246546	0.0466154	0.320358	TRUE
ENSG00000162607	USP1	0.000224402	0.0131108	-0.275994	TRUE
ENSG00000162733	DDR2	0.00265187	0.0480365	-0.208334	FALSE
ENSG00000162971	TYW5	5.30867e-05	0.00647024	-0.459576	FALSE
ENSG00000163029	SMC6	0.000208597	0.0126701	-0.304996	TRUE
ENSG00000163071	SPATA18	0.0017179	0.0388883	-0.218848	FALSE
ENSG00000163257	DCAF16	3.34117e-09	1.02485e-05	-0.38211	TRUE
ENSG00000163399	ATP1A1	0.00270889	0.0486609	0.204618	FALSE
ENSG00000163596	ICA1L	9.01962e-06	0.00259371	-0.36287	FALSE
ENSG00000163644	PPM1K	0.000346771	0.0173261	-0.312826	FALSE
ENSG00000163704	PRRT3	0.00115983	0.0318588	0.400054	TRUE
ENSG00000163808	KIF15	0.000822611	0.0267809	-0.323287	TRUE
ENSG00000163840	DTX3L	1.61667e-08	3.30591e-05	-0.228286	FALSE
ENSG00000163918	RFC4	0.00146051	0.0362159	-0.324389	TRUE
ENSG00000164002	EXO5	0.000110926	0.00890346	-0.340181	FALSE
ENSG00000164099	PRSS12	0.00247466	0.0466636	0.237553	FALSE
ENSG00000164163	ABCE1	0.000312764	0.0166362	-0.263268	FALSE
ENSG00000164164	OTUD4	8.52654e-05	0.00798765	-0.198631	FALSE
ENSG00000164209	SLC25A46	0.00114055	0.0316108	-0.270897	TRUE
ENSG00000164236	ANKRD33B	0.00132987	0.0344716	0.247344	TRUE
ENSG00000164308	ERAP2	0.000595343	0.0227317	-0.354609	FALSE
ENSG00000164327	RICTOR	0.000192576	0.011927	-0.440737	FALSE
ENSG00000164366	CCDC127	0.000296829	0.0158804	0.268018	TRUE
ENSG00000164465	DCBLD1	0.000362016	0.0176258	-0.204024	FALSE
ENSG00000164815	ORC5	0.00239423	0.0458994	-0.239799	TRUE
ENSG00000164975	SNAPC3	5.23839e-06	0.00181901	-0.313605	FALSE
ENSG00000164976	MYORG	9.59412e-05	0.00848895	0.490087	FALSE
ENSG00000165029	ABCA1	0.000117317	0.00894505	-0.410192	FALSE
ENSG00000165272	AQP3	0.00259302	0.0474289	0.431461	FALSE
ENSG00000165338	HECTD2	0.00250599	0.0469551	-0.335992	FALSE
ENSG00000165355	FBXO33	4.65007e-05	0.00611285	0.308375	TRUE
ENSG00000165732	DDX21	0.00069594	0.0249669	-0.186628	FALSE
ENSG00000165996	HACD1	0.000299624	0.0159834	-0.249397	TRUE
ENSG00000166004	CEP295	0.000334957	0.0171683	-0.403985	FALSE
ENSG00000166266	CUL5	0.000143362	0.0101089	-0.225019	FALSE
ENSG00000166452	AKIP1	0.000131621	0.00957448	-0.237434	FALSE
ENSG00000166833	NAV2	0.00282189	0.0498887	-0.354992	TRUE
ENSG00000166881	NEMP1	0.000275696	0.015409	-0.323858	FALSE
ENSG00000166886	NAB2	0.000173755	0.0113784	0.21359	FALSE
ENSG00000166897	ELFN2	1.50215e-05	0.00325242	0.345578	FALSE
ENSG00000166912	MTMR10	0.00245613	0.0465526	-0.290197	TRUE
ENSG00000166923	GREM1	2.77186e-05	0.00447485	-0.298854	TRUE
ENSG00000167100	SAMD14	1.07159e-05	0.00295722	0.409536	TRUE
ENSG00000167395	ZNF646	6.37031e-07	0.000532906	0.305194	FALSE
ENSG00000167657	DAPK3	0.000933793	0.0287865	0.182375	TRUE
ENSG00000167740	CYB5D2	0.00214111	0.0431598	0.23105	FALSE
ENSG00000167774	ENSG00000167774	0.000487962	0.0206501	0.223727	TRUE
ENSG00000167985	SDHAF2	1.83548e-06	0.000965148	-0.267576	FALSE
ENSG00000168152	THAP9	0.000541623	0.0219425	0.627009	FALSE
ENSG00000168159	RNF187	0.000498974	0.0208707	0.183739	FALSE
ENSG00000168564	CDKN2AIP	0.000971923	0.0294198	-0.504802	TRUE
ENSG00000168661	ZNF30	0.00012135	0.00901865	-0.380596	TRUE
ENSG00000168685	IL7R	0.000548173	0.0220756	-0.22536	FALSE
ENSG00000168769	TET2	0.00080878	0.0264933	-0.232167	TRUE
ENSG00000168944	CEP120	0.000698649	0.0249669	-0.228508	FALSE
ENSG00000168961	LGALS9	0.00265128	0.0480365	0.32675	FALSE
ENSG00000169016	E2F6	0.000467224	0.020185	-0.282727	FALSE
ENSG00000169062	UPF3A	0.00209047	0.0426188	-0.189315	FALSE
ENSG00000169131	ZNF354A	0.000337844	0.0171759	-0.44916	TRUE
ENSG00000169288	MRPL1	1.59594e-06	0.000890051	-0.297379	FALSE
ENSG00000169715	MT1E	0.00226452	0.0444086	0.456877	FALSE
ENSG00000169740	ZNF32	0.000187564	0.0117032	-0.274359	TRUE
ENSG00000169744	LDB2	0.0010026	0.0298092	-0.246249	FALSE
ENSG00000169871	TRIM56	0.000113726	0.00890346	-0.334544	TRUE
ENSG00000169992	NLGN2	0.000919479	0.0285058	0.247784	TRUE
ENSG00000170049	KCNAB3	9.56171e-05	0.00848895	0.775366	TRUE
ENSG00000170113	NIPA1	0.00153565	0.0368956	-0.251246	FALSE
ENSG00000170191	NANP	0.0022658	0.0444086	-0.373377	FALSE
ENSG00000170385	SLC30A1	0.000142041	0.0100858	-0.293762	FALSE
ENSG00000170421	KRT8	0.000317854	0.0167137	0.380357	FALSE
ENSG00000170425	ADORA2B	0.00169679	0.0385053	-0.178561	TRUE
ENSG00000170448	NFXL1	0.00230293	0.0446608	-0.287785	FALSE
ENSG00000170525	PFKFB3	0.000146685	0.0103038	0.232693	TRUE
ENSG00000170854	RIOX2	0.000243461	0.013975	-0.205831	TRUE
ENSG00000171159	BBLN	0.00149677	0.0365426	0.262176	FALSE
ENSG00000171163	ZNF692	0.000325064	0.0168996	-0.343274	FALSE
ENSG00000171298	GAA	0.00103007	0.0301219	0.17725	TRUE
ENSG00000171492	LRRC8D	0.0016087	0.0375718	-0.166836	FALSE
ENSG00000171606	ZNF274	0.0017698	0.0393264	-0.307668	FALSE
ENSG00000171681	ATF7IP	0.00011274	0.00890346	-0.221493	TRUE
ENSG00000171843	MLLT3	0.00125839	0.0334674	0.200055	TRUE
ENSG00000171992	SYNPO	0.000417882	0.0189135	0.340749	TRUE
ENSG00000172037	LAMB2	0.00232679	0.0448871	-0.232493	FALSE
ENSG00000172053	QARS1	0.000227213	0.013233	0.272192	FALSE
ENSG00000172262	ZNF131	0.00196093	0.0409173	-0.233279	TRUE
ENSG00000172775	PSME3IP1	0.000701951	0.0250106	0.16349	FALSE
ENSG00000172819	RARG	0.000953169	0.0291783	0.211395	FALSE
ENSG00000172830	SSH3	6.34551e-05	0.00703975	0.279408	TRUE
ENSG00000172831	CES2	0.00165843	0.0380571	-0.26484	FALSE
ENSG00000173193	PARP14	0.00181477	0.0395717	-0.14238	FALSE
ENSG00000173221	GLRX	0.00183997	0.0395717	0.25886	TRUE
ENSG00000173273	TNKS	0.00219543	0.0436067	-0.177791	FALSE
ENSG00000173320	STOX2	0.000218913	0.0129139	0.494147	TRUE
ENSG00000173334	TRIB1	0.00163508	0.0378315	0.298436	TRUE
ENSG00000173517	PEAK1	0.00216829	0.0434697	0.175261	TRUE
ENSG00000173801	JUP	4.01662e-05	0.00546912	0.672211	TRUE
ENSG00000174013	FBXO45	0.00251067	0.0469551	-0.250433	FALSE
ENSG00000174871	CNIH2	6.86149e-05	0.00709596	0.952359	FALSE
ENSG00000174928	C3orf33	0.0011101	0.0314311	-0.576756	TRUE
ENSG00000175130	MARCKSL1	0.00182916	0.0395717	0.274598	TRUE
ENSG00000175198	PCCA	3.59789e-05	0.00517808	0.301911	TRUE
ENSG00000175287	PHYHD1	0.00159233	0.0374243	0.288673	FALSE
ENSG00000175414	ARL10	1.20219e-05	0.00310068	-0.365356	TRUE
ENSG00000175482	POLD4	0.00107292	0.0308701	0.256713	TRUE
ENSG00000175832	ETV4	0.00107351	0.0308701	0.250082	TRUE
ENSG00000175866	BAIAP2	0.000782702	0.0261953	0.325532	FALSE
ENSG00000176102	CSTF3	0.00140205	0.0355259	0.244406	FALSE
ENSG00000176108	CHMP6	0.00245085	0.0465485	0.183114	TRUE
ENSG00000176208	ATAD5	0.000791158	0.0261953	-0.552944	TRUE
ENSG00000176678	FOXL1	0.000277682	0.015409	0.237376	TRUE
ENSG00000176953	NFATC2IP	0.00269385	0.0485714	-0.156605	FALSE
ENSG00000177034	MTX3	0.00150269	0.0365426	-0.249265	TRUE
ENSG00000177096	PHETA2	0.00109931	0.0314157	-0.25881	FALSE
ENSG00000177192	PUS1	0.00198982	0.0412716	-0.27018	TRUE
ENSG00000177302	TOP3A	0.000218508	0.0129139	-0.40565	FALSE
ENSG00000177409	SAMD9L	2.38013e-08	3.98218e-05	-0.205033	FALSE
ENSG00000177932	ZNF354C	0.00101301	0.0298772	-0.285161	TRUE
ENSG00000178381	ZFAND2A	0.00219139	0.0436067	-0.364661	TRUE
ENSG00000178691	SUZ12	0.000211354	0.0127953	-0.255337	FALSE
ENSG00000178980	SELENOW	1.17147e-05	0.00310068	0.174537	FALSE
ENSG00000179222	MAGED1	0.00151387	0.0366596	0.283826	TRUE
ENSG00000180425	C11orf71	0.000373559	0.0178691	-0.564911	TRUE
ENSG00000181072	CHRM2	0.00164244	0.0378315	0.174093	TRUE
ENSG00000181381	DDX60L	0.00202585	0.0417044	-0.214263	FALSE
ENSG00000181472	ZBTB2	0.000553481	0.0221923	-0.206426	TRUE
ENSG00000181649	PHLDA2	5.982e-05	0.00687055	0.299264	TRUE
ENSG00000181915	ADO	0.00189338	0.0400065	-0.180209	TRUE
ENSG00000182307	C8orf33	0.000491454	0.0206501	-0.33162	TRUE
ENSG00000182534	MXRA7	0.000244226	0.013975	0.151015	FALSE
ENSG00000182873	PRKCZ-AS1	0.00260287	0.0474289	0.61512	FALSE
ENSG00000183309	ZNF623	0.00157141	0.0372684	-0.186151	TRUE
ENSG00000183486	MX2	9.65837e-07	0.000683664	-0.402163	FALSE
ENSG00000183508	TENT5C	0.00224027	0.0442856	0.378782	TRUE
ENSG00000183735	TBK1	1.29835e-05	0.00310324	-0.368946	FALSE
ENSG00000183955	KMT5A	1.95065e-06	0.000997214	-0.2116	TRUE
ENSG00000184005	ST6GALNAC3	0.00110327	0.0314238	0.853039	TRUE
ENSG00000184349	EFNA5	0.000706573	0.0250554	0.252391	TRUE
ENSG00000184445	KNTC1	1.39129e-07	0.000170701	-0.344797	TRUE
ENSG00000184465	WDR27	0.000183353	0.011636	-0.29368	TRUE
ENSG00000184619	KRBA2	2.15426e-05	0.00388696	0.372632	FALSE
ENSG00000184635	ZNF93	0.00165512	0.0380284	-0.397309	FALSE
ENSG00000184678	H2BC21	0.000218928	0.0129139	0.449273	FALSE
ENSG00000184924	PTRHD1	0.000917316	0.0285058	0.252163	FALSE
ENSG00000185104	FAF1	0.00175555	0.0393264	-0.188	FALSE
ENSG00000185112	FAM43A	0.000115254	0.00891233	0.377452	TRUE
ENSG00000185344	ATP6V0A2	0.000976277	0.0295031	-0.29243	TRUE
ENSG00000185379	RAD51D	0.000324361	0.0168996	-0.302494	FALSE
ENSG00000185404	SP140L	0.00150732	0.036549	-0.202911	FALSE
ENSG00000185483	ROR1	1.35431e-05	0.00313842	-0.259974	TRUE
ENSG00000185499	MUC1	5.1912e-05	0.00642125	0.507556	FALSE
ENSG00000185561	TLCD2	2.08276e-05	0.00388696	0.475716	TRUE
ENSG00000185697	MYBL1	0.000754635	0.0257074	-0.237338	TRUE
ENSG00000185722	ANKFY1	0.00193766	0.0405234	-0.124077	FALSE
ENSG00000185745	IFIT1	1.19299e-05	0.00310068	-0.272794	FALSE
ENSG00000185813	PCYT2	0.00055174	0.0221708	0.187851	TRUE
ENSG00000185885	IFITM1	1.24612e-05	0.00310068	-0.254181	FALSE
ENSG00000185920	PTCH1	0.000160868	0.0107969	0.366039	TRUE
ENSG00000186376	ZNF75D	0.000316879	0.0167137	-0.255647	TRUE
ENSG00000186432	KPNA4	0.000686645	0.0249251	-0.192605	TRUE
ENSG00000186638	KIF24	0.00201645	0.041604	-0.392628	FALSE
ENSG00000186687	LYRM7	0.00138393	0.0353464	-0.311571	TRUE
ENSG00000186862	PDZD7	0.000526218	0.0215211	0.816934	FALSE
ENSG00000186951	PPARA	2.94355e-05	0.00463018	-0.323404	FALSE
ENSG00000187193	MT1X	0.000357529	0.0174535	0.681104	FALSE
ENSG00000187608	ISG15	0.00182098	0.0395717	-0.264722	FALSE
ENSG00000187720	THSD4	0.0025756	0.0472928	0.147059	FALSE
ENSG00000187957	DNER	0.00261605	0.0476219	0.75799	FALSE
ENSG00000188419	CHM	0.000223181	0.0130911	-0.21834	FALSE
ENSG00000188487	INSC	9.8128e-05	0.00862663	0.292829	TRUE
ENSG00000188938	FAM120AOS	0.000394367	0.0183281	-0.252841	FALSE
ENSG00000188993	LRRC66	1.78926e-06	0.000965148	1.23043	FALSE
ENSG00000189056	RELN	0.000953065	0.0291783	0.26868	TRUE
ENSG00000189060	H1-0	0.000344219	0.0172987	-0.264554	TRUE
ENSG00000189171	S100A13	0.00167685	0.0382414	0.288814	FALSE
ENSG00000189306	RRP7A	0.000103006	0.00865624	-0.253325	TRUE
ENSG00000189367	KIAA0408	0.000779261	0.0261953	-0.284416	FALSE
ENSG00000196208	GREB1	0.000894466	0.0280439	-1.28986	FALSE
ENSG00000196247	ZNF107	1.03276e-09	4.75171e-06	-0.420046	FALSE
ENSG00000196365	LONP1	0.00182955	0.0395717	-0.271031	FALSE
ENSG00000196378	ZNF34	0.000450616	0.0196055	0.422776	FALSE
ENSG00000196387	ZNF140	0.000660528	0.0244103	-0.265762	TRUE
ENSG00000196437	ZNF569	4.90967e-05	0.00627484	-0.408212	TRUE
ENSG00000196510	ANAPC7	0.00134386	0.0347197	-0.133718	FALSE
ENSG00000196549	MME	0.00217321	0.043521	0.251527	FALSE
ENSG00000196678	ERI2	0.0015923	0.0374243	-0.21527	TRUE
ENSG00000196793	ZNF239	0.000791381	0.0261953	-0.355229	TRUE
ENSG00000196867	ZFP28	0.000391402	0.0183081	-0.350431	TRUE
ENSG00000197019	SERTAD1	0.00135362	0.034842	0.218178	FALSE
ENSG00000197054	ZNF763	0.00141995	0.0357983	0.460646	TRUE
ENSG00000197321	SVIL	0.00145078	0.036179	0.156298	TRUE
ENSG00000197323	TRIM33	9.07856e-05	0.00821801	-0.294029	TRUE
ENSG00000197343	ZNF655	0.00191191	0.0402136	-0.203688	FALSE
ENSG00000197363	ZNF517	5.93631e-06	0.0019864	-0.712367	FALSE
ENSG00000197498	RPF2	0.000133739	0.00965229	-0.263959	TRUE
ENSG00000197555	SIPA1L1	0.00174674	0.0392516	0.205582	TRUE
ENSG00000197603	CPLANE1	0.000582187	0.022583	-0.327235	FALSE
ENSG00000197713	RPE	0.00175836	0.0393264	-0.229214	FALSE
ENSG00000197852	INKA2	0.00226305	0.0444086	-0.361574	FALSE
ENSG00000198040	ZNF84	0.00185955	0.0397948	-0.208454	FALSE
ENSG00000198056	PRIM1	0.000571216	0.022511	-0.399248	TRUE
ENSG00000198171	DDRGK1	0.00177402	0.0393264	-0.195743	FALSE
ENSG00000198208	RPS6KL1	1.7634e-05	0.00352464	-0.729143	TRUE
ENSG00000198211	ENSG00000198211	2.46903e-05	0.00428679	0.39965	FALSE
ENSG00000198231	DDX42	3.20713e-05	0.00488571	-0.202929	TRUE
ENSG00000198521	ZNF43	6.3724e-05	0.00703975	-0.284993	FALSE
ENSG00000198542	ITGBL1	8.53984e-05	0.00798765	-0.192428	FALSE
ENSG00000198585	NUDT16	0.000558292	0.0222559	-0.250429	TRUE
ENSG00000198586	TLK1	0.00126087	0.0334848	-0.288307	FALSE
ENSG00000198799	LRIG2	1.39329e-05	0.0031657	-0.390494	FALSE
ENSG00000198814	GK	3.74966e-05	0.00526784	-0.349541	FALSE
ENSG00000198887	SMC5	0.00215054	0.0432274	-0.196916	FALSE
ENSG00000198931	APRT	2.6386e-05	0.00440684	0.272679	TRUE
ENSG00000204152	TIMM23B	0.000189701	0.0117948	-0.385963	FALSE
ENSG00000204209	DAXX	0.00191968	0.0403309	0.144262	FALSE
ENSG00000204231	RXRB	0.00256135	0.0471406	0.193659	FALSE
ENSG00000204271	SPIN3	0.000248807	0.0141766	-0.373171	FALSE
ENSG00000204310	AGPAT1	7.47233e-05	0.00739358	0.227838	TRUE
ENSG00000204314	PRRT1	0.00101032	0.0298458	0.679031	FALSE
ENSG00000204463	BAG6	0.00204547	0.0419675	0.186054	FALSE
ENSG00000204745	ENSG00000204745	0.000139566	0.00995568	-0.575415	FALSE
ENSG00000204764	RANBP17	0.00119442	0.0324838	-0.207582	TRUE
ENSG00000205213	LGR4	0.00145775	0.0362056	0.297803	TRUE
ENSG00000205277	MUC12	0.000293613	0.0158303	0.772111	TRUE
ENSG00000205413	SAMD9	0.000281867	0.0154389	-0.209519	FALSE
ENSG00000205639	MFSD2B	5.99313e-05	0.00687055	0.622479	TRUE
ENSG00000205643	CDPF1	0.000294706	0.0158303	-0.510424	TRUE
ENSG00000205726	ITSN1	6.62161e-05	0.00709596	0.150312	FALSE
ENSG00000205765	C5orf51	3.70919e-05	0.00526296	-0.387933	FALSE
ENSG00000206527	HACD2	0.000427516	0.0190509	-0.250539	FALSE
ENSG00000206538	VGLL3	0.00113698	0.0316087	-0.227182	TRUE
ENSG00000211445	GPX3	0.00210362	0.0426846	0.188878	TRUE
ENSG00000212127	TAS2R14	0.00229361	0.0446533	-0.350933	FALSE
ENSG00000213185	FAM24B	0.00175995	0.0393264	-0.721495	TRUE
ENSG00000213186	TRIM59	0.0016693	0.0381164	-0.247788	TRUE
ENSG00000213402	PTPRCAP	0.000376802	0.017919	1.46589	FALSE
ENSG00000213593	TMX2	0.00257998	0.0472928	-0.185393	FALSE
ENSG00000213626	LBH	0.00276362	0.0492846	0.283457	TRUE
ENSG00000213967	ZNF726	0.00161274	0.0376183	-0.520822	TRUE
ENSG00000213988	ZNF90	0.000181936	0.011586	-0.615508	TRUE
ENSG00000213995	NAXD	0.00114194	0.0316108	-0.155941	FALSE
ENSG00000214106	PAXIP1-AS2	0.00214455	0.043182	-0.292774	FALSE
ENSG00000215837	SDHAP2	0.000744934	0.0256737	-0.51007	FALSE
ENSG00000217128	FNIP1	7.22508e-05	0.0072935	-0.392607	FALSE
ENSG00000219481	NBPF1	0.00220933	0.0437209	-0.244655	TRUE
ENSG00000222011	FAM185A	0.00243029	0.0463013	-0.391748	FALSE
ENSG00000223509	ENSG00000223509	7.6863e-05	0.00752439	-0.54561	FALSE
ENSG00000224945	ENSG00000224945	0.00225541	0.0444086	-0.486526	TRUE
ENSG00000225138	SLC9A3-AS1	0.00209765	0.0426255	0.477782	TRUE
ENSG00000225828	FAM229A	0.00201123	0.0415895	0.500047	FALSE
ENSG00000226419	SLC16A1-AS1	6.44337e-08	9.12183e-05	-0.877527	TRUE
ENSG00000226752	CUTALP	0.000921739	0.0285058	-0.320751	FALSE
ENSG00000228594	FNDC10	0.000174349	0.0113784	0.418179	FALSE
ENSG00000229647	MYOSLID	0.000163491	0.0109017	-0.732463	FALSE
ENSG00000230832	SSBL4P	9.86595e-05	0.00862663	1.63094	FALSE
ENSG00000230844	ZNF674-AS1	0.000513787	0.0212967	-0.755077	TRUE
ENSG00000231672	DIRC3	0.000376656	0.017919	-1.09682	FALSE
ENSG00000232434	AJM1	0.00207488	0.0423819	0.4155	FALSE
ENSG00000232956	SNHG15	0.00147256	0.0363284	-0.582247	TRUE
ENSG00000233975	LINC02574	6.36847e-05	0.00703975	-0.304254	FALSE
ENSG00000234219	CDCA4P4	3.47306e-05	0.00515469	-3.01712	FALSE
ENSG00000234432	ENSG00000234432	1.09481e-08	2.5186e-05	-1.30958	TRUE
ENSG00000234534	CSNK1G2P1	0.000867806	0.0275364	-1.3649	FALSE
ENSG00000234693	RIPOR3-AS1	0.00084031	0.0271794	0.42733	TRUE
ENSG00000235194	PPP1R3E	0.000285682	0.0155611	-0.866501	FALSE
ENSG00000236548	RNF217-AS1	5.23292e-06	0.00181901	0.803343	TRUE
ENSG00000236824	BCYRN1	3.36977e-07	0.000364807	-0.470665	TRUE
ENSG00000237135	DDX10P1	0.00180354	0.0395717	-1.89489	FALSE
ENSG00000237188	ENSG00000237188	0.000286896	0.0155753	-0.255485	FALSE
ENSG00000237441	RGL2	3.66168e-08	5.6158e-05	0.361551	FALSE
ENSG00000237596	ENSG00000237596	0.00134936	0.034781	-2.37429	FALSE
ENSG00000239218	RPS20P22	0.0025484	0.0471406	-0.639858	TRUE
ENSG00000240771	ARHGEF25	0.000113418	0.00890346	0.368919	TRUE
ENSG00000241015	TPM3P9	0.00230251	0.0446608	-0.259423	FALSE
ENSG00000241547	ACTG1P20	0.000809564	0.0264933	-0.974026	FALSE
ENSG00000242086	MUC20-OT1	0.000424425	0.0190046	-0.510364	FALSE
ENSG00000242265	PEG10	2.84097e-05	0.00454654	0.30857	FALSE
ENSG00000243147	MRPL33	0.000613941	0.0231544	0.19326	FALSE
ENSG00000243335	KCTD7	4.7319e-06	0.00171047	-0.651852	TRUE
ENSG00000243364	EFNA4	0.00269861	0.0485961	0.425594	FALSE
ENSG00000244005	NFS1	0.00111955	0.0315	0.189619	FALSE
ENSG00000244270	RPL32P29	0.00123555	0.033124	0.431759	FALSE
ENSG00000245213	ENSG00000245213	1.92223e-05	0.00372387	-0.670134	FALSE
ENSG00000247572	CKMT2-AS1	0.00104573	0.030452	-0.449713	FALSE
ENSG00000248019	FAM13A-AS1	0.00226139	0.0444086	0.758039	FALSE
ENSG00000249406	ENSG00000249406	0.00255609	0.0471406	0.469319	TRUE
ENSG00000249784	SCARNA22	0.00150125	0.0365426	1.25485	FALSE
ENSG00000250091	DNAH10OS	4.73379e-05	0.00617877	0.835041	FALSE
ENSG00000251022	THAP9-AS1	5.51094e-05	0.00662898	-0.467583	TRUE
ENSG00000253352	TUG1	0.000292322	0.0158232	-0.181253	FALSE
ENSG00000253958	CLDN23	0.0025315	0.0471315	-0.200117	FALSE
ENSG00000254004	ZNF260	0.000559858	0.0222559	-0.208967	FALSE
ENSG00000254505	CHMP4A	0.000161331	0.0107969	-0.235337	FALSE
ENSG00000254986	DPP3	0.00177513	0.0393264	0.216034	TRUE
ENSG00000255072	PIGY	0.00140335	0.0355259	-0.13364	TRUE
ENSG00000255150	EID3	3.07419e-09	1.02485e-05	-1.10539	FALSE
ENSG00000255330	ENSG00000255330	0.00188512	0.0399771	-0.231729	FALSE
ENSG00000255836	ENSG00000255836	0.00143707	0.0360326	-0.909666	FALSE
ENSG00000256053	COA8	0.000213089	0.012816	-0.258995	TRUE
ENSG00000256514	ENSG00000256514	0.000866892	0.0275364	0.249825	TRUE
ENSG00000256591	ENSG00000256591	4.86754e-05	0.00627484	-0.240773	FALSE
ENSG00000256664	ENSG00000256664	0.000890854	0.0279783	-0.425459	FALSE
ENSG00000256825	ENSG00000256825	1.15366e-05	0.00310068	-0.451399	FALSE
ENSG00000257103	LSM14A	0.000420562	0.0189135	-0.160283	TRUE
ENSG00000257557	PPP1R12A-AS1	0.000638529	0.0238367	-0.562556	FALSE
ENSG00000257767	ENSG00000257767	0.000487443	0.0206501	0.286942	TRUE
ENSG00000258555	SPECC1L-ADORA2A	0.00158842	0.0374243	-0.253476	TRUE
ENSG00000258708	SLC25A21-AS1	1.58026e-05	0.00330491	-0.968521	TRUE
ENSG00000258890	CEP95	3.82519e-05	0.00533325	-0.619993	FALSE
ENSG00000258947	TUBB3	3.60136e-05	0.00517808	0.417701	FALSE
ENSG00000259066	ENSG00000259066	0.000112164	0.00890346	-0.285824	FALSE
ENSG00000259431	THTPA	0.000711725	0.0251412	-0.299597	FALSE
ENSG00000259827	ENSG00000259827	0.000111755	0.00890346	0.839529	FALSE
ENSG00000260267	ENSG00000260267	0.00157674	0.0372755	-0.408398	TRUE
ENSG00000260534	ENSG00000260534	0.00253793	0.0471315	0.527946	FALSE
ENSG00000260669	ENSG00000260669	0.000601219	0.02288	-0.209968	FALSE
ENSG00000260916	CCPG1	0.00132484	0.034413	-0.210777	FALSE
ENSG00000261770	ENSG00000261770	0.000585142	0.022583	-1.04835	FALSE
ENSG00000263917	ENSG00000263917	0.000923141	0.0285058	-0.713708	FALSE
ENSG00000265808	SEC22B	0.00101563	0.0299065	-0.196138	FALSE
ENSG00000266338	NBPF15	0.00247891	0.0466959	-0.207108	FALSE
ENSG00000267106	ZNF561-AS1	0.00153198	0.0368956	-0.281366	FALSE
ENSG00000267470	ZNF571-AS1	0.0010396	0.0303213	-0.592614	FALSE
ENSG00000267855	NDUFA7	9.1093e-05	0.00821801	0.261891	FALSE
ENSG00000268388	FENDRR	2.0471e-147	3.76748e-143	-2.15235	TRUE
ENSG00000268471	MIR4453HG	0.000105228	0.00868434	-0.659592	TRUE
ENSG00000268754	LINC01081	0.000610824	0.0231309	-0.368487	TRUE
ENSG00000268975	MIA-RAB4B	0.00280893	0.0498182	0.296373	TRUE
ENSG00000269343	ZNF587B	5.60043e-05	0.0066497	-0.506114	TRUE
ENSG00000269696	ZNF470-DT	0.00260231	0.0474289	-0.78145	FALSE
ENSG00000270055	ENSG00000270055	0.00190195	0.0400974	-0.585365	FALSE
ENSG00000271270	TMCC1-DT	0.00037381	0.0178691	-0.967364	TRUE
ENSG00000271853	ENSG00000271853	0.000795912	0.0262508	0.294064	FALSE
ENSG00000272888	CHASERR	6.8472e-05	0.00709596	-0.357588	FALSE
ENSG00000272917	ENSG00000272917	0.000150403	0.0103798	-0.602466	FALSE
ENSG00000273669	ENSG00000273669	0.000119509	0.00901865	1.66825	FALSE
ENSG00000274070	CASTOR2	0.000588994	0.022583	0.410235	TRUE
ENSG00000274904	ENSG00000274904	5.56757e-05	0.0066497	-2.10426	FALSE
ENSG00000275880	ENSG00000275880	0.00257176	0.0472834	1.11095	FALSE
ENSG00000276600	RAB7B	0.000107964	0.0088704	0.52178	TRUE
ENSG00000277599	ENSG00000277599	5.19869e-05	0.00642125	-0.423894	FALSE
ENSG00000278730	ENSG00000278730	0.00146474	0.0362159	-0.187359	TRUE
ENSG00000279528	ENSG00000279528	0.00255643	0.0471406	0.448946	TRUE
ENSG00000280987	ENSG00000280987	0.000978724	0.0295286	-0.164626	FALSE
ENSG00000284125	MIR1825	0.000399626	0.0184158	-0.366689	FALSE
ENSG00000284634	ENSG00000284634	0.000372575	0.0178691	-0.547432	FALSE
ENSG00000284906	ENSG00000284906	3.91128e-05	0.00541227	-0.370511	TRUE
ENSG00000285877	ENSG00000285877	0.00129058	0.0341262	1.06385	FALSE
ENSG00000285967	NIPBL-DT	0.00181466	0.0395717	-0.392969	TRUE
ENSG00000286190	ENSG00000286190	0.00051204	0.0212967	0.319511	TRUE
ENSG00000287908	ENSG00000287908	5.98584e-05	0.00687055	0.480454	TRUE
ENSG00000288645	ENSG00000288645	0.00131929	0.034413	-0.587108	FALSE
ENSG00000288681	ENSG00000288681	6.51304e-06	0.00206666	-0.241591	FALSE
ENSG00000288684	ENSG00000288684	3.0027e-06	0.00134785	-0.246922	FALSE
ENSG00000289138	ENSG00000289138	9.21068e-05	0.00826894	-0.957765	FALSE
ENSG00000289316	ENSG00000289316	0.00069393	0.0249669	0.324045	FALSE
