## Supplemental Table S8 for "The lncRNA *FENDRR* fine-tunes FOXF1 protein levels through a negative feedback loop governing human embryonic lung fibroblast-to-myofibroblast transition"

### Sheet: Feuil1
Supplementary Table S8. Intersect of FENDRR-KD DEG mouse orthologs with mFOXF1 binding-associated genes from ChIP-seq. Relates to Fig. 4A. Common_All represents the intersection between FENDRR-KD DEGs, FOXF1-KD DEGs, and mFOXF1 putative target genes (subset 1). Common_FENDRR-ChIP represents the exclusive intersection between FENDRR-KD DEGs and mFOXF1 putative target genes (subset 2). Common_FENDR…
Human gene stable ID	Human gene name	Mouse gene stable ID	Mouse gene name	Common_All (subset 1)	Common_FENDRR-ChIP (subset 2)	Common_FENDRR-FOXF1_KDs
ENSG00000268388	FENDRR	ENSMUST00000259387	Fendrr	TRUE	FALSE	FALSE
ENSG00000001084	GCLC	ENSMUSG00000032350	Gclc	TRUE	FALSE	FALSE
ENSG00000004975	DVL2	ENSMUSG00000020888	Dvl2	FALSE	TRUE	FALSE
ENSG00000005243	COPZ2	ENSMUSG00000018672	Copz2	TRUE	FALSE	FALSE
ENSG00000006282	SPATA20	ENSMUSG00000020867	Spata20	FALSE	FALSE	TRUE
ENSG00000006634	DBF4	ENSMUSG00000002297	Dbf4	TRUE	FALSE	FALSE
ENSG00000006837	CDKL3	ENSMUSG00000020389	Cdkl3	TRUE	FALSE	FALSE
ENSG00000007392	LUC7L	ENSMUSG00000024188	Luc7l	FALSE	TRUE	FALSE
ENSG00000008311	AASS	ENSMUSG00000029695	Aass	TRUE	FALSE	FALSE
ENSG00000009954	BAZ1B	ENSMUSG00000002748	Baz1b	TRUE	FALSE	FALSE
ENSG00000010810	FYN	ENSMUSG00000019843	Fyn	FALSE	TRUE	FALSE
ENSG00000011028	MRC2	ENSMUSG00000020695	Mrc2	TRUE	FALSE	FALSE
ENSG00000011105	TSPAN9	ENSMUSG00000030352	Tspan9	TRUE	FALSE	FALSE
ENSG00000013561	RNF14	ENSMUSG00000060450	Rnf14	FALSE	TRUE	FALSE
ENSG00000013573	DDX11	ENSMUSG00000035842	Ddx11	FALSE	TRUE	FALSE
ENSG00000015479	MATR3	ENSMUSG00000037236	Matr3	FALSE	TRUE	FALSE
ENSG00000015520	NPC1L1	ENSMUSG00000020447	Npc1l1	FALSE	FALSE	TRUE
ENSG00000019144	PHLDB1	ENSMUSG00000048537	Phldb1	TRUE	FALSE	FALSE
ENSG00000025708	TYMP	ENSMUSG00000022615	Tymp	FALSE	FALSE	FALSE
ENSG00000026950	BTN3A1	ENSMUSG00000108763	Btnl12	FALSE	FALSE	TRUE
ENSG00000028116	VRK2	ENSMUSG00000064090	Vrk2	FALSE	TRUE	FALSE
ENSG00000028277	POU2F2	ENSMUSG00000008496	Pou2f2	TRUE	FALSE	FALSE
ENSG00000029363	BCLAF1	ENSMUSG00000037608	Bclaf1	FALSE	TRUE	FALSE
ENSG00000029725	RABEP1	ENSMUSG00000020817	Rabep1	FALSE	TRUE	FALSE
ENSG00000031003	FAM13B	ENSMUSG00000036501	Fam13b	TRUE	FALSE	FALSE
ENSG00000031081	ARHGAP31	ENSMUSG00000022799	Arhgap31	TRUE	FALSE	FALSE
ENSG00000035681	NSMAF	ENSMUSG00000028245	Nsmaf	FALSE	TRUE	FALSE
ENSG00000038427	VCAN	ENSMUSG00000021614	Vcan	TRUE	FALSE	FALSE
ENSG00000044090	CUL7	ENSMUSG00000038545	Cul7	TRUE	FALSE	FALSE
ENSG00000048140	TSPAN17	ENSMUSG00000025875	Tspan17	FALSE	TRUE	FALSE
ENSG00000050426	LETMD1	ENSMUSG00000037353	Letmd1	TRUE	FALSE	FALSE
ENSG00000051128	HOMER3	ENSMUSG00000003573	Homer3	FALSE	TRUE	FALSE
ENSG00000051341	POLQ	ENSMUSG00000034206	Polq	FALSE	TRUE	FALSE
ENSG00000052795	FNIP2	ENSMUSG00000061175	Fnip2	FALSE	TRUE	FALSE
ENSG00000054118	THRAP3	ENSMUSG00000043962	Thrap3	TRUE	FALSE	FALSE
ENSG00000055332	EIF2AK2	ENSMUSG00000024079	Eif2ak2	FALSE	TRUE	FALSE
ENSG00000059377	TBXAS1	ENSMUSG00000029925	Tbxas1	TRUE	FALSE	FALSE
ENSG00000059378	PARP12	ENSMUSG00000038507	Parp12	FALSE	TRUE	FALSE
ENSG00000059758	CDK17	ENSMUSG00000020015	Cdk17	TRUE	FALSE	FALSE
ENSG00000063322	MED29	ENSMUSG00000003444	Med29	TRUE	FALSE	FALSE
ENSG00000064687	ABCA7	ENSMUSG00000035722	Abca7	TRUE	FALSE	FALSE
ENSG00000065029	ZNF76	ENSMUSG00000024220	Zfp523	TRUE	FALSE	FALSE
ENSG00000065308	TRAM2	ENSMUSG00000041779	Tram2	TRUE	FALSE	FALSE
ENSG00000065600	PACC1	ENSMUSG00000026627	Pacc1	FALSE	TRUE	FALSE
ENSG00000067248	DHX29	ENSMUSG00000042426	Dhx29	FALSE	TRUE	FALSE
ENSG00000068028	RASSF1	ENSMUSG00000010067	Rassf1	TRUE	FALSE	FALSE
ENSG00000069424	KCNAB2	ENSMUSG00000028931	Kcnab2	FALSE	FALSE	TRUE
ENSG00000070081	NUCB2	ENSMUSG00000030659	Nucb2	FALSE	TRUE	FALSE
ENSG00000070476	ZXDC	ENSMUSG00000034430	Zxdc	TRUE	FALSE	FALSE
ENSG00000070718	AP3M2	ENSMUSG00000031539	Ap3m2	FALSE	FALSE	FALSE
ENSG00000070882	OSBPL3	ENSMUSG00000029822	Osbpl3	TRUE	FALSE	FALSE
ENSG00000071246	VASH1	ENSMUSG00000021256	Vash1	TRUE	FALSE	FALSE
ENSG00000072952	IRAG1	ENSMUSG00000005611	Irag1	TRUE	FALSE	FALSE
ENSG00000073417	PDE8A	ENSMUSG00000025584	Pde8a	FALSE	TRUE	FALSE
ENSG00000074410	CA12	ENSMUSG00000032373	Car12	FALSE	TRUE	FALSE
ENSG00000074706	IPCEF1	ENSMUSG00000064065	Ipcef1	TRUE	FALSE	FALSE
ENSG00000075223	SEMA3C	ENSMUSG00000028780	Sema3c	TRUE	FALSE	FALSE
ENSG00000075618	FSCN1	ENSMUSG00000029581	Fscn1	TRUE	FALSE	FALSE
ENSG00000075702	WDR62	ENSMUSG00000037020	Wdr62	FALSE	FALSE	TRUE
ENSG00000076641	PAG1	ENSMUSG00000027508	Pag1	TRUE	FALSE	FALSE
ENSG00000077092	RARB	ENSMUSG00000017491	Rarb	TRUE	FALSE	FALSE
ENSG00000077684	JADE1	ENSMUSG00000025764	Jade1	TRUE	FALSE	FALSE
ENSG00000078124	ACER3	ENSMUSG00000030760	Acer3	TRUE	FALSE	FALSE
ENSG00000079134	THOC1	ENSMUSG00000024287	Thoc1	FALSE	FALSE	TRUE
ENSG00000080345	RIF1	ENSMUSG00000036202	Rif1	FALSE	TRUE	FALSE
ENSG00000081026	MAGI3	ENSMUSG00000052539	Magi3	FALSE	FALSE	FALSE
ENSG00000081154	PCNP	ENSMUSG00000071533	Pcnp	FALSE	TRUE	FALSE
ENSG00000081923	ATP8B1	ENSMUSG00000039529	Atp8b1	TRUE	FALSE	FALSE
ENSG00000082213	C5orf22	ENSMUSG00000022195	6030458C11Rik	FALSE	FALSE	FALSE
ENSG00000082781	ITGB5	ENSMUSG00000022817	Itgb5	TRUE	FALSE	FALSE
ENSG00000083168	KAT6A	ENSMUSG00000031540	Kat6a	FALSE	FALSE	TRUE
ENSG00000083312	TNPO1	ENSMUSG00000009470	Tnpo1	FALSE	TRUE	FALSE
ENSG00000084693	AGBL5	ENSMUSG00000029165	Agbl5	FALSE	TRUE	FALSE
ENSG00000084764	MAPRE3	ENSMUSG00000029166	Mapre3	TRUE	FALSE	FALSE
ENSG00000085274	MYNN	ENSMUSG00000037730	Mynn	FALSE	TRUE	FALSE
ENSG00000085433	WDR47	ENSMUSG00000040389	Wdr47	TRUE	FALSE	FALSE
ENSG00000085721	RRN3	ENSMUSG00000022682	Rrn3	FALSE	TRUE	FALSE
ENSG00000087087	SRRT	ENSMUSG00000037364	Srrt	FALSE	TRUE	FALSE
ENSG00000087088	BAX	ENSMUSG00000003873	Bax	FALSE	TRUE	FALSE
ENSG00000088367	EPB41L1	ENSMUSG00000027624	Epb41l1	FALSE	TRUE	FALSE
ENSG00000090020	SLC9A1	ENSMUSG00000028854	Slc9a1	FALSE	TRUE	FALSE
ENSG00000090097	PCBP4	ENSMUSG00000023495	Pcbp4	TRUE	FALSE	FALSE
ENSG00000090857	PDPR	ENSMUSG00000033624	Pdpr	FALSE	TRUE	FALSE
ENSG00000091490	SEL1L3	ENSMUSG00000029189	Sel1l3	FALSE	FALSE	TRUE
ENSG00000091640	SPAG7	ENSMUSG00000018287	Spag7	FALSE	TRUE	FALSE
ENSG00000091651	ORC6	ENSMUSG00000031697	Orc6	TRUE	FALSE	FALSE
ENSG00000091844	RGS17	ENSMUSG00000019775	Rgs17	TRUE	FALSE	FALSE
ENSG00000092969	TGFB2	ENSMUSG00000039239	Tgfb2	TRUE	FALSE	FALSE
ENSG00000093167	LRRFIP2	ENSMUSG00000032497	Lrrfip2	TRUE	FALSE	FALSE
ENSG00000093183	SEC22C	ENSMUSG00000061536	Sec22c	TRUE	FALSE	FALSE
ENSG00000095303	PTGS1	ENSMUSG00000047250	Ptgs1	TRUE	FALSE	FALSE
ENSG00000095383	TBC1D2	ENSMUSG00000039813	Tbc1d2	FALSE	TRUE	FALSE
ENSG00000095564	BTAF1	ENSMUSG00000040565	Btaf1	FALSE	TRUE	FALSE
ENSG00000096093	EFHC1	ENSMUSG00000041809	Efhc1	TRUE	FALSE	FALSE
ENSG00000099817	POLR2E	ENSMUSG00000004667	Polr2e	FALSE	TRUE	FALSE
ENSG00000099864	PALM	ENSMUSG00000035863	Palm	TRUE	FALSE	FALSE
ENSG00000100014	SPECC1L	ENSMUSG00000033444	Specc1l	TRUE	FALSE	FALSE
ENSG00000100092	SH3BP1	ENSMUSG00000022436	Sh3bp1	TRUE	FALSE	FALSE
ENSG00000100106	TRIOBP	ENSMUSG00000033088	Triobp	FALSE	TRUE	FALSE
ENSG00000100147	CCDC134	ENSMUSG00000068114	Ccdc134	TRUE	FALSE	FALSE
ENSG00000100226	GTPBP1	ENSMUSG00000042535	Gtpbp1	FALSE	TRUE	FALSE
ENSG00000100271	TTLL1	ENSMUSG00000022442	Ttll1	FALSE	TRUE	FALSE
ENSG00000100354	TNRC6B	ENSMUSG00000047888	Tnrc6b	FALSE	TRUE	FALSE
ENSG00000100575	TIMM9	ENSMUSG00000021079	Timm9	FALSE	FALSE	TRUE
ENSG00000100599	RIN3	ENSMUSG00000044456	Rin3	FALSE	TRUE	FALSE
ENSG00000100629	CEP128	ENSMUSG00000061533	Cep128	TRUE	FALSE	FALSE
ENSG00000100731	PCNX1	ENSMUSG00000021140	Pcnx	FALSE	FALSE	FALSE
ENSG00000100796	PPP4R3A	ENSMUSG00000041846	Ppp4r3a	TRUE	FALSE	FALSE
ENSG00000101096	NFATC2	ENSMUSG00000027544	Nfatc2	FALSE	TRUE	FALSE
ENSG00000101104	PABPC1L	ENSMUSG00000054582	Pabpc1l	FALSE	TRUE	FALSE
ENSG00000101236	RNF24	ENSMUSG00000048911	Rnf24	TRUE	FALSE	FALSE
ENSG00000101347	SAMHD1	ENSMUSG00000027639	Samhd1	FALSE	TRUE	FALSE
ENSG00000101596	SMCHD1	ENSMUSG00000024054	Smchd1	TRUE	FALSE	FALSE
ENSG00000101639	CEP192	ENSMUSG00000024542	Cep192	FALSE	TRUE	FALSE
ENSG00000101654	RNMT	ENSMUSG00000009535	Rnmt	FALSE	TRUE	FALSE
ENSG00000101745	ANKRD12	ENSMUSG00000034647	Ankrd12	FALSE	TRUE	FALSE
ENSG00000101986	ABCD1	ENSMUSG00000031378	Abcd1	TRUE	FALSE	FALSE
ENSG00000102003	SYP	ENSMUSG00000031144	Syp	FALSE	TRUE	FALSE
ENSG00000102531	FNDC3A	ENSMUSG00000033487	Fndc3a	FALSE	TRUE	FALSE
ENSG00000102780	DGKH	ENSMUSG00000034731	Dgkh	FALSE	TRUE	FALSE
ENSG00000102804	TSC22D1	ENSMUSG00000022010	Tsc22d1	TRUE	FALSE	FALSE
ENSG00000102967	DHODH	ENSMUSG00000031730	Dhodh	TRUE	FALSE	FALSE
ENSG00000103064	SLC7A6	ENSMUSG00000031904	Slc7a6	TRUE	FALSE	FALSE
ENSG00000103356	EARS2	ENSMUSG00000030871	Ears2	FALSE	TRUE	FALSE
ENSG00000103404	USP31	ENSMUSG00000063317	Usp31	TRUE	FALSE	FALSE
ENSG00000103657	HERC1	ENSMUSG00000038664	Herc1	TRUE	FALSE	FALSE
ENSG00000103742	IGDCC4	ENSMUSG00000032816	Igdcc4	FALSE	TRUE	FALSE
ENSG00000104231	ZFAND1	ENSMUSG00000039795	Zfand1	FALSE	TRUE	FALSE
ENSG00000104419	NDRG1	ENSMUSG00000005125	Ndrg1	FALSE	TRUE	FALSE
ENSG00000104643	MTMR9	ENSMUSG00000035078	Mtmr9	FALSE	TRUE	FALSE
ENSG00000104904	OAZ1	ENSMUSG00000035242	Oaz1	FALSE	TRUE	FALSE
ENSG00000105321	CCDC9	ENSMUSG00000041375	Ccdc9	TRUE	FALSE	FALSE
ENSG00000105329	TGFB1	ENSMUSG00000002603	Tgfb1	TRUE	FALSE	FALSE
ENSG00000105419	MEIS3	ENSMUSG00000041420	Meis3	FALSE	FALSE	TRUE
ENSG00000105552	BCAT2	ENSMUSG00000030826	Bcat2	FALSE	TRUE	FALSE
ENSG00000105655	ISYNA1	ENSMUSG00000019139	Isyna1	TRUE	FALSE	FALSE
ENSG00000105662	CRTC1	ENSMUSG00000003575	Crtc1	FALSE	TRUE	FALSE
ENSG00000105967	TFEC	ENSMUSG00000029553	Tfec	FALSE	TRUE	FALSE
ENSG00000105976	MET	ENSMUSG00000009376	Met	TRUE	FALSE	FALSE
ENSG00000106080	FKBP14	ENSMUSG00000038074	Fkbp14	TRUE	FALSE	FALSE
ENSG00000106330	MOSPD3	ENSMUSG00000037221	Mospd3	TRUE	FALSE	FALSE
ENSG00000106367	AP1S1	ENSMUSG00000004849	Ap1s1	FALSE	TRUE	FALSE
ENSG00000106400	ZNHIT1	ENSMUSG00000059518	Znhit1	FALSE	TRUE	FALSE
ENSG00000106462	EZH2	ENSMUSG00000029687	Ezh2	TRUE	FALSE	FALSE
ENSG00000106524	ANKMY2	ENSMUSG00000036188	Ankmy2	FALSE	TRUE	FALSE
ENSG00000106638	TBL2	ENSMUSG00000005374	Tbl2	FALSE	TRUE	FALSE
ENSG00000106683	LIMK1	ENSMUSG00000029674	Limk1	FALSE	TRUE	FALSE
ENSG00000106785	TRIM14	ENSMUSG00000039853	Trim14	FALSE	TRUE	FALSE
ENSG00000107104	KANK1	ENSMUSG00000032702	Kank1	TRUE	FALSE	FALSE
ENSG00000107201	DDX58	ENSMUSG00000040296	Rigi	FALSE	TRUE	FALSE
ENSG00000107443	CCNJ	ENSMUSG00000025010	Ccnj	FALSE	TRUE	FALSE
ENSG00000107882	SUFU	ENSMUSG00000025231	Sufu	FALSE	TRUE	FALSE
ENSG00000107897	ACBD5	ENSMUSG00000026781	Acbd5	TRUE	FALSE	FALSE
ENSG00000107929	LARP4B	ENSMUSG00000033499	Larp4b	TRUE	FALSE	FALSE
ENSG00000108474	PIGL	ENSMUSG00000014245	Pigl	FALSE	FALSE	FALSE
ENSG00000108840	HDAC5	ENSMUSG00000008855	Hdac5	TRUE	FALSE	FALSE
ENSG00000109113	RAB34	ENSMUSG00000002059	Rab34	TRUE	FALSE	FALSE
ENSG00000109501	WFS1	ENSMUSG00000039474	Wfs1	TRUE	FALSE	FALSE
ENSG00000109919	MTCH2	ENSMUSG00000027282	Mtch2	FALSE	TRUE	FALSE
ENSG00000110427	KIAA1549L	ENSMUSG00000068373	D430041D05Rik	FALSE	FALSE	TRUE
ENSG00000110628	SLC22A18	ENSMUSG00000000154	Slc22a18	FALSE	FALSE	TRUE
ENSG00000110693	SOX6	ENSMUSG00000051910	Sox6	TRUE	FALSE	FALSE
ENSG00000110900	TSPAN11	ENSMUSG00000030351	Tspan11	TRUE	FALSE	FALSE
ENSG00000111275	ALDH2	ENSMUSG00000029455	Aldh2	TRUE	FALSE	FALSE
ENSG00000111331	OAS3	ENSMUSG00000032661	Oas3	FALSE	FALSE	FALSE
ENSG00000111335	OAS2	ENSMUSG00000032690	Oas2	FALSE	FALSE	FALSE
ENSG00000111424	VDR	ENSMUSG00000022479	Vdr	TRUE	FALSE	FALSE
ENSG00000111671	SPSB2	ENSMUSG00000038451	Spsb2	TRUE	FALSE	FALSE
ENSG00000111802	TDP2	ENSMUSG00000035958	Tdp2	FALSE	FALSE	TRUE
ENSG00000111911	HINT3	ENSMUSG00000019791	Hint3	TRUE	FALSE	FALSE
ENSG00000112531	QKI	ENSMUSG00000062078	Qki	FALSE	TRUE	FALSE
ENSG00000112584	FAM120B	ENSMUSG00000014763	Fam120b	TRUE	FALSE	FALSE
ENSG00000112877	CEP72	ENSMUSG00000021572	Cep72	TRUE	FALSE	FALSE
ENSG00000113328	CCNG1	ENSMUSG00000020326	Ccng1	FALSE	TRUE	FALSE
ENSG00000113758	DBN1	ENSMUSG00000034675	Dbn1	FALSE	TRUE	FALSE
ENSG00000114346	ECT2	ENSMUSG00000027699	Ect2	FALSE	FALSE	TRUE
ENSG00000115159	GPD2	ENSMUSG00000026827	Gpd2	FALSE	TRUE	FALSE
ENSG00000115339	GALNT3	ENSMUSG00000026994	Galnt3	FALSE	TRUE	FALSE
ENSG00000115363	EVA1A	ENSMUSG00000035104	Eva1a	TRUE	FALSE	FALSE
ENSG00000115641	FHL2	ENSMUSG00000008136	Fhl2	FALSE	TRUE	FALSE
ENSG00000115840	SLC25A12	ENSMUSG00000027010	Slc25a12	TRUE	FALSE	FALSE
ENSG00000116132	PRRX1	ENSMUSG00000026586	Prrx1	TRUE	FALSE	FALSE
ENSG00000116711	PLA2G4A	ENSMUSG00000056220	Pla2g4a	TRUE	FALSE	FALSE
ENSG00000116729	WLS	ENSMUSG00000028173	Wls	FALSE	TRUE	FALSE
ENSG00000116954	RRAGC	ENSMUSG00000028646	Rragc	TRUE	FALSE	FALSE
ENSG00000117000	RLF	ENSMUSG00000049878	Rlf	FALSE	TRUE	FALSE
ENSG00000117448	AKR1A1	ENSMUSG00000028692	Akr1a1	FALSE	TRUE	FALSE
ENSG00000117461	PIK3R3	ENSMUSG00000028698	Pik3r3	TRUE	FALSE	FALSE
ENSG00000117479	SLC19A2	ENSMUSG00000040918	Slc19a2	FALSE	TRUE	FALSE
ENSG00000117533	VAMP4	ENSMUSG00000026696	Vamp4	FALSE	TRUE	FALSE
ENSG00000117593	DARS2	ENSMUSG00000026709	Dars2	FALSE	FALSE	FALSE
ENSG00000118369	USP35	ENSMUSG00000035713	Usp35	FALSE	FALSE	FALSE
ENSG00000118523	CCN2	ENSMUSG00000019997	Ccn2	TRUE	FALSE	FALSE
ENSG00000118777	ABCG2	ENSMUSG00000029299	Abcg3	FALSE	TRUE	FALSE
ENSG00000119523	ALG2	ENSMUSG00000039740	Alg2	FALSE	TRUE	FALSE
ENSG00000119684	MLH3	ENSMUSG00000021245	Mlh3	TRUE	FALSE	FALSE
ENSG00000119782	FKBP1B	ENSMUSG00000020635	Fkbp1b	TRUE	FALSE	FALSE
ENSG00000120063	GNA13	ENSMUSG00000020611	Gna13	FALSE	FALSE	FALSE
ENSG00000120314	WDR55	ENSMUSG00000042660	Wdr55	FALSE	TRUE	FALSE
ENSG00000120686	UFM1	ENSMUSG00000027746	Ufm1	FALSE	TRUE	FALSE
ENSG00000121039	RDH10	ENSMUSG00000025921	Rdh10	TRUE	FALSE	FALSE
ENSG00000121440	PDZRN3	ENSMUSG00000035357	Pdzrn3	TRUE	FALSE	FALSE
ENSG00000122299	ZC3H7A	ENSMUSG00000037965	Zc3h7a	FALSE	TRUE	FALSE
ENSG00000122335	SERAC1	ENSMUSG00000015659	Serac1	FALSE	FALSE	FALSE
ENSG00000122420	PTGFR	ENSMUSG00000028036	Ptgfr	TRUE	FALSE	FALSE
ENSG00000122547	EEPD1	ENSMUSG00000036611	Eepd1	TRUE	FALSE	FALSE
ENSG00000122643	NT5C3A	ENSMUSG00000029780	Nt5c3	TRUE	FALSE	FALSE
ENSG00000122741	DCAF10	ENSMUSG00000035572	Dcaf10	FALSE	TRUE	FALSE
ENSG00000122863	CHST3	ENSMUSG00000057337	Chst3	FALSE	FALSE	FALSE
ENSG00000122966	CIT	ENSMUSG00000029516	Cit	TRUE	FALSE	FALSE
ENSG00000123136	DDX39A	ENSMUSG00000005481	Ddx39a	FALSE	FALSE	FALSE
ENSG00000123933	MXD4	ENSMUSG00000037235	Mxd4	TRUE	FALSE	FALSE
ENSG00000124226	RNF114	ENSMUSG00000006418	Rnf114	FALSE	FALSE	FALSE
ENSG00000124275	MTRR	ENSMUSG00000034617	Mtrr	FALSE	TRUE	FALSE
ENSG00000124459	ZNF45	ENSMUSG00000074282	Zfp94	FALSE	TRUE	FALSE
ENSG00000124466	LYPD3	ENSMUSG00000057454	Lypd3	FALSE	FALSE	TRUE
ENSG00000125398	SOX9	ENSMUSG00000000567	Sox9	FALSE	FALSE	FALSE
ENSG00000125633	CCDC93	ENSMUSG00000026339	Ccdc93	FALSE	TRUE	FALSE
ENSG00000125734	GPR108	ENSMUSG00000005823	Gpr108	FALSE	TRUE	FALSE
ENSG00000125827	TMX4	ENSMUSG00000034723	Tmx4	TRUE	FALSE	FALSE
ENSG00000125848	FLRT3	ENSMUSG00000051379	Flrt3	TRUE	FALSE	FALSE
ENSG00000126215	XRCC3	ENSMUSG00000021287	Xrcc3	FALSE	FALSE	TRUE
ENSG00000126267	COX6B1	ENSMUSG00000036751	Cox6b1	FALSE	TRUE	FALSE
ENSG00000126458	RRAS	ENSMUSG00000038387	Rras	FALSE	TRUE	FALSE
ENSG00000126464	PRR12	ENSMUSG00000046574	Prr12	FALSE	TRUE	FALSE
ENSG00000126653	NSRP1	ENSMUSG00000037958	Nsrp1	FALSE	TRUE	FALSE
ENSG00000126785	RHOJ	ENSMUSG00000046768	Rhoj	TRUE	FALSE	FALSE
ENSG00000126803	HSPA2	ENSMUSG00000059970	Hspa2	FALSE	FALSE	TRUE
ENSG00000126822	PLEKHG3	ENSMUSG00000052609	Plekhg3	FALSE	FALSE	TRUE
ENSG00000126950	TMEM35A	ENSMUSG00000033578	Tmem35a	FALSE	FALSE	FALSE
ENSG00000127191	TRAF2	ENSMUSG00000026942	Traf2	TRUE	FALSE	FALSE
ENSG00000127418	FGFRL1	ENSMUSG00000008090	Fgfrl1	TRUE	FALSE	FALSE
ENSG00000127804	METTL16	ENSMUSG00000010554	Mettl16	FALSE	TRUE	FALSE
ENSG00000127824	TUBA4A	ENSMUSG00000026202	Tuba4a	TRUE	FALSE	FALSE
ENSG00000128268	MGAT3	ENSMUSG00000042428	Mgat3	TRUE	FALSE	FALSE
ENSG00000128342	LIF	ENSMUSG00000034394	Lif	TRUE	FALSE	FALSE
ENSG00000128578	STRIP2	ENSMUSG00000039629	Strip2	FALSE	TRUE	FALSE
ENSG00000128590	DNAJB9	ENSMUSG00000014905	Dnajb9	FALSE	TRUE	FALSE
ENSG00000128607	KLHDC10	ENSMUSG00000029775	Klhdc10	TRUE	FALSE	FALSE
ENSG00000128731	HERC2	ENSMUSG00000030451	Herc2	FALSE	TRUE	FALSE
ENSG00000128805	ARHGAP22	ENSMUSG00000063506	Arhgap22	TRUE	FALSE	FALSE
ENSG00000129038	LOXL1	ENSMUSG00000032334	Loxl1	FALSE	TRUE	FALSE
ENSG00000129473	BCL2L2	ENSMUSG00000089682	Bcl2l2	FALSE	TRUE	FALSE
ENSG00000130147	SH3BP4	ENSMUSG00000036206	Sh3bp4	FALSE	TRUE	FALSE
ENSG00000130311	DDA1	ENSMUSG00000074247	Dda1	TRUE	FALSE	FALSE
ENSG00000130559	CAMSAP1	ENSMUSG00000026933	Camsap1	TRUE	FALSE	FALSE
ENSG00000130640	TUBGCP2	ENSMUSG00000025474	Tubgcp2	FALSE	FALSE	FALSE
ENSG00000130720	FIBCD1	ENSMUSG00000026841	Fibcd1	FALSE	FALSE	TRUE
ENSG00000130755	GMFG	ENSMUSG00000060791	Gmfg	TRUE	FALSE	FALSE
ENSG00000130772	MED18	ENSMUSG00000066042	Med18	FALSE	TRUE	FALSE
ENSG00000130935	NOL11	ENSMUSG00000018433	Nol11	FALSE	FALSE	FALSE
ENSG00000131016	AKAP12	ENSMUSG00000038587	Akap12	FALSE	TRUE	FALSE
ENSG00000131375	CAPN7	ENSMUSG00000021893	Capn7	FALSE	TRUE	FALSE
ENSG00000131459	GFPT2	ENSMUSG00000020363	Gfpt2	FALSE	TRUE	FALSE
ENSG00000131470	PSMC3IP	ENSMUSG00000019303	Psmc3ip	TRUE	FALSE	FALSE
ENSG00000131558	EXOC4	ENSMUSG00000029763	Exoc4	FALSE	TRUE	FALSE
ENSG00000131778	CHD1L	ENSMUSG00000028089	Chd1l	FALSE	TRUE	FALSE
ENSG00000131791	PRKAB2	ENSMUSG00000038205	Prkab2	FALSE	TRUE	FALSE
ENSG00000131871	SELENOS	ENSMUSG00000075701	Selenos	FALSE	TRUE	FALSE
ENSG00000132005	RFX1	ENSMUSG00000031706	Rfx1	FALSE	TRUE	FALSE
ENSG00000132300	PTCD3	ENSMUSG00000063884	Ptcd3	FALSE	TRUE	FALSE
ENSG00000132530	XAF1	ENSMUSG00000040483	Xaf1	FALSE	TRUE	FALSE
ENSG00000132589	FLOT2	ENSMUSG00000061981	Flot2	TRUE	FALSE	FALSE
ENSG00000132623	ANKEF1	ENSMUSG00000074771	Ankef1	FALSE	FALSE	TRUE
ENSG00000132953	XPO4	ENSMUSG00000021952	Xpo4	FALSE	TRUE	FALSE
ENSG00000133106	EPSTI1	ENSMUSG00000022014	Epsti1	FALSE	FALSE	FALSE
ENSG00000133131	MORC4	ENSMUSG00000031434	Morc4	FALSE	TRUE	FALSE
ENSG00000133195	SLC39A11	ENSMUSG00000041654	Slc39a11	TRUE	FALSE	FALSE
ENSG00000133657	ATP13A3	ENSMUSG00000022533	Atp13a3	FALSE	TRUE	FALSE
ENSG00000134107	BHLHE40	ENSMUSG00000030103	Bhlhe40	TRUE	FALSE	FALSE
ENSG00000134121	CHL1	ENSMUSG00000030077	Chl1	TRUE	FALSE	FALSE
ENSG00000134874	DZIP1	ENSMUSG00000042156	Dzip1	FALSE	TRUE	FALSE
ENSG00000134982	APC	ENSMUSG00000005871	Apc	FALSE	TRUE	FALSE
ENSG00000135241	PNPLA8	ENSMUSG00000036257	Pnpla8	TRUE	FALSE	FALSE
ENSG00000135250	SRPK2	ENSMUSG00000062604	Srpk2	FALSE	TRUE	FALSE
ENSG00000135476	ESPL1	ENSMUSG00000058290	Espl1	FALSE	FALSE	TRUE
ENSG00000135525	MAP7	ENSMUSG00000019996	Map7	TRUE	FALSE	FALSE
ENSG00000135655	USP15	ENSMUSG00000020124	Usp15	FALSE	TRUE	FALSE
ENSG00000135679	MDM2	ENSMUSG00000020184	Mdm2	FALSE	TRUE	FALSE
ENSG00000135900	MRPL44	ENSMUSG00000026248	Mrpl44	TRUE	FALSE	FALSE
ENSG00000135913	USP37	ENSMUSG00000033364	Usp37	TRUE	FALSE	FALSE
ENSG00000135916	ITM2C	ENSMUSG00000026223	Itm2c	TRUE	FALSE	FALSE
ENSG00000136100	VPS36	ENSMUSG00000031479	Vps36	FALSE	TRUE	FALSE
ENSG00000136144	RCBTB1	ENSMUSG00000035469	Rcbtb1	FALSE	TRUE	FALSE
ENSG00000136274	NACAD	ENSMUSG00000041073	Nacad	FALSE	FALSE	TRUE
ENSG00000136527	TRA2B	ENSMUSG00000022858	Tra2b	FALSE	FALSE	FALSE
ENSG00000136536	MARCHF7	ENSMUSG00000026977	Marchf7	FALSE	TRUE	FALSE
ENSG00000136546	SCN7A	ENSMUSG00000034810	Scn7a	TRUE	FALSE	FALSE
ENSG00000136770	DNAJC1	ENSMUSG00000026740	Dnajc1	FALSE	TRUE	FALSE
ENSG00000136859	ANGPTL2	ENSMUSG00000004105	Angptl2	FALSE	TRUE	FALSE
ENSG00000136861	CDK5RAP2	ENSMUSG00000039298	Cdk5rap2	FALSE	TRUE	FALSE
ENSG00000136870	ZNF189	ENSMUSG00000039634	Zfp189	FALSE	FALSE	TRUE
ENSG00000136875	PRPF4	ENSMUSG00000066148	Prpf4	TRUE	FALSE	FALSE
ENSG00000137101	CD72	ENSMUSG00000028459	Cd72	FALSE	FALSE	TRUE
ENSG00000137331	IER3	ENSMUSG00000003541	Ier3	FALSE	TRUE	FALSE
ENSG00000137502	RAB30	ENSMUSG00000030643	Rab30	TRUE	FALSE	FALSE
ENSG00000137522	RNF121	ENSMUSG00000070426	Rnf121	FALSE	TRUE	FALSE
ENSG00000137814	HAUS2	ENSMUSG00000027285	Haus2	FALSE	FALSE	TRUE
ENSG00000137842	TMEM62	ENSMUSG00000054484	Tmem62	TRUE	FALSE	FALSE
ENSG00000137959	IFI44L	ENSMUSG00000039146	Ifi44l	FALSE	TRUE	FALSE
ENSG00000137965	IFI44	ENSMUSG00000028037	Ifi44	FALSE	TRUE	FALSE
ENSG00000138095	LRPPRC	ENSMUSG00000024120	Lrpprc	TRUE	FALSE	FALSE
ENSG00000138346	DNA2	ENSMUSG00000036875	Dna2	FALSE	TRUE	FALSE
ENSG00000138363	ATIC	ENSMUSG00000026192	Atic	TRUE	FALSE	FALSE
ENSG00000138496	PARP9	ENSMUSG00000022906	Parp9	FALSE	TRUE	FALSE
ENSG00000138621	PPCDC	ENSMUSG00000063849	Ppcdc	TRUE	FALSE	FALSE
ENSG00000138675	FGF5	ENSMUSG00000029337	Fgf5	TRUE	FALSE	FALSE
ENSG00000138756	BMP2K	ENSMUSG00000034663	Bmp2k	FALSE	TRUE	FALSE
ENSG00000138771	SHROOM3	ENSMUSG00000029381	Shroom3	FALSE	TRUE	FALSE
ENSG00000139263	LRIG3	ENSMUSG00000020105	Lrig3	TRUE	FALSE	FALSE
ENSG00000139405	RITA1	ENSMUSG00000029600	Rita1	FALSE	FALSE	FALSE
ENSG00000139620	KANSL2	ENSMUSG00000022992	Kansl2	FALSE	TRUE	FALSE
ENSG00000139697	SBNO1	ENSMUSG00000038095	Sbno1	FALSE	FALSE	FALSE
ENSG00000139725	RHOF	ENSMUSG00000029449	Rhof	FALSE	TRUE	FALSE
ENSG00000140326	CDAN1	ENSMUSG00000027284	Cdan1	FALSE	TRUE	FALSE
ENSG00000140463	BBS4	ENSMUSG00000025235	Bbs4	FALSE	TRUE	FALSE
ENSG00000140511	HAPLN3	ENSMUSG00000030606	Hapln3	TRUE	FALSE	FALSE
ENSG00000140650	PMM2	ENSMUSG00000022711	Pmm2	FALSE	TRUE	FALSE
ENSG00000141084	RANBP10	ENSMUSG00000037415	Ranbp10	FALSE	TRUE	FALSE
ENSG00000141385	AFG3L2	ENSMUSG00000024527	Afg3l2	TRUE	FALSE	FALSE
ENSG00000141580	WDR45B	ENSMUSG00000025173	Wdr45b	TRUE	FALSE	FALSE
ENSG00000141664	ZCCHC2	ENSMUSG00000038866	Zcchc2	TRUE	FALSE	FALSE
ENSG00000141665	FBXO15	ENSMUSG00000034391	Fbxo15	FALSE	TRUE	FALSE
ENSG00000141736	ERBB2	ENSMUSG00000062312	Erbb2	TRUE	FALSE	FALSE
ENSG00000142197	DOP1B	ENSMUSG00000022946	Dop1b	TRUE	FALSE	FALSE
ENSG00000142207	URB1	ENSMUSG00000039929	Urb1	TRUE	FALSE	FALSE
ENSG00000143033	MTF2	ENSMUSG00000029267	Mtf2	FALSE	TRUE	FALSE
ENSG00000143126	CELSR2	ENSMUSG00000068740	Celsr2	TRUE	FALSE	FALSE
ENSG00000143494	VASH2	ENSMUSG00000037568	Vash2	TRUE	FALSE	FALSE
ENSG00000143727	ACP1	ENSMUSG00000044573	Acp1	FALSE	FALSE	TRUE
ENSG00000143756	FBXO28	ENSMUSG00000047539	Fbxo28	FALSE	TRUE	FALSE
ENSG00000144034	TPRKB	ENSMUSG00000054226	Tprkb	FALSE	TRUE	FALSE
ENSG00000144320	LNPK	ENSMUSG00000009207	Lnpk	FALSE	FALSE	TRUE
ENSG00000144451	SPAG16	ENSMUSG00000053153	Spag16	FALSE	FALSE	FALSE
ENSG00000144857	BOC	ENSMUSG00000022687	Boc	TRUE	FALSE	FALSE
ENSG00000145022	TCTA	ENSMUSG00000039461	Tcta	FALSE	FALSE	FALSE
ENSG00000145293	ENOPH1	ENSMUSG00000029326	Enoph1	FALSE	TRUE	FALSE
ENSG00000145734	BDP1	ENSMUSG00000049658	Bdp1	FALSE	TRUE	FALSE
ENSG00000145777	TSLP	ENSMUSG00000024379	Tslp	TRUE	FALSE	FALSE
ENSG00000146242	TPBG	ENSMUSG00000035274	Tpbg	TRUE	FALSE	FALSE
ENSG00000146278	PNRC1	ENSMUSG00000040128	Pnrc1	TRUE	FALSE	FALSE
ENSG00000146701	MDH2	ENSMUSG00000019179	Mdh2	TRUE	FALSE	FALSE
ENSG00000146842	TMEM209	ENSMUSG00000029782	Tmem209	TRUE	FALSE	FALSE
ENSG00000147202	DIAPH2	ENSMUSG00000034480	Diaph2	TRUE	FALSE	FALSE
ENSG00000147649	MTDH	ENSMUSG00000022255	Mtdh	FALSE	TRUE	FALSE
ENSG00000147687	TATDN1	ENSMUSG00000050891	Tatdn1	FALSE	FALSE	TRUE
ENSG00000147872	PLIN2	ENSMUSG00000028494	Plin2	TRUE	FALSE	FALSE
ENSG00000148219	ASTN2	ENSMUSG00000028373	Astn2	FALSE	FALSE	FALSE
ENSG00000148288	GBGT1	ENSMUSG00000026829	Gbgt1	TRUE	FALSE	FALSE
ENSG00000148300	REXO4	ENSMUSG00000052406	Rexo4	TRUE	FALSE	FALSE
ENSG00000148344	PTGES	ENSMUSG00000050737	Ptges	TRUE	FALSE	FALSE
ENSG00000148848	ADAM12	ENSMUSG00000054555	Adam12	FALSE	TRUE	FALSE
ENSG00000149090	PAMR1	ENSMUSG00000027188	Pamr1	TRUE	FALSE	FALSE
ENSG00000149403	GRIK4	ENSMUSG00000032017	Grik4	TRUE	FALSE	FALSE
ENSG00000149571	KIRREL3	ENSMUSG00000032036	Kirrel3	FALSE	TRUE	FALSE
ENSG00000149577	SIDT2	ENSMUSG00000034908	Sidt2	TRUE	FALSE	FALSE
ENSG00000150401	DCUN1D2	ENSMUSG00000038506	Dcun1d2	FALSE	FALSE	TRUE
ENSG00000150712	MTMR12	ENSMUSG00000039458	Mtmr12	FALSE	TRUE	FALSE
ENSG00000150867	PIP4K2A	ENSMUSG00000026737	Pip4k2a	TRUE	FALSE	FALSE
ENSG00000150967	ABCB9	ENSMUSG00000029408	Abcb9	FALSE	TRUE	FALSE
ENSG00000151461	UPF2	ENSMUSG00000043241	Upf2	TRUE	FALSE	FALSE
ENSG00000151470	C4orf33	ENSMUSG00000025766	D3Ertd751e	FALSE	FALSE	FALSE
ENSG00000151576	QTRT2	ENSMUSG00000022704	Qtrt2	TRUE	FALSE	FALSE
ENSG00000151893	CACUL1	ENSMUSG00000033417	Cacul1	FALSE	TRUE	FALSE
ENSG00000152520	PAN3	ENSMUSG00000029647	Pan3	TRUE	FALSE	FALSE
ENSG00000152795	HNRNPDL	ENSMUSG00000029328	Hnrnpdl	TRUE	FALSE	FALSE
ENSG00000153721	CNKSR3	ENSMUSG00000015202	Cnksr3	TRUE	FALSE	FALSE
ENSG00000153976	HS3ST3A1	ENSMUSG00000047759	Hs3st3a1	TRUE	FALSE	FALSE
ENSG00000154803	FLCN	ENSMUSG00000032633	Flcn	FALSE	FALSE	FALSE
ENSG00000154814	OXNAD1	ENSMUSG00000021906	Oxnad1	FALSE	FALSE	TRUE
ENSG00000155011	DKK2	ENSMUSG00000028031	Dkk2	TRUE	FALSE	FALSE
ENSG00000155096	AZIN1	ENSMUSG00000037458	Azin1	TRUE	FALSE	FALSE
ENSG00000155189	AGPAT5	ENSMUSG00000031467	Agpat5	TRUE	FALSE	FALSE
ENSG00000155561	NUP205	ENSMUSG00000038759	Nup205	TRUE	FALSE	FALSE
ENSG00000155975	VPS37A	ENSMUSG00000031600	Vps37a	FALSE	FALSE	FALSE
ENSG00000156374	PCGF6	ENSMUSG00000025050	Pcgf6	FALSE	TRUE	FALSE
ENSG00000156504	PABIR2	ENSMUSG00000036022	Pabir2	FALSE	TRUE	FALSE
ENSG00000157036	EXOG	ENSMUSG00000042787	Exog	FALSE	TRUE	FALSE
ENSG00000157064	NMNAT2	ENSMUSG00000042751	Nmnat2	FALSE	TRUE	FALSE
ENSG00000157227	MMP14	ENSMUSG00000000957	Mmp14	TRUE	FALSE	FALSE
ENSG00000157259	GATAD1	ENSMUSG00000007415	Gatad1	TRUE	FALSE	FALSE
ENSG00000157557	ETS2	ENSMUSG00000022895	Ets2	TRUE	FALSE	FALSE
ENSG00000157593	SLC35B2	ENSMUSG00000037089	Slc35b2	TRUE	FALSE	FALSE
ENSG00000157600	TMEM164	ENSMUSG00000047045	Tmem164	TRUE	FALSE	FALSE
ENSG00000157625	TAB3	ENSMUSG00000035476	Tab3	FALSE	TRUE	FALSE
ENSG00000157796	WDR19	ENSMUSG00000037890	Wdr19	FALSE	TRUE	FALSE
ENSG00000158270	COLEC12	ENSMUSG00000036103	Colec12	TRUE	FALSE	FALSE
ENSG00000158411	MITD1	ENSMUSG00000026088	Mitd1	FALSE	TRUE	FALSE
ENSG00000158691	ZSCAN12	ENSMUSG00000036721	Zscan12	FALSE	TRUE	FALSE
ENSG00000158710	TAGLN2	ENSMUSG00000026547	Tagln2	TRUE	FALSE	FALSE
ENSG00000158828	PINK1	ENSMUSG00000028756	Pink1	TRUE	FALSE	FALSE
ENSG00000159086	PAXBP1	ENSMUSG00000022974	Paxbp1	FALSE	FALSE	FALSE
ENSG00000159231	CBR3	ENSMUSG00000022947	Cbr3	FALSE	TRUE	FALSE
ENSG00000159307	SCUBE1	ENSMUSG00000016763	Scube1	TRUE	FALSE	FALSE
ENSG00000159363	ATP13A2	ENSMUSG00000036622	Atp13a2	TRUE	FALSE	FALSE
ENSG00000159459	UBR1	ENSMUSG00000027272	Ubr1	FALSE	TRUE	FALSE
ENSG00000159596	TMEM69	ENSMUSG00000055900	Tmem69	TRUE	FALSE	FALSE
ENSG00000160058	BSDC1	ENSMUSG00000040859	Bsdc1	FALSE	TRUE	FALSE
ENSG00000160408	ST6GALNAC6	ENSMUSG00000026811	St6galnac6	TRUE	FALSE	FALSE
ENSG00000160691	SHC1	ENSMUSG00000042626	Shc1	TRUE	FALSE	FALSE
ENSG00000160767	FAM189B	ENSMUSG00000032657	Entrep3	FALSE	TRUE	FALSE
ENSG00000160949	TONSL	ENSMUSG00000059323	Tonsl	FALSE	FALSE	FALSE
ENSG00000161010	MRNIP	ENSMUSG00000020381	Mrnip	TRUE	FALSE	FALSE
ENSG00000161013	MGAT4B	ENSMUSG00000036620	Mgat4b	TRUE	FALSE	FALSE
ENSG00000161544	CYGB	ENSMUSG00000020810	Cygb	FALSE	FALSE	TRUE
ENSG00000161955	TNFSF13	ENSMUSG00000089669	Tnfsf13	FALSE	FALSE	FALSE
ENSG00000162377	COA7	ENSMUSG00000048351	Coa7	FALSE	TRUE	FALSE
ENSG00000162408	NOL9	ENSMUSG00000028948	Nol9	TRUE	FALSE	FALSE
ENSG00000162496	DHRS3	ENSMUSG00000066026	Dhrs3	FALSE	FALSE	TRUE
ENSG00000162607	USP1	ENSMUSG00000028560	Usp1	TRUE	FALSE	FALSE
ENSG00000162733	DDR2	ENSMUSG00000026674	Ddr2	FALSE	TRUE	FALSE
ENSG00000162971	TYW5	ENSMUSG00000048495	Tyw5	FALSE	TRUE	FALSE
ENSG00000163029	SMC6	ENSMUSG00000020608	Smc6	TRUE	FALSE	FALSE
ENSG00000163071	SPATA18	ENSMUSG00000029155	Spata18	FALSE	TRUE	FALSE
ENSG00000163399	ATP1A1	ENSMUSG00000033161	Atp1a1	FALSE	TRUE	FALSE
ENSG00000163596	ICA1L	ENSMUSG00000026018	Ica1l	FALSE	TRUE	FALSE
ENSG00000163644	PPM1K	ENSMUSG00000037826	Ppm1k	FALSE	TRUE	FALSE
ENSG00000163704	PRRT3	ENSMUSG00000045009	Prrt3	FALSE	FALSE	TRUE
ENSG00000163808	KIF15	ENSMUSG00000036768	Kif15	FALSE	FALSE	TRUE
ENSG00000163840	DTX3L	ENSMUSG00000049502	Dtx3l	FALSE	TRUE	FALSE
ENSG00000163918	RFC4	ENSMUSG00000022881	Rfc4	FALSE	FALSE	TRUE
ENSG00000164002	EXO5	ENSMUSG00000028629	Exo5	FALSE	FALSE	FALSE
ENSG00000164099	PRSS12	ENSMUSG00000027978	Prss12	FALSE	TRUE	FALSE
ENSG00000164163	ABCE1	ENSMUSG00000058355	Abce1	FALSE	TRUE	FALSE
ENSG00000164164	OTUD4	ENSMUSG00000036990	Otud4	FALSE	TRUE	FALSE
ENSG00000164209	SLC25A46	ENSMUSG00000024259	Slc25a46	TRUE	FALSE	FALSE
ENSG00000164236	ANKRD33B	ENSMUSG00000022237	Ankrd33b	TRUE	FALSE	FALSE
ENSG00000164327	RICTOR	ENSMUSG00000050310	Rictor	FALSE	TRUE	FALSE
ENSG00000164366	CCDC127	ENSMUSG00000021578	Ccdc127	FALSE	FALSE	TRUE
ENSG00000164465	DCBLD1	ENSMUSG00000019891	Dcbld1	FALSE	TRUE	FALSE
ENSG00000164815	ORC5	ENSMUSG00000029012	Orc5	TRUE	FALSE	FALSE
ENSG00000164975	SNAPC3	ENSMUSG00000028483	Snapc3	FALSE	TRUE	FALSE
ENSG00000164976	MYORG	ENSMUSG00000046312	Myorg	FALSE	TRUE	FALSE
ENSG00000165029	ABCA1	ENSMUSG00000015243	Abca1	FALSE	TRUE	FALSE
ENSG00000165272	AQP3	ENSMUSG00000028435	Aqp3	FALSE	FALSE	FALSE
ENSG00000165338	HECTD2	ENSMUSG00000041180	Hectd2	FALSE	TRUE	FALSE
ENSG00000165355	FBXO33	ENSMUSG00000035329	Fbxo33	TRUE	FALSE	FALSE
ENSG00000165732	DDX21	ENSMUSG00000020075	Ddx21	FALSE	TRUE	FALSE
ENSG00000165996	HACD1	ENSMUSG00000063275	Hacd1	TRUE	FALSE	FALSE
ENSG00000166004	CEP295	ENSMUSG00000046111	Cep295	FALSE	TRUE	FALSE
ENSG00000166266	CUL5	ENSMUSG00000032030	Cul5	FALSE	TRUE	FALSE
ENSG00000166452	AKIP1	ENSMUSG00000031023	Akip1	FALSE	TRUE	FALSE
ENSG00000166833	NAV2	ENSMUSG00000052512	Nav2	TRUE	FALSE	FALSE
ENSG00000166881	NEMP1	ENSMUSG00000040195	Nemp1	FALSE	TRUE	FALSE
ENSG00000166886	NAB2	ENSMUSG00000025402	Nab2	FALSE	TRUE	FALSE
ENSG00000166897	ELFN2	ENSMUSG00000043460	Elfn2	FALSE	FALSE	FALSE
ENSG00000166912	MTMR10	ENSMUSG00000030522	Mtmr10	TRUE	FALSE	FALSE
ENSG00000166923	GREM1	ENSMUSG00000074934	Grem1	TRUE	FALSE	FALSE
ENSG00000167100	SAMD14	ENSMUSG00000047181	Samd14	TRUE	FALSE	FALSE
ENSG00000167395	ZNF646	ENSMUSG00000049739	Zfp646	FALSE	TRUE	FALSE
ENSG00000167657	DAPK3	ENSMUSG00000034974	Dapk3	TRUE	FALSE	FALSE
ENSG00000167740	CYB5D2	ENSMUSG00000057778	Cyb5d2	FALSE	TRUE	FALSE
ENSG00000167985	SDHAF2	ENSMUSG00000024668	Sdhaf2	FALSE	FALSE	FALSE
ENSG00000168564	CDKN2AIP	ENSMUSG00000038069	Cdkn2aip	TRUE	FALSE	FALSE
ENSG00000168685	IL7R	ENSMUSG00000003882	Il7r	FALSE	TRUE	FALSE
ENSG00000168769	TET2	ENSMUSG00000040943	Tet2	TRUE	FALSE	FALSE
ENSG00000168944	CEP120	ENSMUSG00000048799	Cep120	FALSE	TRUE	FALSE
ENSG00000169016	E2F6	ENSMUSG00000057469	E2f6	FALSE	TRUE	FALSE
ENSG00000169062	UPF3A	ENSMUSG00000038398	Upf3a	FALSE	TRUE	FALSE
ENSG00000169131	ZNF354A	ENSMUSG00000020364	Zfp354a	TRUE	FALSE	FALSE
ENSG00000169288	MRPL1	ENSMUSG00000029486	Mrpl1	FALSE	TRUE	FALSE
ENSG00000169740	ZNF32	ENSMUSG00000059689	Zfp637	TRUE	FALSE	FALSE
ENSG00000169744	LDB2	ENSMUSG00000039706	Ldb2	FALSE	TRUE	FALSE
ENSG00000169871	TRIM56	ENSMUSG00000043279	Trim56	TRUE	FALSE	FALSE
ENSG00000169992	NLGN2	ENSMUSG00000051790	Nlgn2	TRUE	FALSE	FALSE
ENSG00000170049	KCNAB3	ENSMUSG00000018470	Kcnab3	TRUE	FALSE	FALSE
ENSG00000170113	NIPA1	ENSMUSG00000047037	Nipa1	FALSE	FALSE	FALSE
ENSG00000170191	NANP	ENSMUSG00000053916	Nanp	FALSE	FALSE	FALSE
ENSG00000170385	SLC30A1	ENSMUSG00000037434	Slc30a1	FALSE	FALSE	FALSE
ENSG00000170421	KRT8	ENSMUSG00000049382	Krt8	FALSE	FALSE	FALSE
ENSG00000170425	ADORA2B	ENSMUSG00000018500	Adora2b	TRUE	FALSE	FALSE
ENSG00000170448	NFXL1	ENSMUSG00000072889	Nfxl1	FALSE	TRUE	FALSE
ENSG00000170525	PFKFB3	ENSMUSG00000026773	Pfkfb3	TRUE	FALSE	FALSE
ENSG00000170854	RIOX2	ENSMUSG00000022724	Riox2	TRUE	FALSE	FALSE
ENSG00000171159	BBLN	ENSMUSG00000039195	Bbln	FALSE	FALSE	FALSE
ENSG00000171163	ZNF692	ENSMUSG00000037243	Zfp692	FALSE	TRUE	FALSE
ENSG00000171298	GAA	ENSMUSG00000025579	Gaa	FALSE	FALSE	TRUE
ENSG00000171492	LRRC8D	ENSMUSG00000046079	Lrrc8d	FALSE	TRUE	FALSE
ENSG00000171681	ATF7IP	ENSMUSG00000030213	Atf7ip	TRUE	FALSE	FALSE
ENSG00000171843	MLLT3	ENSMUSG00000028496	Mllt3	TRUE	FALSE	FALSE
ENSG00000171992	SYNPO	ENSMUSG00000043079	Synpo	TRUE	FALSE	FALSE
ENSG00000172037	LAMB2	ENSMUSG00000052911	Lamb2	FALSE	TRUE	FALSE
ENSG00000172053	QARS1	ENSMUSG00000032604	Qars1	FALSE	TRUE	FALSE
ENSG00000172262	ZNF131	ENSMUSG00000094870	Zfp131	TRUE	FALSE	FALSE
ENSG00000172775	PSME3IP1	ENSMUSG00000031774	Psme3ip1	FALSE	TRUE	FALSE
ENSG00000172819	RARG	ENSMUSG00000001288	Rarg	FALSE	TRUE	FALSE
ENSG00000172830	SSH3	ENSMUSG00000034616	Ssh3	TRUE	FALSE	FALSE
ENSG00000173193	PARP14	ENSMUSG00000034422	Parp14	FALSE	TRUE	FALSE
ENSG00000173221	GLRX	ENSMUSG00000021591	Glrx	TRUE	FALSE	FALSE
ENSG00000173273	TNKS	ENSMUSG00000031529	Tnks	FALSE	TRUE	FALSE
ENSG00000173320	STOX2	ENSMUSG00000038143	Stox2	TRUE	FALSE	FALSE
ENSG00000173334	TRIB1	ENSMUSG00000032501	Trib1	TRUE	FALSE	FALSE
ENSG00000173517	PEAK1	ENSMUSG00000074305	Peak1	TRUE	FALSE	FALSE
ENSG00000173801	JUP	ENSMUSG00000001552	Jup	TRUE	FALSE	FALSE
ENSG00000174013	FBXO45	ENSMUSG00000035764	Fbxo45	FALSE	TRUE	FALSE
ENSG00000174871	CNIH2	ENSMUSG00000024873	Cnih2	FALSE	FALSE	FALSE
ENSG00000174928	C3orf33	ENSMUSG00000048581	E130311K13Rik	TRUE	FALSE	FALSE
ENSG00000175130	MARCKSL1	ENSMUSG00000047945	Marcksl1	TRUE	FALSE	FALSE
ENSG00000175198	PCCA	ENSMUSG00000041650	Pcca	TRUE	FALSE	FALSE
ENSG00000175287	PHYHD1	ENSMUSG00000079484	Phyhd1	FALSE	TRUE	FALSE
ENSG00000175414	ARL10	ENSMUSG00000025870	Arl10	TRUE	FALSE	FALSE
ENSG00000175482	POLD4	ENSMUSG00000024854	Pold4	TRUE	FALSE	FALSE
ENSG00000175832	ETV4	ENSMUSG00000017724	Etv4	TRUE	FALSE	FALSE
ENSG00000175866	BAIAP2	ENSMUSG00000025372	Baiap2	FALSE	TRUE	FALSE
ENSG00000176102	CSTF3	ENSMUSG00000027176	Cstf3	FALSE	TRUE	FALSE
ENSG00000176108	CHMP6	ENSMUSG00000025371	Chmp6	TRUE	FALSE	FALSE
ENSG00000176208	ATAD5	ENSMUSG00000017550	Atad5	TRUE	FALSE	FALSE
ENSG00000176678	FOXL1	ENSMUSG00000097084	Foxl1	TRUE	FALSE	FALSE
ENSG00000176953	NFATC2IP	ENSMUSG00000030722	Nfatc2ip	FALSE	TRUE	FALSE
ENSG00000177034	MTX3	ENSMUSG00000021704	Mtx3	FALSE	FALSE	TRUE
ENSG00000177096	PHETA2	ENSMUSG00000049687	Pheta2	FALSE	TRUE	FALSE
ENSG00000177192	PUS1	ENSMUSG00000029507	Pus1	TRUE	FALSE	FALSE
ENSG00000177302	TOP3A	ENSMUSG00000002814	Top3a	FALSE	TRUE	FALSE
ENSG00000177409	SAMD9L	ENSMUSG00000047735	Samd9l	FALSE	TRUE	FALSE
ENSG00000177932	ZNF354C	ENSMUSG00000044807	Zfp354c	TRUE	FALSE	FALSE
ENSG00000178381	ZFAND2A	ENSMUSG00000053581	Zfand2a	TRUE	FALSE	FALSE
ENSG00000178691	SUZ12	ENSMUSG00000017548	Suz12	FALSE	TRUE	FALSE
ENSG00000178980	SELENOW	ENSMUSG00000041571	Selenow	FALSE	TRUE	FALSE
ENSG00000179222	MAGED1	ENSMUSG00000025151	Maged1	TRUE	FALSE	FALSE
ENSG00000180425	C11orf71	ENSMUSG00000042293	Gm5617	FALSE	FALSE	TRUE
ENSG00000181072	CHRM2	ENSMUSG00000045613	Chrm2	FALSE	FALSE	TRUE
ENSG00000181472	ZBTB2	ENSMUSG00000075327	Zbtb2	TRUE	FALSE	FALSE
ENSG00000181649	PHLDA2	ENSMUSG00000010760	Phlda2	FALSE	FALSE	TRUE
ENSG00000181915	ADO	ENSMUSG00000057134	Ado	FALSE	FALSE	TRUE
ENSG00000182307	C8orf33	ENSMUSG00000063236	1110038F14Rik	TRUE	FALSE	FALSE
ENSG00000183309	ZNF623	ENSMUSG00000050846	Zfp623	TRUE	FALSE	FALSE
ENSG00000183508	TENT5C	ENSMUSG00000044468	Tent5c	FALSE	FALSE	TRUE
ENSG00000183735	TBK1	ENSMUSG00000020115	Tbk1	FALSE	TRUE	FALSE
ENSG00000183955	KMT5A	ENSMUSG00000049327	Kmt5a	TRUE	FALSE	FALSE
ENSG00000184005	ST6GALNAC3	ENSMUSG00000052544	St6galnac3	TRUE	FALSE	FALSE
ENSG00000184349	EFNA5	ENSMUSG00000048915	Efna5	TRUE	FALSE	FALSE
ENSG00000184445	KNTC1	ENSMUSG00000029414	Kntc1	TRUE	FALSE	FALSE
ENSG00000184465	WDR27	ENSMUSG00000046991	Wdr27	TRUE	FALSE	FALSE
ENSG00000184924	PTRHD1	ENSMUSG00000096199	Ptrhd1	FALSE	TRUE	FALSE
ENSG00000185104	FAF1	ENSMUSG00000010517	Faf1	FALSE	TRUE	FALSE
ENSG00000185112	FAM43A	ENSMUSG00000046546	Fam43a	TRUE	FALSE	FALSE
ENSG00000185344	ATP6V0A2	ENSMUSG00000038023	Atp6v0a2	TRUE	FALSE	FALSE
ENSG00000185379	RAD51D	ENSMUSG00000018841	Rad51d	FALSE	TRUE	FALSE
ENSG00000185483	ROR1	ENSMUSG00000035305	Ror1	TRUE	FALSE	FALSE
ENSG00000185499	MUC1	ENSMUSG00000042784	Muc1	FALSE	TRUE	FALSE
ENSG00000185561	TLCD2	ENSMUSG00000038217	Tlcd2	TRUE	FALSE	FALSE
ENSG00000185697	MYBL1	ENSMUSG00000025912	Mybl1	TRUE	FALSE	FALSE
ENSG00000185722	ANKFY1	ENSMUSG00000020790	Ankfy1	FALSE	TRUE	FALSE
ENSG00000185813	PCYT2	ENSMUSG00000025137	Pcyt2	TRUE	FALSE	FALSE
ENSG00000185920	PTCH1	ENSMUSG00000021466	Ptch1	TRUE	FALSE	FALSE
ENSG00000186432	KPNA4	ENSMUSG00000027782	Kpna4	TRUE	FALSE	FALSE
ENSG00000186638	KIF24	ENSMUSG00000028438	Kif24	FALSE	TRUE	FALSE
ENSG00000186687	LYRM7	ENSMUSG00000020268	Lyrm7	TRUE	FALSE	FALSE
ENSG00000186862	PDZD7	ENSMUSG00000074818	Pdzd7	FALSE	FALSE	FALSE
ENSG00000186951	PPARA	ENSMUSG00000022383	Ppara	FALSE	TRUE	FALSE
ENSG00000187608	ISG15	ENSMUSG00000035692	Isg15	FALSE	TRUE	FALSE
ENSG00000187720	THSD4	ENSMUSG00000032289	Thsd4	FALSE	FALSE	FALSE
ENSG00000187957	DNER	ENSMUSG00000036766	Dner	FALSE	FALSE	FALSE
ENSG00000188419	CHM	ENSMUSG00000025531	Chm	FALSE	TRUE	FALSE
ENSG00000188487	INSC	ENSMUSG00000048782	Insc	TRUE	FALSE	FALSE
ENSG00000188993	LRRC66	ENSMUSG00000067206	Lrrc66	FALSE	FALSE	FALSE
ENSG00000189056	RELN	ENSMUSG00000042453	Reln	TRUE	FALSE	FALSE
ENSG00000189060	H1-0	ENSMUSG00000096210	H1f0	FALSE	FALSE	TRUE
ENSG00000189171	S100A13	ENSMUSG00000042312	S100a13	FALSE	TRUE	FALSE
ENSG00000189306	RRP7A	ENSMUSG00000018040	Rrp7a	TRUE	FALSE	FALSE
ENSG00000189367	KIAA0408	ENSMUSG00000004360	9330159F19Rik	FALSE	TRUE	FALSE
ENSG00000196208	GREB1	ENSMUSG00000036523	Greb1	FALSE	TRUE	FALSE
ENSG00000196365	LONP1	ENSMUSG00000041168	Lonp1	FALSE	TRUE	FALSE
ENSG00000196437	ZNF569	ENSMUSG00000059975	Zfp74	TRUE	FALSE	FALSE
ENSG00000196510	ANAPC7	ENSMUSG00000029466	Anapc7	FALSE	TRUE	FALSE
ENSG00000196549	MME	ENSMUSG00000027820	Mme	FALSE	TRUE	FALSE
ENSG00000196678	ERI2	ENSMUSG00000030929	Eri2	TRUE	FALSE	FALSE
ENSG00000196793	ZNF239	ENSMUSG00000042097	Zfp239	FALSE	FALSE	TRUE
ENSG00000196867	ZFP28	ENSMUSG00000062861	Zfp28	TRUE	FALSE	FALSE
ENSG00000197019	SERTAD1	ENSMUSG00000008384	Sertad1	FALSE	TRUE	FALSE
ENSG00000197321	SVIL	ENSMUSG00000024236	Svil	TRUE	FALSE	FALSE
ENSG00000197323	TRIM33	ENSMUSG00000033014	Trim33	TRUE	FALSE	FALSE
ENSG00000197343	ZNF655	ENSMUSG00000007812	Zfp655	FALSE	TRUE	FALSE
ENSG00000197498	RPF2	ENSMUSG00000038510	Rpf2	TRUE	FALSE	FALSE
ENSG00000197555	SIPA1L1	ENSMUSG00000042700	Sipa1l1	TRUE	FALSE	FALSE
ENSG00000197603	CPLANE1	ENSMUSG00000039801	Cplane1	FALSE	TRUE	FALSE
ENSG00000197852	INKA2	ENSMUSG00000048458	Inka2	FALSE	TRUE	FALSE
ENSG00000198056	PRIM1	ENSMUSG00000025395	Prim1	FALSE	FALSE	TRUE
ENSG00000198171	DDRGK1	ENSMUSG00000068290	Ddrgk1	FALSE	TRUE	FALSE
ENSG00000198208	RPS6KL1	ENSMUSG00000019235	Rps6kl1	TRUE	FALSE	FALSE
ENSG00000198231	DDX42	ENSMUSG00000020705	Ddx42	TRUE	FALSE	FALSE
ENSG00000198542	ITGBL1	ENSMUSG00000032925	Itgbl1	FALSE	FALSE	FALSE
ENSG00000198586	TLK1	ENSMUSG00000041997	Tlk1	FALSE	TRUE	FALSE
ENSG00000198799	LRIG2	ENSMUSG00000032913	Lrig2	FALSE	TRUE	FALSE
ENSG00000198887	SMC5	ENSMUSG00000024943	Smc5	FALSE	TRUE	FALSE
ENSG00000198931	APRT	ENSMUSG00000006589	Aprt	TRUE	FALSE	FALSE
ENSG00000204209	DAXX	ENSMUSG00000002307	Daxx	FALSE	TRUE	FALSE
ENSG00000204231	RXRB	ENSMUSG00000039656	Rxrb	FALSE	TRUE	FALSE
ENSG00000204310	AGPAT1	ENSMUSG00000034254	Agpat1	TRUE	FALSE	FALSE
ENSG00000204314	PRRT1	ENSMUSG00000015476	Prrt1	FALSE	TRUE	FALSE
ENSG00000204463	BAG6	ENSMUSG00000024392	Bag6	FALSE	TRUE	FALSE
ENSG00000204764	RANBP17	ENSMUSG00000040594	Ranbp17	TRUE	FALSE	FALSE
ENSG00000205213	LGR4	ENSMUSG00000050199	Lgr4	TRUE	FALSE	FALSE
ENSG00000205639	MFSD2B	ENSMUSG00000037336	Mfsd2b	FALSE	FALSE	TRUE
ENSG00000205643	CDPF1	ENSMUSG00000064284	Cdpf1	TRUE	FALSE	FALSE
ENSG00000205726	ITSN1	ENSMUSG00000022957	Itsn1	FALSE	TRUE	FALSE
ENSG00000205765	C5orf51	ENSMUSG00000041935	Rimoc1	FALSE	TRUE	FALSE
ENSG00000206527	HACD2	ENSMUSG00000035376	Hacd2	FALSE	TRUE	FALSE
ENSG00000206538	VGLL3	ENSMUSG00000091243	Vgll3	TRUE	FALSE	FALSE
ENSG00000211445	GPX3	ENSMUSG00000018339	Gpx3	TRUE	FALSE	FALSE
ENSG00000213186	TRIM59	ENSMUSG00000034317	Trim59	FALSE	FALSE	TRUE
ENSG00000213402	PTPRCAP	ENSMUSG00000045826	Ptprcap	FALSE	FALSE	FALSE
ENSG00000213593	TMX2	ENSMUSG00000050043	Tmx2	FALSE	TRUE	FALSE
ENSG00000213626	LBH	ENSMUSG00000024063	Lbh	TRUE	FALSE	FALSE
ENSG00000213995	NAXD	ENSMUSG00000031505	Naxd	FALSE	TRUE	FALSE
ENSG00000217128	FNIP1	ENSMUSG00000035992	Fnip1	FALSE	TRUE	FALSE
ENSG00000222011	FAM185A	ENSMUSG00000047221	Fam185a	FALSE	TRUE	FALSE
ENSG00000225828	FAM229A	ENSMUSG00000078554	Fam229a	FALSE	FALSE	FALSE
ENSG00000228594	FNDC10	ENSMUSG00000074738	Fndc10	FALSE	FALSE	FALSE
ENSG00000232434	AJM1	ENSMUSG00000029419	Ajm1	FALSE	FALSE	FALSE
ENSG00000235194	PPP1R3E	ENSMUSG00000072494	Ppp1r3e	FALSE	TRUE	FALSE
ENSG00000237441	RGL2	ENSMUSG00000041354	Rgl2	FALSE	TRUE	FALSE
ENSG00000240771	ARHGEF25	ENSMUSG00000019467	Arhgef25	TRUE	FALSE	FALSE
ENSG00000243147	MRPL33	ENSMUSG00000106918	Mrpl33	FALSE	TRUE	FALSE
ENSG00000243335	KCTD7	ENSMUSG00000034110	Kctd7	FALSE	FALSE	TRUE
ENSG00000243364	EFNA4	ENSMUSG00000028040	Efna4	FALSE	TRUE	FALSE
ENSG00000244005	NFS1	ENSMUSG00000027618	Nfs1	FALSE	TRUE	FALSE
ENSG00000253352	TUG1	ENSMUSG00000056579	Tug1	FALSE	TRUE	FALSE
ENSG00000253958	CLDN23	ENSMUSG00000055976	Cldn23	FALSE	FALSE	FALSE
ENSG00000254004	ZNF260	ENSMUSG00000049421	Zfp260	FALSE	TRUE	FALSE
ENSG00000254986	DPP3	ENSMUSG00000063904	Dpp3	TRUE	FALSE	FALSE
ENSG00000255072	PIGY	ENSMUSG00000010607	Pigyl	TRUE	FALSE	FALSE
ENSG00000255150	EID3	ENSMUSG00000109864	Eid3	FALSE	FALSE	FALSE
ENSG00000256053	COA8	ENSMUSG00000037787	Coa8	TRUE	FALSE	FALSE
ENSG00000257103	LSM14A	ENSMUSG00000066568	Lsm14a	TRUE	FALSE	FALSE
ENSG00000258890	CEP95	ENSMUSG00000018372	Cep95	FALSE	TRUE	FALSE
ENSG00000258947	TUBB3	ENSMUSG00000062380	Tubb3	FALSE	FALSE	FALSE
ENSG00000259431	THTPA	ENSMUSG00000045691	Thtpa	FALSE	TRUE	FALSE
ENSG00000260916	CCPG1	ENSMUSG00000034563	Ccpg1	FALSE	TRUE	FALSE
ENSG00000265808	SEC22B	ENSMUSG00000027879	Sec22b	FALSE	TRUE	FALSE
ENSG00000267855	NDUFA7	ENSMUSG00000041881	Ndufa7	FALSE	TRUE	FALSE
ENSG00000274070	CASTOR2	ENSMUSG00000015944	Castor2	TRUE	FALSE	FALSE
ENSG00000276600	RAB7B	ENSMUSG00000052688	Rab7b	FALSE	FALSE	TRUE
ENSG00000286190	ENSG00000286190	ENSMUSG00000018451	6330403K07Rik	TRUE	FALSE	FALSE
