## Supplemental Table S10 for "The lncRNA *FENDRR* fine-tunes FOXF1 protein levels through a negative feedback loop governing human embryonic lung fibroblast-to-myofibroblast transition"

### Sheet: Feuil1
Supplementary Table S10. Sequence of the two human FENDRR isoforms cloned in lentivrial vectors and of mouse Fendrr.
Name	Sequence (5'-3')
Human FENDRR1	ACTGCGCGCCAGGCCAGGTTCCTGAGAGCAGACAGCGCGGGCTGGGAGCGCCGGCAAGGGCGGCCCTCGCGCACCTGGCTGCCAGCCCGCAGGGGGCTCGCACGCAGACCTGCCCTTGCCACCTCAGCGCTCGGGTGCGGGCTGGGGGCGGTGGAGCCACGAAAGGTGGTGCCGAGAGCGGAGCGCAGGACAGCGCAGGAGCCCCGGCGCATCGCGGCGCGCACAGACCCAGGATTTGTGAAGAGGTGACCCAAATTTCAAGACAATGTTGGATGCAAACGGATTTGCCAGCAACTGCATCACTGTCAAAACCAGCTCTGCCCGTGTCTTCCGAAGATACCAAGTGAAATACATGTAGATGGGATTTACATCTGAAAAACCAAGTGAGAAACTGAAGAC…
Human FENDRR2	ACTGCGCGCCAGGCCAGGTTCCTGAGAGCAGACAGCGCGGGCTGGGAGCGCCGGCAAGGGCGGCCCTCGCGCACCTGGCTGCCAGCCCGCAGGGGGCTCGCACGCAGACCTGCCCTTGCCACCTCAGCGCTCGGGTGCGGGCTGGGGGCGGTGGAGCCACGAAAGGTGGTGCCGAGAGCGGAGCGCAGGACAGCGCAGGAGCCCCGGCGCATCGCGGCGCGCACAGACCCAGGATTTGTGAAGAGGTGACCCAAATTTCAAGACAATGTTGGATGCAAACGGATTTGCCAGCAACTGCATCACTGTCAAAACCAGCTCTGCCCGTGTCTTCCGAAGATACCAAGTGAAATACATGTAGATGGGATTTACATCTGAAAAACCAAGTGAGAAACTGAAGAC…
Mouse Fendrr	CGGGTTCCGGAAAGCGGGTGGCGCAGGCGGGGAGCGCGTCAGGGAGCGGCCCTGGCTGCGGGGTCGCGGCCTTGGAGAGATGATGCGGGGCGCAGGACGATTCACGATCCCAGGTGGACTTGCGCGCTCGAAACCAGCGATCACAGGGCCCAAATGGAAACCAGAGAGCTCCGAATAGGCCACAGCGGTCAGTTACCCAGGACTGCAGAGACACCCTTCACTCCTGCATGCGTTTGATCTGACTCCACCAGAAGGTCCAGTCGCCAACGCCTAGCTGAGGTCCCAGGCCAGGCCTTACCCCCAACCCCTACCCTCTCAGCCTCCAATTGAAAGAAGGCCTGCCGGCTCCAACTCAATTAGCACAAAGGCGGCGGCGGGCACCCTGGTCTGTGCCGCAGG…
